# Biotic versus environmental controls on microbial degradation of permafrost organic matter

**DOI:** 10.64898/2026.06.03.729924

**Authors:** Rachel Mackelprang, Michael W. Snyder, Samuel E. Barnett, Anne M. Kellerman, Sommer F. Starr, Suzi Arzoumanian, Caroline Maroutian, Jonathan A. Corpeno, Thomas A. Douglas, Ashley Shade, Robert G.M. Spencer

## Abstract

Permafrost thaw exposes ancient organic matter to microbial degradation, which is predicted to release globally significant quantities of greenhouse gases into the atmosphere. Though microorganisms drive these processes, the relative importance of biotic (taxonomic and functional community composition) versus environmental (e.g., soil physicochemistry) drivers and their interactions are unknown. Using a novel *in situ* thaw experiment conducted at the Cold Regions Research and Engineering Laboratory’s Permafrost Tunnel near Fairbanks, Alaska, we experimentally separated the effects of soil physicochemistry and microbial communities under “real-world” thaw conditions. To simulate thaw, active layer soil, Holocene permafrost (2 kya), and Pleistocene permafrost (40 kya) were sterilized, inoculated with microbial communities from the different soils, enclosed in 0.22 µm membrane bags to prevent immigration, and buried in the active layer. We retrieved the bags after two weeks and two months of thaw and characterized microbial community structure (16S rRNA and ITS2 amplicon sequencing), functional potential (metagenome sequencing), and soil organic matter (OM) composition at the molecular level (FT-ICR MS). Soil had a stronger effect on bacterial community and gene assemblages than inoculum, and the effects of inoculum were stronger and longer-lasting on community structure than functional potential. Pleistocene permafrost initially contained approximately eleven times more dissolved organic carbon than the other soils, and was enriched in OM derived from microbial necromass and low molecular weight organic acids. This carbon was rapidly depleted during thaw and OM compositional characteristics became increasingly similar to active layer and Holocene permafrost, paralleling shifts in Pleistocene permafrost functional gene profiles and bacterial community structure towards those of other soils. Overall, this work provides new insights into the susceptibility of OM to microbial degradation in compositionally distinct permafrost soils, and ways in which Pleistocene Yedoma permafrost carbon is likely to be particularly vulnerable to permafrost thaw.
