## Supplemental tables 7-10 for "Biotic versus environmental controls on microbial degradation of permafrost organic matter"

### Sheet: CAZy 2w
Supplemental Table 7. Nodes from two week CAZy quadripartite network
type	label	soil with highest abundance	GH	Lineage	spinglass_cluster
cazy	GH0|GH13_3	AL	Other	NA	1
cazy	GH1	P	Lignocellulosic biomass	NA	2
cazy	GH100	P	Labile oligosaccharides and sugars	NA	2
cazy	GH101	H	Other	NA	1
cazy	GH102	P	Necromass|EPS	NA	2
cazy	GH103	P	Necromass|EPS	NA	2
cazy	GH104	P	Necromass|EPS	NA	2
cazy	GH105|GH28	AL	Lignocellulosic biomass	NA	1
cazy	GH108	P	Necromass|EPS	NA	2
cazy	GH110	AL	Labile oligosaccharides and sugars	NA	1
cazy	GH114	H	Necromass|EPS	NA	1
cazy	GH116	H	Lignocellulosic biomass	NA	1
cazy	GH117	AL	Other	NA	1
cazy	GH125	P	Necromass|EPS	NA	2
cazy	GH127	H	Lignocellulosic biomass	NA	1
cazy	GH13_10	P	Starch	NA	2
cazy	GH13_11	P	Starch	NA	2
cazy	GH13_16	P	Other	NA	2
cazy	GH13_17	P	Labile oligosaccharides and sugars	NA	2
cazy	GH13_18	P	Labile oligosaccharides and sugars	NA	2
cazy	GH13_21	H	Starch	NA	1
cazy	GH13_23	P	Starch	NA	2
cazy	GH13_26	P	Labile oligosaccharides and sugars	NA	2
cazy	GH13_26|GH77	AL	Labile oligosaccharides and sugars	NA	1
cazy	GH13_3	P	Starch	NA	2
cazy	GH13_31	P	Starch	NA	2
cazy	GH13_32	AL	Starch	NA	1
cazy	GH13_33	P	Labile oligosaccharides and sugars	NA	2
cazy	GH13_36	AL	Starch	NA	1
cazy	GH13_39	P	Starch	NA	2
cazy	GH13_4	P	Labile oligosaccharides and sugars	NA	2
cazy	GH13_9	P	Labile oligosaccharides and sugars	NA	2
cazy	GH13|GH133	AL	Labile oligosaccharides and sugars	NA	1
cazy	GH13|GH133|GH23	P	Labile oligosaccharides and sugars	NA	2
cazy	GH130	H	Lignocellulosic biomass	NA	1
cazy	GH133	AL	Labile oligosaccharides and sugars	NA	1
cazy	GH136	AL	Other	NA	1
cazy	GH137	AL	Lignocellulosic biomass	NA	1
cazy	GH138	AL	Lignocellulosic biomass	NA	1
cazy	GH140	AL	Lignocellulosic biomass	NA	1
cazy	GH141	H	Lignocellulosic biomass	NA	1
cazy	GH143	H	Lignocellulosic biomass	NA	1
cazy	GH147	AL	Lignocellulosic biomass	NA	1
cazy	GH152	P	Necromass|EPS	NA	2
cazy	GH156	H	Other	NA	1
cazy	GH158	AL	Necromass|EPS	NA	1
cazy	GH16	P	Necromass|EPS	NA	2
cazy	GH16_14	P	Other	NA	2
cazy	GH16_20	P	Lignocellulosic biomass	NA	2
cazy	GH16_27	P	Lignocellulosic biomass	NA	2
cazy	GH16_3	P	Other	NA	2
cazy	GH165	AL	Labile oligosaccharides and sugars	NA	1
cazy	GH17	P	Necromass|EPS	NA	2
cazy	GH172	AL	Lignocellulosic biomass	NA	1
cazy	GH18	P	Necromass|EPS	NA	2
cazy	GH19	P	Necromass|EPS	NA	2
cazy	GH23	P	Necromass|EPS	NA	2
cazy	GH24	P	Necromass|EPS	NA	2
cazy	GH26	H	Lignocellulosic biomass	NA	1
cazy	GH28	P	Lignocellulosic biomass	NA	2
cazy	GH29	AL	Lignocellulosic biomass	NA	1
cazy	GH3	P	Lignocellulosic biomass	NA	2
cazy	GH30_1	H	Lignocellulosic biomass	NA	1
cazy	GH30_3	H	Necromass|EPS	NA	1
cazy	GH30_4	H	Lignocellulosic biomass	NA	1
cazy	GH32	P	Labile oligosaccharides and sugars	NA	2
cazy	GH33|GH78	AL	Other	NA	1
cazy	GH36	P	Labile oligosaccharides and sugars	NA	2
cazy	GH39	P	Lignocellulosic biomass	NA	2
cazy	GH43_10	P	Lignocellulosic biomass	NA	2
cazy	GH43_11	P	Lignocellulosic biomass	NA	2
cazy	GH43_14	AL	Lignocellulosic biomass	NA	1
cazy	GH43_2	AL	Lignocellulosic biomass	NA	1
cazy	GH43_24	H	Lignocellulosic biomass	NA	1
cazy	GH43_26	P	Lignocellulosic biomass	NA	2
cazy	GH43_29	P	Lignocellulosic biomass	NA	2
cazy	GH43_30	H	Necromass|EPS	NA	1
cazy	GH43_34	AL	Lignocellulosic biomass	NA	1
cazy	GH43_5	P	Lignocellulosic biomass	NA	2
cazy	GH43_9	P	Lignocellulosic biomass	NA	2
cazy	GH47	P	Necromass|EPS	NA	2
cazy	GH5_1	AL	Lignocellulosic biomass	NA	1
cazy	GH5_11	P	Other	NA	2
cazy	GH5_12	P	Necromass|EPS	NA	2
cazy	GH5_14	P	Lignocellulosic biomass	NA	2
cazy	GH5_19	H	Lignocellulosic biomass	NA	1
cazy	GH5_27	P	Necromass|EPS	NA	2
cazy	GH5_29	P	Necromass|EPS	NA	2
cazy	GH5_36	H	Lignocellulosic biomass	NA	1
cazy	GH5_38	H	Lignocellulosic biomass	NA	1
cazy	GH5_40	AL	Lignocellulosic biomass	NA	1
cazy	GH5_47	P	Necromass|EPS	NA	2
cazy	GH5_7	P	Lignocellulosic biomass	NA	2
cazy	GH5_9	P	Necromass|EPS	NA	2
cazy	GH50	P	Necromass|EPS	NA	2
cazy	GH53	P	Lignocellulosic biomass	NA	2
cazy	GH54	AL	Lignocellulosic biomass	NA	1
cazy	GH57	H	Starch	NA	1
cazy	GH59	H	Other	NA	1
cazy	GH6	P	Lignocellulosic biomass	NA	2
cazy	GH63	H	Starch	NA	1
cazy	GH64	AL	Necromass|EPS	NA	1
cazy	GH72	P	Necromass|EPS	NA	2
cazy	GH73	P	Necromass|EPS	NA	2
cazy	GH77	P	Labile oligosaccharides and sugars	NA	2
cazy	GH78	P	Labile oligosaccharides and sugars	NA	2
cazy	GH8	P	Lignocellulosic biomass	NA	2
cazy	GH81	H	Necromass|EPS	NA	1
cazy	GH84	H	Necromass|EPS	NA	1
cazy	GH85	P	Necromass|EPS	NA	2
cazy	GH87	AL	Necromass|EPS	NA	1
cazy	GH88	H	Labile oligosaccharides and sugars	NA	1
cazy	GH91	P	Labile oligosaccharides and sugars	NA	2
cazy	GH92	P	Necromass|EPS	NA	2
cazy	GH99	H	Necromass|EPS	NA	1
bacteria	6716bc98415a814a49beed5a8dcfbc03	H	NA	d__Bacteria; p__Chloroflexi; c__AD3; o__AD3; f__AD3; g__AD3; s__uncultured_Thermoflavimicrobium	1
bacteria	f2b5f4c0522db2b7b687bec80f1543ed	H	NA	d__Bacteria; p__Chloroflexi; c__AD3; o__AD3; f__AD3; g__AD3; s__uncultured_Thermoflavimicrobium	1
bacteria	7e20ac384ba1a03db23e1874c6cf0ee3	H	NA	d__Bacteria; p__Chloroflexi; c__AD3; o__AD3; f__AD3; g__AD3; s__uncultured_bacterium	1
bacteria	84f1d278ef81985035e57b3637655d6f	H	NA	d__Bacteria; p__Acidobacteriota; c__Vicinamibacteria; o__Vicinamibacterales; f__uncultured; g__uncultured; s__uncultured_Acidobacteriales	1
bacteria	3488b92576d83553c33fc5deea35da18	AL	NA	d__Bacteria; p__Acidobacteriota; c__Vicinamibacteria; o__Vicinamibacterales; f__uncultured; g__uncultured	1
bacteria	8d9b07ae1b644b971c4b793973f546b1	H	NA	d__Bacteria; p__Proteobacteria; c__Gammaproteobacteria; o__Burkholderiales; f__Oxalobacteraceae; g__Massilia	1
bacteria	19d8eeab35172e3230389172c3027a72	P	NA	d__Bacteria; p__Bacteroidota; c__Bacteroidia; o__Sphingobacteriales; f__Sphingobacteriaceae; g__Pedobacter	2
bacteria	d4288c06b1e1fc78c1cc117d2edb0016	P	NA	d__Bacteria; p__Bacteroidota; c__Bacteroidia; o__Sphingobacteriales; f__Sphingobacteriaceae; g__Pedobacter	2
bacteria	2fda8c527d1f0393702c4e71e18aec59	P	NA	d__Bacteria; p__Proteobacteria; c__Gammaproteobacteria; o__Pseudomonadales; f__Pseudomonadaceae; g__Pseudomonas	2
bacteria	0c46d2daf66709137ac59cc2af83fc6b	P	NA	d__Bacteria; p__Proteobacteria; c__Gammaproteobacteria; o__Pseudomonadales; f__Pseudomonadaceae; g__Pseudomonas	2
bacteria	7c502bd35cee87e38bbc8803ac01879b	P	NA	d__Bacteria; p__Proteobacteria; c__Gammaproteobacteria; o__Burkholderiales; f__Burkholderiaceae; g__Ralstonia	2
bacteria	ac63644c305983d94b81dafc6bc1709e	P	NA	d__Bacteria; p__Proteobacteria; c__Gammaproteobacteria; o__Burkholderiales; f__Oxalobacteraceae; g__Janthinobacterium	2
bacteria	fb56f39112519deba851446fa562d686	AL	NA	d__Bacteria; p__Proteobacteria; c__Gammaproteobacteria; o__Burkholderiales; f__Oxalobacteraceae; g__Massilia	1
bacteria	1edea48c51d9cece70e42f181183d1f5	H	NA	d__Bacteria; p__Acidobacteriota; c__Acidobacteriae; o__Acidobacteriales; f__uncultured; g__uncultured	1
bacteria	e2ab2532117a76e86ff7a9b4f42bc31a	H	NA	d__Bacteria; p__Proteobacteria; c__Gammaproteobacteria; o__Burkholderiales; f__Oxalobacteraceae; g__Massilia	1
bacteria	3cdff72e39b73318f0fabf93bba838bc	P	NA	d__Bacteria; p__Proteobacteria; c__Gammaproteobacteria; o__Burkholderiales; f__Oxalobacteraceae; g__Collimonas	2
fungi	f11580891c728efd536c449a086c713f	P	NA	k__Fungi;p__Mortierellomycota;c__Mortierellomycetes;o__Mortierellales;f__Mortierellaceae;g__Mortierella;s__Mortierella_sp;sh__SH1100466.09FU	2
fungi	245ab55aaf7e4112d398de0686f383dc	P	NA	k__Fungi;p__Mortierellomycota;c__Mortierellomycetes;o__Mortierellales;f__Mortierellaceae;g__Mortierella	2
fungi	5b32b6194fce19fa861b4cdcebfb1de2	P	NA	k__Fungi;p__Mortierellomycota;c__Mortierellomycetes;o__Mortierellales;f__Mortierellaceae;g__Mortierella;s__Mortierella_sp;sh__SH1039192.09FU	2
fungi	4349ba7e2e6a3f0a6783ecbdf2a18815	P	NA	k__Fungi	2
fungi	340c8d34f7e87f2b37404d6a5286f087	AL	NA	k__Fungi;p__Basidiomycota;c__Agaricomycetes;o__Russulales;f__Russulaceae;g__Russula;s__Russula_suecica;sh__SH1180539.09FU	1
fungi	891a175bfa2335b26ecc354af1c6336b	AL	NA	k__Fungi;p__Basidiomycota;c__Agaricomycetes;o__Russulales;f__Russulaceae;g__Russula;s__Russula_suecica;sh__SH1180539.09FU	1
fungi	fa7fcdf9538025f53a424692043b6acd	AL	NA	k__Fungi;p__Ascomycota;c__Leotiomycetes;o__Helotiales;f__Myxotrichaceae;g__Oidiodendron;s__Oidiodendron_flavum;sh__SH0974184.09FU	1
fungi	d475b78404641b43002aa960e7a0ef40	AL	NA	k__Fungi;p__Ascomycota;c__Leotiomycetes;o__Helotiales	1
FT-ICR-MS	Biolability (alphatics, peptide-like, HC)	P	NA	NA	2
FT-ICR-MS	Recalcitrance (polyphenolics, condensed aromatics, OC, NOSC, Aimod)	AL & H	NA	NA	1
FT-ICR-MS	Molecular weight	AL & H	NA	NA	1
FT-ICR-MS	NC	P	NA	NA	2

### Sheet: KEGG 2w
Supplemental Table 8. Nodes from two week KEGG quadripartitie network
type	label	soil with highest abundance	Lineage	spinglass_cluster	Transporter description	abbreviation
kegg	K00015	AL	NA	1
kegg	K00032	P	NA	2
kegg	K00045	P	NA	2
kegg	K00116	P	NA	2
kegg	K00132	H	NA	1
kegg	K00154	P	NA	2
kegg	K00161	H	NA	1
kegg	K00162	H	NA	1
kegg	K00174	H	NA	1
kegg	K00175	H	NA	1
kegg	K00231	H	NA	1
kegg	K00244	AL	NA	1
kegg	K00245	H	NA	1
kegg	K00340	H	NA	1
kegg	K00355	P	NA	2
kegg	K00404	P	NA	2
kegg	K00413	P	NA	2
kegg	K00468	P	NA	2
kegg	K00471	P	NA	2
kegg	K00557	P	NA	2
kegg	K00563	P	NA	2
kegg	K00588	AL	NA	1
kegg	K00619	H	NA	1
kegg	K00721	H	NA	1
kegg	K00728	H	NA	1
kegg	K00756	H	NA	1
kegg	K00772	H	NA	1
kegg	K00848	H	NA	1
kegg	K00853	H	NA	1
kegg	K00855	AL	NA	1
kegg	K00872	H	NA	1
kegg	K00883	P	NA	2
kegg	K00936	AL	NA	1
kegg	K00958	AL	NA	1
kegg	K00998	P	NA	2
kegg	K01006	H	NA	1
kegg	K01046	P	NA	2
kegg	K01113	P	NA	2
kegg	K01150	P	NA	2
kegg	K01241	P	NA	2
kegg	K01258	AL	NA	1
kegg	K01277	H	NA	1
kegg	K01414	P	NA	2
kegg	K01431	H	NA	1
kegg	K01458	P	NA	2
kegg	K01467	P	NA	2
kegg	K01483	P	NA	2
kegg	K01506	P	NA	2
kegg	K01584	P	NA	2
kegg	K01661	H	NA	1
kegg	K01664	H	NA	1
kegg	K01682	P	NA	2
kegg	K01707	P	NA	2
kegg	K01715	AL	NA	1
kegg	K01729	P	NA	2
kegg	K01752	P	NA	2
kegg	K01753	P	NA	2
kegg	K01766	P	NA	2
kegg	K01795	P	NA	2
kegg	K01800	P	NA	2
kegg	K01809	H	NA	1
kegg	K01840	H	NA	1
kegg	K01844	H	NA	1
kegg	K01848	H	NA	1
kegg	K01849	H	NA	1
kegg	K01858	H	NA	1
kegg	K01911	AL	NA	1
kegg	K01926	H	NA	1
kegg	K01966	H	NA	1
kegg	K01990	H	NA	1
kegg	K02000	P	NA	2	glycine betaine/proline transport system ATP-binding protein [EC:7.6.2.9]	gb/pro
kegg	K02001	P	NA	2	glycine betaine/proline transport system permease protein	gb/pro
kegg	K02002	P	NA	2	glycine betaine/proline transport system substrate-binding protein	gb/pro
kegg	K02030	P	NA	2	ABC.PA.S; polar amino acid transport system substrat	paa
kegg	K02033	H	NA	1	peptide/nickel transport system permease	pep
kegg	K02034	H	NA	1	peptide/nickel transport system permease	pep
kegg	K02071	P	NA	2	D-methionine transport system ATP-binding protein	M
kegg	K02072	P	NA	2	D-methionine transport system permease protein	M
kegg	K02073	P	NA	2	D-methionine transport system substrate-binding protein	M
kegg	K02167	P	NA	2
kegg	K02168	P	NA	2	betT, betS; choline/glycine/proline betaine transport	cho/G/P
kegg	K02170	P	NA	2
kegg	K02192	P	NA	2
kegg	K02229	P	NA	2
kegg	K02234	P	NA	2
kegg	K02347	H	NA	1
kegg	K02348	P	NA	2
kegg	K02362	P	NA	2
kegg	K02386	P	NA	2
kegg	K02387	P	NA	2
kegg	K02389	P	NA	2
kegg	K02390	P	NA	2
kegg	K02391	P	NA	2
kegg	K02393	P	NA	2
kegg	K02396	P	NA	2
kegg	K02397	P	NA	2
kegg	K02408	P	NA	2
kegg	K02409	P	NA	2
kegg	K02411	P	NA	2
kegg	K02413	P	NA	2
kegg	K02414	P	NA	2
kegg	K02415	P	NA	2
kegg	K02421	P	NA	2
kegg	K02422	P	NA	2
kegg	K02424	P	NA	2	L-cystine transport system substrate-binding protein	C
kegg	K02439	P	NA	2
kegg	K02441	P	NA	2
kegg	K02442	P	NA	2
kegg	K02444	P	NA	2
kegg	K02446	H	NA	1
kegg	K02476	AL	NA	1
kegg	K02498	P	NA	2
kegg	K02520	H	NA	1
kegg	K02550	P	NA	2	glcA; glycolate permease	glc
kegg	K02551	H	NA	1
kegg	K02556	P	NA	2
kegg	K02564	H	NA	1
kegg	K02635	AL	NA	1
kegg	K02636	H	NA	1
kegg	K02647	P	NA	2
kegg	K02657	P	NA	2
kegg	K02659	P	NA	2
kegg	K02660	P	NA	2
kegg	K02770	P	NA	2	fruA; fructose PTS system EIIBC or EIIC component	fru
kegg	K02824	P	NA	2	uraA, pyrP; uracil permease	urc
kegg	K02848	P	NA	2
kegg	K02851	H	NA	1
kegg	K02862	H	NA	1
kegg	K03090	H	NA	1
kegg	K03098	P	NA	2
kegg	K03112	P	NA	2
kegg	K03192	P	NA	2
kegg	K03293	P	NA	2
kegg	K03299	P	NA	2	TC.GNTP; gluconate:H+ symporter, GntP family	glcn
kegg	K03300	P	NA	2
kegg	K03308	P	NA	2
kegg	K03311	P	NA	2
kegg	K03338	P	NA	2
kegg	K03406	P	NA	2
kegg	K03415	P	NA	2
kegg	K03435	P	NA	2
kegg	K03449	P	NA	2	MFS transporter, CP family, cyanate transporter	cyn
kegg	K03457	P	NA	2
kegg	K03472	P	NA	2
kegg	K03518	H	NA	1
kegg	K03528	P	NA	2
kegg	K03548	P	NA	2
kegg	K03566	P	NA	2
kegg	K03580	P	NA	2
kegg	K03598	P	NA	2
kegg	K03609	P	NA	2
kegg	K03611	P	NA	2
kegg	K03643	P	NA	2
kegg	K03683	P	NA	2
kegg	K03696	H	NA	1
kegg	K03709	H	NA	1
kegg	K03719	P	NA	2
kegg	K03721	P	NA	2
kegg	K03727	AL	NA	1
kegg	K03732	P	NA	2
kegg	K03742	H	NA	1
kegg	K03756	P	NA	2	putrescine:ornithine antiporter	put/orn
kegg	K03758	P	NA	2	arginine:ornithine antiporter / lysine permease	R/orn/L
kegg	K03761	P	NA	2	MFS transporter, MHS family, alpha-ketoglutarate permease	aket
kegg	K03773	P	NA	2
kegg	K03775	P	NA	2
kegg	K03776	P	NA	2
kegg	K03778	P	NA	2
kegg	K03805	P	NA	2
kegg	K03807	P	NA	2
kegg	K03808	P	NA	2
kegg	K03812	P	NA	2
kegg	K03816	P	NA	2
kegg	K03837	P	NA	2	sdaC; serine transporter	S
kegg	K03856	H	NA	1
kegg	K03891	H	NA	1
kegg	K03921	H	NA	1
kegg	K03923	P	NA	2
kegg	K03969	AL	NA	1
kegg	K04034	H	NA	1
kegg	K04044	P	NA	2
kegg	K04077	H	NA	1
kegg	K04127	H	NA	1
kegg	K04477	H	NA	1
kegg	K04518	H	NA	1
kegg	K04562	P	NA	2
kegg	K04566	H	NA	1
kegg	K04691	P	NA	2
kegg	K04754	P	NA	2
kegg	K04774	P	NA	2
kegg	K04782	P	NA	2
kegg	K05541	P	NA	2
kegg	K05559	P	NA	2
kegg	K05561	P	NA	2
kegg	K05562	P	NA	2
kegg	K05597	P	NA	2
kegg	K05602	H	NA	1
kegg	K05603	P	NA	2
kegg	K05606	H	NA	1
kegg	K05774	P	NA	2
kegg	K05782	P	NA	2	benE; benzoate membrane transport protein	ben
kegg	K05786	P	NA	2
kegg	K05787	P	NA	2
kegg	K05800	P	NA	2
kegg	K05802	P	NA	2
kegg	K05812	P	NA	2
kegg	K05834	P	NA	2
kegg	K05836	P	NA	2
kegg	K05844	P	NA	2
kegg	K05851	P	NA	2
kegg	K05979	AL	NA	1
kegg	K06076	P	NA	2
kegg	K06134	P	NA	2
kegg	K06140	P	NA	2
kegg	K06177	P	NA	2
kegg	K06192	P	NA	2
kegg	K06193	P	NA	2
kegg	K06205	P	NA	2
kegg	K06206	P	NA	2
kegg	K06208	H	NA	1
kegg	K06219	P	NA	2
kegg	K06442	H	NA	1
kegg	K06445	P	NA	2
kegg	K06518	P	NA	2
kegg	K06596	P	NA	2
kegg	K06598	P	NA	2
kegg	K06605	P	NA	2
kegg	K06858	P	NA	2
kegg	K06881	H	NA	1
kegg	K06888	H	NA	1
kegg	K06895	P	NA	2
kegg	K06899	P	NA	2
kegg	K06902	H	NA	1
kegg	K06916	P	NA	2
kegg	K06938	P	NA	2
kegg	K06940	P	NA	2
kegg	K06959	P	NA	2
kegg	K06960	H	NA	1
kegg	K06967	P	NA	2
kegg	K06968	P	NA	2
kegg	K06970	P	NA	2
kegg	K06994	H	NA	1
kegg	K06995	P	NA	2
kegg	K07000	P	NA	2
kegg	K07029	H	NA	1
kegg	K07067	H	NA	1
kegg	K07104	AL	NA	1
kegg	K07115	P	NA	2
kegg	K07120	P	NA	2
kegg	K07121	P	NA	2
kegg	K07153	P	NA	2
kegg	K07172	H	NA	1
kegg	K07182	P	NA	2
kegg	K07215	P	NA	2
kegg	K07231	P	NA	2
kegg	K07232	P	NA	2
kegg	K07257	H	NA	1
kegg	K07264	P	NA	2
kegg	K07278	P	NA	2
kegg	K07286	P	NA	2
kegg	K07320	P	NA	2
kegg	K07338	P	NA	2
kegg	K07347	P	NA	2
kegg	K07394	P	NA	2
kegg	K07396	P	NA	2
kegg	K07442	H	NA	1
kegg	K07464	AL	NA	1
kegg	K07493	H	NA	1
kegg	K07539	H	NA	1
kegg	K07588	H	NA	1
kegg	K07589	P	NA	2
kegg	K07637	P	NA	2
kegg	K07639	P	NA	2
kegg	K07644	P	NA	2
kegg	K07653	H	NA	1
kegg	K07654	H	NA	1
kegg	K07658	H	NA	1
kegg	K07661	P	NA	2
kegg	K07665	P	NA	2
kegg	K07670	H	NA	1
kegg	K07678	P	NA	2
kegg	K07679	P	NA	2
kegg	K07687	P	NA	2
kegg	K07690	P	NA	2
kegg	K07740	P	NA	2
kegg	K07742	H	NA	1
kegg	K07776	H	NA	1
kegg	K08083	P	NA	2
kegg	K08224	P	NA	2
kegg	K08289	P	NA	2
kegg	K08305	P	NA	2
kegg	K08312	P	NA	2
kegg	K08372	H	NA	1
kegg	K08682	P	NA	2
kegg	K08691	H	NA	1
kegg	K08717	P	NA	2	utp; urea transporter	ura
kegg	K08966	P	NA	2
kegg	K08985	P	NA	2
kegg	K08999	H	NA	1
kegg	K09017	P	NA	2
kegg	K09022	AL	NA	1
kegg	K09157	H	NA	1
kegg	K09164	H	NA	1
kegg	K09471	P	NA	2
kegg	K09684	H	NA	1
kegg	K09762	H	NA	1
kegg	K09769	H	NA	1
kegg	K09790	P	NA	2
kegg	K09806	P	NA	2
kegg	K09857	P	NA	2
kegg	K09895	P	NA	2
kegg	K09908	P	NA	2
kegg	K09914	P	NA	2
kegg	K09918	P	NA	2
kegg	K09920	P	NA	2
kegg	K09923	P	NA	2
kegg	K09932	P	NA	2
kegg	K09938	P	NA	2
kegg	K09947	P	NA	2
kegg	K09950	P	NA	2
kegg	K09954	P	NA	2
kegg	K09964	P	NA	2
kegg	K10010	P	NA	2	L-cystine transport system ATP-binding protein [EC:7.4.2.1]	C
kegg	K10013	P	NA	2	argT; lysine/arginine/ornithine transport system substrate	K/R/orn
kegg	K10014	P	NA	2	histidine transport system substrate-binding protein	H
kegg	K10015	P	NA	2	histidine transport system permease protein	H
kegg	K10016	P	NA	2	histidine transport system permease protein	H
kegg	K10022	P	NA	2	arginine/ornithine transport system substrate-binding protein	R/orn
kegg	K10023	P	NA	2	arginine/ornithine transport system permease protein	R/orn
kegg	K10024	P	NA	2	arginine/ornithine transport system permease protein	R/orn
kegg	K10025	P	NA	2	arginine/ornithine transport system ATP-binding protein [EC:7.4.2.1]	R/orn
kegg	K10227	P	NA	2	polyol transport system substrate-binding protein	sor/man
kegg	K10228	P	NA	2	polyol transport system permease protein	sor/man
kegg	K10831	P	NA	2	taurine transport system ATP-binding protein [EC:7.6.2.7]	tau
kegg	K10843	H	NA	1
kegg	K10941	P	NA	2
kegg	K10942	P	NA	2
kegg	K11073	P	NA	2	putrescine transport system substrate-binding protein	put
kegg	K11074	P	NA	2	putrescine transport system permease protein	put
kegg	K11075	P	NA	2	putrescine transport system permease protein	put
kegg	K11076	P	NA	2	putrescine transport system ATP-binding protein [EC:7.6.2.16]	put
kegg	K11102	P	NA	2	gltP, gltT; proton glutamate symport protein	E
kegg	K11212	H	NA	1
kegg	K11263	H	NA	1
kegg	K11391	P	NA	2
kegg	K11410	H	NA	1
kegg	K11441	P	NA	2
kegg	K11645	H	NA	1
kegg	K11719	P	NA	2
kegg	K11734	P	NA	2	aromatic amino acid transport protein AroP	aaa
kegg	K11735	P	NA	2	GABA permease	gaba
kegg	K11747	P	NA	2
kegg	K11782	AL	NA	1
kegg	K11906	P	NA	2
kegg	K11921	P	NA	2
kegg	K11928	P	NA	2	putP; sodium/proline symporter	P
kegg	K12137	H	NA	1
kegg	K12140	H	NA	1
kegg	K12141	H	NA	1
kegg	K12234	H	NA	1
kegg	K12255	P	NA	2
kegg	K12256	P	NA	2
kegg	K12262	P	NA	2
kegg	K12266	P	NA	2
kegg	K12368	P	NA	2	dipeptide transport system substrate-binding protein	dpep
kegg	K12369	P	NA	2	dipeptide transport system permease protein	dpep
kegg	K12370	P	NA	2	dipeptide transport system permease protein	dpep
kegg	K12454	AL	NA	1
kegg	K12503	H	NA	1
kegg	K12506	AL	NA	1
kegg	K12541	P	NA	2
kegg	K12542	P	NA	2
kegg	K12543	P	NA	2
kegg	K12976	P	NA	2
kegg	K13053	P	NA	2
kegg	K13486	P	NA	2
kegg	K13487	P	NA	2
kegg	K13489	P	NA	2
kegg	K13490	P	NA	2
kegg	K13491	P	NA	2
kegg	K13542	H	NA	1
kegg	K13566	P	NA	2
kegg	K13580	P	NA	2
kegg	K13590	P	NA	2
kegg	K13609	P	NA	2
kegg	K13634	P	NA	2
kegg	K13640	H	NA	1
kegg	K13652	P	NA	2
kegg	K13776	P	NA	4
kegg	K13810	H	NA	1
kegg	K13876	H	NA	1
kegg	K13926	P	NA	2
kegg	K13935	P	NA	2
kegg	K13938	P	NA	2
kegg	K13990	H	NA	1
kegg	K14058	P	NA	2
kegg	K14268	P	NA	2
kegg	K14287	P	NA	2
kegg	K14347	P	NA	2
kegg	K14446	H	NA	1
kegg	K14447	AL	NA	1
kegg	K14682	P	NA	2
kegg	K15022	H	NA	1
kegg	K15357	P	NA	2
kegg	K15372	H	NA	1
kegg	K15521	H	NA	1
kegg	K15551	P	NA	2	taurine transport system substrate-binding protein	tau
kegg	K15552	P	NA	2	taurine transport system permease protein	tau
kegg	K15580	H	NA	1	oppA, mppA; oligopeptide transport system substrate-bind	opep
kegg	K15581	H	NA	1	oppB; oligopeptide transport system permease protein	opep
kegg	K15582	H	NA	1	oppC; oligopeptide transport system permease protein	opep
kegg	K15897	P	NA	2
kegg	K15899	P	NA	2
kegg	K15975	AL	NA	1
kegg	K15984	P	NA	2
kegg	K16074	P	NA	2
kegg	K16081	P	NA	2
kegg	K16087	P	NA	2
kegg	K16090	P	NA	2
kegg	K16148	H	NA	1
kegg	K16203	H	NA	1
kegg	K16234	P	NA	2	histidine transporter	H
kegg	K16238	P	NA	2	ethanolamine permease	eam
kegg	K16322	P	NA	2
kegg	K16846	AL	NA	1
kegg	K16870	H	NA	1
kegg	K17214	P	NA	2	inositol transport system permease protein	mino
kegg	K17215	P	NA	2	inositol transport system ATP-binding protein	mino
kegg	K17224	H	NA	1
kegg	K17623	P	NA	2
kegg	K17641	H	NA	1
kegg	K17736	P	NA	2
kegg	K17810	H	NA	1
kegg	K18093	P	NA	2	imipenem/basic amino acid-specific outer membrane pore	baa
kegg	K18100	P	NA	2
kegg	K18138	P	NA	2
kegg	K18208	P	NA	2
kegg	K18290	H	NA	1
kegg	K18297	P	NA	2
kegg	K18298	P	NA	2
kegg	K18301	P	NA	2
kegg	K18455	H	NA	1
kegg	K18540	P	NA	2
kegg	K18581	H	NA	1
kegg	K18672	H	NA	1
kegg	K18691	P	NA	2
kegg	K18700	H	NA	1
kegg	K18707	AL	NA	1
kegg	K18910	H	NA	1
kegg	K18930	P	NA	2
kegg	K18968	P	NA	2
kegg	K18983	H	NA	1
kegg	K18997	P	NA	2
kegg	K19113	P	NA	2
kegg	K19168	P	NA	2
kegg	K19244	H	NA	1
kegg	K19290	P	NA	2
kegg	K19291	P	NA	2
kegg	K19292	P	NA	2
kegg	K19293	P	NA	2
kegg	K19295	P	NA	2
kegg	K19296	P	NA	2
kegg	K19303	P	NA	2
kegg	K19337	P	NA	2
kegg	K19577	P	NA	2
kegg	K19686	H	NA	1
kegg	K19736	P	NA	2
kegg	K19802	H	NA	1
kegg	K20035	P	NA	2
kegg	K20881	P	NA	2
kegg	K20938	P	NA	2
kegg	K20972	P	NA	2
kegg	K20973	P	NA	2
kegg	K20976	P	NA	2
kegg	K20977	P	NA	2
kegg	K21021	P	NA	2
kegg	K21023	P	NA	2
kegg	K21024	P	NA	2
kegg	K21133	P	NA	2
kegg	K21135	P	NA	2
kegg	K21137	P	NA	2
kegg	K21142	H	NA	1
kegg	K21218	P	NA	2
kegg	K21302	AL	NA	1
kegg	K21395	AL	NA	1
kegg	K21417	H	NA	1
kegg	K21471	H	NA	1
kegg	K21645	P	NA	2
kegg	K21699	P	NA	2
kegg	K21711	P	NA	2
kegg	K21826	P	NA	2
kegg	K21832	P	NA	2
kegg	K21833	P	NA	2
kegg	K21834	P	NA	2
kegg	K21929	H	NA	1
kegg	K21990	P	NA	2
kegg	K22044	P	NA	2
kegg	K22205	H	NA	1
kegg	K22294	P	NA	2
kegg	K22311	H	NA	1
kegg	K22316	H	NA	1
kegg	K22345	P	NA	2
kegg	K22390	H	NA	1
kegg	K22474	P	NA	2
kegg	K22602	H	NA	1
kegg	K22719	P	NA	2
kegg	K22736	H	NA	1
kegg	K22900	P	NA	2
kegg	K23055	P	NA	2	putative lysine/arginine/ornithine/histidine/octopine transport system substrate-binding protein	K/R/orn/H
kegg	K23056	P	NA	2	putative lysine/arginine/ornithine/histidine/octopine transport system permease protein	K/R/orn/H
kegg	K23057	P	NA	2	putative lysine/arginine/ornithine/histidine/octopine transport system permease protein	K/R/orn/H
kegg	K23058	P	NA	2	putative lysine/arginine/ornithine/histidine/octopine transport system ATP-binding protein [EC:7.4.2.1]	K/R/orn/H
kegg	K23264	H	NA	1
kegg	K23265	H	NA	1
kegg	K23269	H	NA	1
kegg	K23514	P	NA	2
kegg	K23676	P	NA	2	btsT; pyruvate/proton symporter	pyr
kegg	K23993	P	NA	2
kegg	K24018	P	NA	2
kegg	K24042	H	NA	1
kegg	K24119	P	NA	2
kegg	K24206	P	NA	2	uacT; uric acid transporter	uac
kegg	K24866	H	NA	1
kegg	K25026	H	NA	1
kegg	K25031	H	NA	1
kegg	K25149	H	NA	1
kegg	K25181	H	NA	1
kegg	K25422	P	NA	2
kegg	K25588	H	NA	1
kegg	K25960	P	NA	2
kegg	K25961	P	NA	2
kegg	K26062	P	NA	2
kegg	K26065	P	NA	2
kegg	K26139	P	NA	2
kegg	K26148	P	NA	2
bacteria	6716bc98415a814a49beed5a8dcfbc03	H	d__Bacteria; p__Chloroflexi; c__AD3; o__AD3; f__AD3; g__AD3; s__uncultured_Thermoflavimicrobium	1
bacteria	f2b5f4c0522db2b7b687bec80f1543ed	H	d__Bacteria; p__Chloroflexi; c__AD3; o__AD3; f__AD3; g__AD3; s__uncultured_Thermoflavimicrobium	1
bacteria	7e79cb4e97d0182f7f51b3bf2ce543e5	H	d__Bacteria; p__Firmicutes; c__Clostridia; o__Oscillospirales; f__Hungateiclostridiaceae	1
bacteria	751e8e0bcd4c932d3911a666e5bba5bb	H	d__Bacteria; p__Chloroflexi; c__AD3; o__AD3; f__AD3; g__AD3	1
bacteria	ccd005840291216dab428285c3d89d29	H	d__Bacteria; p__Chloroflexi; c__Gitt-GS-136; o__Gitt-GS-136; f__Gitt-GS-136; g__Gitt-GS-136	1
bacteria	7e20ac384ba1a03db23e1874c6cf0ee3	H	d__Bacteria; p__Chloroflexi; c__AD3; o__AD3; f__AD3; g__AD3; s__uncultured_bacterium	1
bacteria	84f1d278ef81985035e57b3637655d6f	H	d__Bacteria; p__Acidobacteriota; c__Vicinamibacteria; o__Vicinamibacterales; f__uncultured; g__uncultured; s__uncultured_Acidobacteriales	1
bacteria	11f509b37b89f5754682e185e84bc449	AL	d__Bacteria; p__Acidobacteriota; c__Acidobacteriae; o__Subgroup_2; f__Subgroup_2; g__Subgroup_2; s__uncultured_bacterium	2
bacteria	8d9b07ae1b644b971c4b793973f546b1	H	d__Bacteria; p__Proteobacteria; c__Gammaproteobacteria; o__Burkholderiales; f__Oxalobacteraceae; g__Massilia	1
bacteria	19d8eeab35172e3230389172c3027a72	P	d__Bacteria; p__Bacteroidota; c__Bacteroidia; o__Sphingobacteriales; f__Sphingobacteriaceae; g__Pedobacter	2
bacteria	d4288c06b1e1fc78c1cc117d2edb0016	P	d__Bacteria; p__Bacteroidota; c__Bacteroidia; o__Sphingobacteriales; f__Sphingobacteriaceae; g__Pedobacter	2
bacteria	2fda8c527d1f0393702c4e71e18aec59	P	d__Bacteria; p__Proteobacteria; c__Gammaproteobacteria; o__Pseudomonadales; f__Pseudomonadaceae; g__Pseudomonas	2
bacteria	0c46d2daf66709137ac59cc2af83fc6b	P	d__Bacteria; p__Proteobacteria; c__Gammaproteobacteria; o__Pseudomonadales; f__Pseudomonadaceae; g__Pseudomonas	2
bacteria	690a8607c7f6da63815595d4e6a9eb6e	P	d__Bacteria; p__Proteobacteria; c__Gammaproteobacteria; o__Burkholderiales; f__Oxalobacteraceae; g__Collimonas	2
bacteria	ac63644c305983d94b81dafc6bc1709e	P	d__Bacteria; p__Proteobacteria; c__Gammaproteobacteria; o__Burkholderiales; f__Oxalobacteraceae; g__Janthinobacterium	2
bacteria	fb56f39112519deba851446fa562d686	AL	d__Bacteria; p__Proteobacteria; c__Gammaproteobacteria; o__Burkholderiales; f__Oxalobacteraceae; g__Massilia	1
bacteria	1edea48c51d9cece70e42f181183d1f5	H	d__Bacteria; p__Acidobacteriota; c__Acidobacteriae; o__Acidobacteriales; f__uncultured; g__uncultured	1
bacteria	e2ab2532117a76e86ff7a9b4f42bc31a	H	d__Bacteria; p__Proteobacteria; c__Gammaproteobacteria; o__Burkholderiales; f__Oxalobacteraceae; g__Massilia	1
bacteria	3cdff72e39b73318f0fabf93bba838bc	P	d__Bacteria; p__Proteobacteria; c__Gammaproteobacteria; o__Burkholderiales; f__Oxalobacteraceae; g__Collimonas	2
fungi	f11580891c728efd536c449a086c713f	P	k__Fungi;p__Mortierellomycota;c__Mortierellomycetes;o__Mortierellales;f__Mortierellaceae;g__Mortierella;s__Mortierella_sp;sh__SH1100466.09FU	2
fungi	245ab55aaf7e4112d398de0686f383dc	P	k__Fungi;p__Mortierellomycota;c__Mortierellomycetes;o__Mortierellales;f__Mortierellaceae;g__Mortierella	2
fungi	5b32b6194fce19fa861b4cdcebfb1de2	P	k__Fungi;p__Mortierellomycota;c__Mortierellomycetes;o__Mortierellales;f__Mortierellaceae;g__Mortierella;s__Mortierella_sp;sh__SH1039192.09FU	2
fungi	4349ba7e2e6a3f0a6783ecbdf2a18815	P	k__Fungi	2
fungi	340c8d34f7e87f2b37404d6a5286f087	AL	k__Fungi;p__Basidiomycota;c__Agaricomycetes;o__Russulales;f__Russulaceae;g__Russula;s__Russula_suecica;sh__SH1180539.09FU	1
fungi	891a175bfa2335b26ecc354af1c6336b	AL	k__Fungi;p__Basidiomycota;c__Agaricomycetes;o__Russulales;f__Russulaceae;g__Russula;s__Russula_suecica;sh__SH1180539.09FU	1
fungi	d475b78404641b43002aa960e7a0ef40	AL	k__Fungi;p__Ascomycota;c__Leotiomycetes;o__Helotiales	1
FT-ICR-MS	Biolability (alphatics, peptide-like, HC)	P	NA	2
FT-ICR-MS	Recalcitrance (polyphenolics, condensed aromatics, OC, NOSC, aimod)	AL & H	NA	1
FT-ICR-MS	Molecular weight	AL & H	NA	1
FT-ICR-MS	NC	P	NA	2

### Sheet: CAZy 2m
Supplemental Table 9. Nodes from two month cazy quadripartitie network
Type	label	soil with highest abundance	GH	Lineage	spinglass_cluster
cazy	GH0|GH13_3	P	Other	NA	1
cazy	GH1	P	Lignocellulosic biomass	NA	1
cazy	GH100	P	Labile oligosaccharides and sugars	NA	1
cazy	GH101	AL	Other	NA	2
cazy	GH102	P	Necromass|EPS	NA	1
cazy	GH103	P	Necromass|EPS	NA	1
cazy	GH105	P	Lignocellulosic biomass	NA	1
cazy	GH108	P	Necromass|EPS	NA	1
cazy	GH109	H	Necromass|EPS	NA	1
cazy	GH110	AL	Labile oligosaccharides and sugars	NA	2
cazy	GH113	AL	Lignocellulosic biomass	NA	2
cazy	GH114	AL	Necromass|EPS	NA	2
cazy	GH117	AL	Other	NA	2
cazy	GH12	P	Lignocellulosic biomass	NA	1
cazy	GH120	AL	Lignocellulosic biomass	NA	2
cazy	GH125	P	Necromass|EPS	NA	1
cazy	GH127|GH51	AL	Lignocellulosic biomass	NA	2
cazy	GH13_10	P	Starch	NA	1
cazy	GH13_11	P	Starch	NA	1
cazy	GH13_14	AL	Starch	NA	2
cazy	GH13_17	P	Labile oligosaccharides and sugars	NA	1
cazy	GH13_19	P	Starch	NA	1
cazy	GH13_23	P	Starch	NA	1
cazy	GH13_26	P	Labile oligosaccharides and sugars	NA	1
cazy	GH13_29	P	Labile oligosaccharides and sugars	NA	1
cazy	GH13_3	P	Starch	NA	1
cazy	GH13_31	P	Starch	NA	1
cazy	GH13_32	AL	Starch	NA	2
cazy	GH13_33	P	Labile oligosaccharides and sugars	NA	1
cazy	GH13_36	AL	Starch	NA	2
cazy	GH13_39	AL	Starch	NA	2
cazy	GH13_4	P	Labile oligosaccharides and sugars	NA	1
cazy	GH13_9	P	Labile oligosaccharides and sugars	NA	1
cazy	GH13|GH133	AL	Labile oligosaccharides and sugars	NA	2
cazy	GH13|GH133|GH23	P	Labile oligosaccharides and sugars	NA	1
cazy	GH130	H	Lignocellulosic biomass	NA	2
cazy	GH137	AL	Lignocellulosic biomass	NA	2
cazy	GH138	AL	Lignocellulosic biomass	NA	2
cazy	GH139	AL	Lignocellulosic biomass	NA	2
cazy	GH140	AL	Lignocellulosic biomass	NA	2
cazy	GH141	AL	Lignocellulosic biomass	NA	2
cazy	GH142	AL	Lignocellulosic biomass	NA	2
cazy	GH147	AL	Lignocellulosic biomass	NA	2
cazy	GH148	P	Other	NA	1
cazy	GH152	P	Necromass|EPS	NA	1
cazy	GH154	P	Labile oligosaccharides and sugars	NA	1
cazy	GH156	AL	Other	NA	2
cazy	GH158	AL	Necromass|EPS	NA	2
cazy	GH159|GH43_26	P	NA	NA	1
cazy	GH16_1	P	Other	NA	1
cazy	GH16_14	P	Other	NA	1
cazy	GH16_27	P	Lignocellulosic biomass	NA	1
cazy	GH163	H	Necromass|EPS	NA	2
cazy	GH165	AL	Labile oligosaccharides and sugars	NA	2
cazy	GH166	P	Necromass|EPS	NA	1
cazy	GH17	P	Necromass|EPS	NA	1
cazy	GH171	AL	Necromass|EPS	NA	2
cazy	GH172	AL	Lignocellulosic biomass	NA	2
cazy	GH18	P	Necromass|EPS	NA	1
cazy	GH19	P	Necromass|EPS	NA	1
cazy	GH2|GH53	H	Lignocellulosic biomass	NA	2
cazy	GH23	P	Necromass|EPS	NA	1
cazy	GH25	AL	Necromass|EPS	NA	2
cazy	GH26	AL	Lignocellulosic biomass	NA	2
cazy	GH28	P	Lignocellulosic biomass	NA	1
cazy	GH29	AL	Lignocellulosic biomass	NA	2
cazy	GH3	P	Lignocellulosic biomass	NA	1
cazy	GH30	AL	Lignocellulosic biomass	NA	2
cazy	GH30_8	AL	Lignocellulosic biomass	NA	2
cazy	GH35	P	Lignocellulosic biomass & Necromass|EPS	NA	1
cazy	GH35|GH43_23	P	Lignocellulosic biomass & Necromass|EPS	NA	1
cazy	GH36	P	Labile oligosaccharides and sugars	NA	1
cazy	GH37	P	Labile oligosaccharides and sugars	NA	1
cazy	GH39	P	Lignocellulosic biomass	NA	1
cazy	GH42	P	Lignocellulosic biomass & Necromass|EPS	NA	1
cazy	GH43_1	P	Lignocellulosic biomass	NA	1
cazy	GH43_10	P	Lignocellulosic biomass	NA	1
cazy	GH43_11	P	Lignocellulosic biomass	NA	1
cazy	GH43_12	P	Lignocellulosic biomass	NA	1
cazy	GH43_14	AL	Lignocellulosic biomass	NA	2
cazy	GH43_17	P	Lignocellulosic biomass	NA	1
cazy	GH43_2	AL	Lignocellulosic biomass	NA	2
cazy	GH43_26	P	Lignocellulosic biomass	NA	1
cazy	GH43_29	P	Lignocellulosic biomass	NA	1
cazy	GH43_3	P	Necromass|EPS	NA	1
cazy	GH43_30	AL	Necromass|EPS	NA	2
cazy	GH43_5	P	Lignocellulosic biomass	NA	1
cazy	GH43_9	P	Lignocellulosic biomass	NA	1
cazy	GH44	AL	Lignocellulosic biomass	NA	2
cazy	GH47	P	Necromass|EPS	NA	1
cazy	GH5_1	AL	Lignocellulosic biomass	NA	2
cazy	GH5_11	P	Other	NA	1
cazy	GH5_12	P	Necromass|EPS	NA	1
cazy	GH5_19	H	Lignocellulosic biomass	NA	2
cazy	GH5_29	P	Necromass|EPS	NA	1
cazy	GH5_36	AL	Lignocellulosic biomass	NA	2
cazy	GH5_38	AL	Lignocellulosic biomass	NA	2
cazy	GH5_39	AL	Lignocellulosic biomass	NA	2
cazy	GH5_40	AL	Lignocellulosic biomass	NA	2
cazy	GH5_46	AL	Lignocellulosic biomass	NA	2
cazy	GH5_47	P	Necromass|EPS	NA	1
cazy	GH5_48	P	Necromass|EPS	NA	1
cazy	GH5_5	P	Lignocellulosic biomass	NA	1
cazy	GH5_7	P	Lignocellulosic biomass	NA	1
cazy	GH5_9	P	Necromass|EPS	NA	1
cazy	GH50	P	Necromass|EPS	NA	1
cazy	GH51	P	Lignocellulosic biomass	NA	1
cazy	GH53	P	Lignocellulosic biomass	NA	1
cazy	GH54	AL	Lignocellulosic biomass	NA	2
cazy	GH57	AL	Starch	NA	2
cazy	GH6	P	Lignocellulosic biomass	NA	1
cazy	GH63	AL	Starch	NA	2
cazy	GH64	AL	Necromass|EPS	NA	2
cazy	GH71	AL	Necromass|EPS	NA	2
cazy	GH72	P	Necromass|EPS	NA	1
cazy	GH73	P	Necromass|EPS	NA	1
cazy	GH75	AL	Necromass|EPS	NA	2
cazy	GH78	P	Labile oligosaccharides and sugars	NA	1
cazy	GH8	P	Lignocellulosic biomass	NA	1
cazy	GH81	AL	Necromass|EPS	NA	2
cazy	GH84	AL	Necromass|EPS	NA	2
cazy	GH85	P	Necromass|EPS	NA	1
cazy	GH9	AL	Lignocellulosic biomass	NA	2
cazy	GH92	P	Necromass|EPS	NA	1
cazy	GH94	P	Lignocellulosic biomass	NA	1
cazy	GH97	P	Starch	NA	1
cazy	GH99	AL	Necromass|EPS	NA	2
bacteria	f2b5f4c0522db2b7b687bec80f1543ed	AL	NA	d__Bacteria; p__Chloroflexi; c__AD3; o__AD3; f__AD3; g__AD3; s__uncultured_Thermoflavimicrobium	2
bacteria	14867877783b1cbfd84a89e96ddefa76	AL	NA	d__Bacteria; p__Proteobacteria; c__Gammaproteobacteria; o__Burkholderiales; f__Oxalobacteraceae; g__Massilia	2
bacteria	7e20ac384ba1a03db23e1874c6cf0ee3	AL	NA	d__Bacteria; p__Chloroflexi; c__AD3; o__AD3; f__AD3; g__AD3; s__uncultured_bacterium	2
bacteria	3488b92576d83553c33fc5deea35da18	AL	NA	d__Bacteria; p__Acidobacteriota; c__Vicinamibacteria; o__Vicinamibacterales; f__uncultured; g__uncultured	2
bacteria	eddfbf2788b483c9bdd23508f220c327	AL	NA	d__Bacteria; p__Acidobacteriota; c__Acidobacteriae; o__Subgroup_2; f__Subgroup_2; g__Subgroup_2	2
bacteria	948da981a93731f68e662671c662ab0e	AL	NA	d__Bacteria; p__Proteobacteria; c__Alphaproteobacteria; o__Rhizobiales; f__Xanthobacteraceae; g__Pseudolabrys	2
bacteria	7bd1a790387d491ea4375699e48c06ed	P	NA	d__Bacteria; p__Bacteroidota; c__Bacteroidia; o__Flavobacteriales; f__Flavobacteriaceae; g__Flavobacterium	1
bacteria	c6070fccb47cc42b187f8975d653c4ac	AL	NA	d__Bacteria; p__Bacteroidota; c__Bacteroidia; o__Sphingobacteriales; f__Sphingobacteriaceae; g__Mucilaginibacter	2
bacteria	5370999faf434ba37f4175565cd6c275	AL	NA	d__Bacteria; p__Bacteroidota; c__Bacteroidia; o__Sphingobacteriales; f__Sphingobacteriaceae; g__Mucilaginibacter	2
bacteria	8734389c6640063ebd3605764231795c	AL	NA	d__Bacteria; p__Proteobacteria; c__Gammaproteobacteria; o__WD260; f__WD260; g__WD260; s__uncultured_bacterium	2
bacteria	022a42a254230541d0b0ccb04ca996e1	AL	NA	d__Bacteria; p__Bacteroidota; c__Bacteroidia; o__Cytophagales; f__Cytophagaceae; g__Cytophaga	2
bacteria	4f5398dd3c872400e145a03fd567993d	AL	NA	d__Bacteria; p__Proteobacteria; c__Gammaproteobacteria; o__Burkholderiales; f__Nitrosomonadaceae; g__MND1; s__uncultured_beta	2
bacteria	36c104464e30081cd32db510c2b7fe39	P	NA	d__Bacteria; p__Proteobacteria; c__Gammaproteobacteria; o__Pseudomonadales; f__Pseudomonadaceae; g__Pseudomonas	1
bacteria	dc40de50a310c095b8cba2b6cfa34e83	AL	NA	d__Bacteria; p__Proteobacteria; c__Gammaproteobacteria; o__Burkholderiales; f__Nitrosomonadaceae; g__GOUTA6; s__uncultured_bacterium	2
bacteria	e7e51692e2f542b4a1151ebc41fdb6a2	P	NA	d__Bacteria; p__Proteobacteria; c__Gammaproteobacteria; o__Burkholderiales; f__Comamonadaceae	1
bacteria	c9d4d8dd7f9fc2446dcc86b86c25026e	P	NA	d__Bacteria; p__Proteobacteria; c__Gammaproteobacteria; o__Burkholderiales; f__Oxalobacteraceae; g__Herbaspirillum	1
fungi	14a1d37cdabcd4d7477fad7974abd842	AL	NA	k__Fungi;p__Mortierellomycota;c__Mortierellomycetes;o__Mortierellales;f__Mortierellaceae;g__Mortierella;s__Mortierella_sp;sh__SH1306584.09FU	2
fungi	d32020615a8cb3a9961b2f9e1f9c6033	AL	NA	k__Fungi;p__Mortierellomycota;c__Mortierellomycetes;o__Mortierellales;f__Mortierellaceae;g__Mortierella	2
fungi	245ab55aaf7e4112d398de0686f383dc	P	NA	k__Fungi;p__Mortierellomycota;c__Mortierellomycetes;o__Mortierellales;f__Mortierellaceae;g__Mortierella	1
fungi	5137dc6b9de85cfe547c15c8397360d6	H	NA	k__Fungi;p__Ascomycota;c__Leotiomycetes;o__Thelebolales;f__Pseudeurotiaceae;g__Pseudogymnoascus;s__Pseudogymnoascus_pannorum;sh__SH0064809.09FU	1
FT-ICR-MS	Biolability1 (Alphatic & HC)	PP	NA	NA	1
FT-ICR-MS	Recalcitrance2 (CondensedAromatics, MW, AImod)	AL & HP	NA	NA	2
FT-ICR-MS	Biolability2 (PeptideLike & NC)	PP	NA	NA	1

### Sheet: KEGG 2m
Supplemental Table 10. Nodes from two month kegg quadripartite network
Type	label	soil with highest abundance	Lineage	spinglass_cluster
KEGG	K00001	AL	NA	1
KEGG	K00015	AL	NA	1
KEGG	K00065	AL	NA	1
KEGG	K00116	P	NA	2
KEGG	K00154	P	NA	2
KEGG	K00239	AL	NA	1
KEGG	K00261	AL	NA	1
KEGG	K00299	P	NA	2
KEGG	K00333	AL	NA	1
KEGG	K00337	AL	NA	1
KEGG	K00338	AL	NA	1
KEGG	K00340	AL	NA	1
KEGG	K00342	AL	NA	1
KEGG	K00362	P	NA	2
KEGG	K00363	P	NA	2
KEGG	K00365	AL	NA	1
KEGG	K00366	AL	NA	1
KEGG	K00372	P	NA	2
KEGG	K00375	P	NA	2
KEGG	K00380	P	NA	2
KEGG	K00392	AL	NA	1
KEGG	K00404	P	NA	2
KEGG	K00405	P	NA	2
KEGG	K00410	AL	NA	1
KEGG	K00523	P	NA	2
KEGG	K00526	P	NA	2
KEGG	K00537	P	NA	2
KEGG	K00569	P	NA	2
KEGG	K00570	AL	NA	1
KEGG	K00588	AL	NA	1
KEGG	K00673	P	NA	2
KEGG	K00806	AL	NA	1
KEGG	K00808	AL	NA	1
KEGG	K00809	AL	NA	1
KEGG	K00826	AL	NA	1
KEGG	K00867	AL	NA	1
KEGG	K00906	P	NA	2
KEGG	K00943	AL	NA	1
KEGG	K00951	P	NA	2
KEGG	K01070	P	NA	2
KEGG	K01104	AL	NA	1
KEGG	K01118	P	NA	2
KEGG	K01134	AL	NA	1
KEGG	K01141	P	NA	2
KEGG	K01150	P	NA	2
KEGG	K01392	AL	NA	1
KEGG	K01414	P	NA	2
KEGG	K01423	P	NA	2
KEGG	K01433	P	NA	2
KEGG	K01463	AL	NA	1
KEGG	K01473	AL	NA	1
KEGG	K01484	P	NA	2
KEGG	K01487	P	NA	2
KEGG	K01525	P	NA	2
KEGG	K01563	AL	NA	1
KEGG	K01584	P	NA	2
KEGG	K01608	P	NA	2
KEGG	K01647	AL	NA	1
KEGG	K01659	P	NA	2
KEGG	K01669	P	NA	2
KEGG	K01690	P	NA	2
KEGG	K01710	AL	NA	1
KEGG	K01715	AL	NA	1
KEGG	K01721	AL	NA	1
KEGG	K01724	AL	NA	1
KEGG	K01733	AL	NA	1
KEGG	K01768	AL	NA	1
KEGG	K01781	AL	NA	1
KEGG	K01784	AL	NA	1
KEGG	K01790	AL	NA	1
KEGG	K01792	P	NA	2
KEGG	K01845	AL	NA	1
KEGG	K01856	P	NA	2
KEGG	K01893	AL	NA	1
KEGG	K01921	AL	NA	1
KEGG	K01952	P	NA	2
KEGG	K01953	AL	NA	1
KEGG	K01971	AL	NA	1
KEGG	K01990	AL	NA	1
KEGG	K02003	AL	NA	1
KEGG	K02036	AL	NA	1
KEGG	K02048	P	NA	2
KEGG	K02071	P	NA	2
KEGG	K02072	P	NA	2
KEGG	K02073	P	NA	2
KEGG	K02075	AL	NA	1
KEGG	K02169	P	NA	2
KEGG	K02204	P	NA	2
KEGG	K02225	P	NA	2
KEGG	K02233	P	NA	2
KEGG	K02234	P	NA	2
KEGG	K02278	P	NA	2
KEGG	K02336	P	NA	2
KEGG	K02380	P	NA	2
KEGG	K02386	P	NA	2
KEGG	K02387	P	NA	2
KEGG	K02389	P	NA	2
KEGG	K02390	P	NA	2
KEGG	K02395	P	NA	2
KEGG	K02396	P	NA	2
KEGG	K02397	P	NA	2
KEGG	K02398	P	NA	2
KEGG	K02399	P	NA	2
KEGG	K02404	P	NA	2
KEGG	K02409	P	NA	2
KEGG	K02411	P	NA	2
KEGG	K02413	P	NA	2
KEGG	K02414	P	NA	2
KEGG	K02415	P	NA	2
KEGG	K02416	P	NA	2
KEGG	K02418	P	NA	2
KEGG	K02422	P	NA	2
KEGG	K02424	P	NA	2
KEGG	K02444	P	NA	2
KEGG	K02494	P	NA	2
KEGG	K02496	P	NA	2
KEGG	K02498	P	NA	2
KEGG	K02502	P	NA	2
KEGG	K02518	AL	NA	1
KEGG	K02556	P	NA	2
KEGG	K02623	P	NA	2
KEGG	K02656	P	NA	2
KEGG	K02657	P	NA	2
KEGG	K02659	P	NA	2
KEGG	K02660	P	NA	2
KEGG	K02669	AL	NA	1
KEGG	K02849	AL	NA	1
KEGG	K02876	AL	NA	1
KEGG	K02881	AL	NA	1
KEGG	K02892	AL	NA	1
KEGG	K02895	AL	NA	1
KEGG	K02919	AL	NA	1
KEGG	K02931	AL	NA	1
KEGG	K02933	AL	NA	1
KEGG	K02952	AL	NA	1
KEGG	K02963	AL	NA	1
KEGG	K02965	AL	NA	1
KEGG	K02988	AL	NA	1
KEGG	K02996	AL	NA	1
KEGG	K03087	P	NA	2
KEGG	K03088	AL	NA	1
KEGG	K03116	AL	NA	1
KEGG	K03181	P	NA	2
KEGG	K03269	P	NA	2
KEGG	K03294	AL	NA	1
KEGG	K03296	AL	NA	1
KEGG	K03297	P	NA	2
KEGG	K03301	AL	NA	1
KEGG	K03387	P	NA	2
KEGG	K03406	P	NA	2
KEGG	K03415	P	NA	2
KEGG	K03464	P	NA	2
KEGG	K03518	AL	NA	1
KEGG	K03519	AL	NA	1
KEGG	K03546	P	NA	2
KEGG	K03547	P	NA	2
KEGG	K03554	P	NA	2
KEGG	K03566	P	NA	2
KEGG	K03571	P	NA	2
KEGG	K03576	P	NA	2
KEGG	K03577	P	NA	2
KEGG	K03578	P	NA	2
KEGG	K03586	P	NA	2
KEGG	K03597	P	NA	2
KEGG	K03599	P	NA	2
KEGG	K03600	P	NA	2
KEGG	K03608	P	NA	2
KEGG	K03609	P	NA	2
KEGG	K03610	P	NA	2
KEGG	K03611	P	NA	2
KEGG	K03616	P	NA	2
KEGG	K03636	AL	NA	1
KEGG	K03643	P	NA	2
KEGG	K03646	P	NA	2
KEGG	K03656	P	NA	2
KEGG	K03668	P	NA	2
KEGG	K03690	P	NA	2
KEGG	K03717	P	NA	2
KEGG	K03719	P	NA	2
KEGG	K03745	P	NA	2
KEGG	K03749	P	NA	2
KEGG	K03774	P	NA	2
KEGG	K03776	P	NA	2
KEGG	K03781	P	NA	2
KEGG	K03806	P	NA	2
KEGG	K03808	P	NA	2
KEGG	K03809	P	NA	2
KEGG	K03924	AL	NA	1
KEGG	K03926	AL	NA	1
KEGG	K04044	P	NA	2
KEGG	K04046	P	NA	2
KEGG	K04061	P	NA	2
KEGG	K04077	AL	NA	1
KEGG	K04078	AL	NA	1
KEGG	K04084	P	NA	2
KEGG	K04094	AL	NA	1
KEGG	K04105	AL	NA	1
KEGG	K04108	AL	NA	1
KEGG	K04562	P	NA	2
KEGG	K04568	AL	NA	1
KEGG	K04749	AL	NA	1
KEGG	K04751	AL	NA	1
KEGG	K04754	P	NA	2
KEGG	K05297	P	NA	2
KEGG	K05303	AL	NA	1
KEGG	K05526	P	NA	2
KEGG	K05591	P	NA	2
KEGG	K05596	P	NA	2
KEGG	K05606	AL	NA	1
KEGG	K05792	P	NA	2
KEGG	K05802	P	NA	2
KEGG	K05812	P	NA	2
KEGG	K05836	P	NA	2
KEGG	K05889	AL	NA	1
KEGG	K05939	AL	NA	1
KEGG	K05946	AL	NA	1
KEGG	K05995	AL	NA	1
KEGG	K06006	P	NA	2
KEGG	K06077	P	NA	2
KEGG	K06118	AL	NA	1
KEGG	K06134	P	NA	2
KEGG	K06177	P	NA	2
KEGG	K06181	P	NA	2
KEGG	K06183	P	NA	2
KEGG	K06186	P	NA	2
KEGG	K06192	P	NA	2
KEGG	K06193	P	NA	2
KEGG	K06194	P	NA	2
KEGG	K06447	P	NA	2
KEGG	K06518	P	NA	2
KEGG	K06596	P	NA	2
KEGG	K06603	P	NA	2
KEGG	K06879	P	NA	2
KEGG	K06890	AL	NA	1
KEGG	K06895	P	NA	2
KEGG	K06897	AL	NA	1
KEGG	K06912	AL	NA	1
KEGG	K06916	P	NA	2
KEGG	K06917	P	NA	2
KEGG	K06937	AL	NA	1
KEGG	K06938	P	NA	2
KEGG	K06959	P	NA	2
KEGG	K06966	P	NA	2
KEGG	K06996	AL	NA	1
KEGG	K07000	P	NA	2
KEGG	K07002	P	NA	2
KEGG	K07031	AL	NA	1
KEGG	K07043	P	NA	2
KEGG	K07045	AL	NA	1
KEGG	K07077	AL	NA	1
KEGG	K07093	P	NA	2
KEGG	K07115	P	NA	2
KEGG	K07121	P	NA	2
KEGG	K07122	P	NA	2
KEGG	K07137	P	NA	2
KEGG	K07168	P	NA	2
KEGG	K07183	P	NA	2
KEGG	K07192	AL	NA	1
KEGG	K07232	P	NA	2
KEGG	K07275	P	NA	2
KEGG	K07278	P	NA	2
KEGG	K07287	P	NA	2
KEGG	K07290	P	NA	2
KEGG	K07320	P	NA	2
KEGG	K07347	P	NA	2
KEGG	K07357	AL	NA	1
KEGG	K07407	AL	NA	1
KEGG	K07461	AL	NA	1
KEGG	K07497	AL	NA	1
KEGG	K07638	P	NA	2
KEGG	K07644	P	NA	2
KEGG	K07659	P	NA	2
KEGG	K07665	P	NA	2
KEGG	K07666	P	NA	2
KEGG	K07687	P	NA	2
KEGG	K07714	AL	NA	1
KEGG	K08086	P	NA	2
KEGG	K08178	AL	NA	1
KEGG	K08224	P	NA	2
KEGG	K08289	P	NA	2
KEGG	K08776	AL	NA	1
KEGG	K08884	AL	NA	1
KEGG	K08976	AL	NA	1
KEGG	K08998	AL	NA	1
KEGG	K09137	AL	NA	1
KEGG	K09166	AL	NA	1
KEGG	K09457	AL	NA	1
KEGG	K09781	P	NA	2
KEGG	K09788	P	NA	2
KEGG	K09790	P	NA	2
KEGG	K09792	P	NA	2
KEGG	K09800	P	NA	2
KEGG	K09801	P	NA	2
KEGG	K09803	AL	NA	1
KEGG	K09806	P	NA	2
KEGG	K09857	P	NA	2
KEGG	K09858	P	NA	2
KEGG	K09861	P	NA	2
KEGG	K09889	P	NA	2
KEGG	K09892	P	NA	2
KEGG	K09912	P	NA	2
KEGG	K09913	P	NA	2
KEGG	K09921	P	NA	2
KEGG	K09926	P	NA	2
KEGG	K09931	AL	NA	1
KEGG	K09949	AL	NA	1
KEGG	K09950	P	NA	2
KEGG	K09954	P	NA	2
KEGG	K09975	P	NA	2
KEGG	K09977	P	NA	2
KEGG	K10563	AL	NA	1
KEGG	K10763	P	NA	2
KEGG	K10834	P	NA	2
KEGG	K10844	P	NA	2
KEGG	K10947	AL	NA	1
KEGG	K10979	AL	NA	1
KEGG	K11066	P	NA	2
KEGG	K11357	AL	NA	1
KEGG	K11444	P	NA	2
KEGG	K11532	AL	NA	1
KEGG	K11741	P	NA	2
KEGG	K11751	AL	NA	1
KEGG	K11785	AL	NA	1
KEGG	K11906	P	NA	2
KEGG	K12132	AL	NA	1
KEGG	K12266	P	NA	2
KEGG	K12541	P	NA	2
KEGG	K12542	P	NA	2
KEGG	K12543	P	NA	2
KEGG	K12976	P	NA	2
KEGG	K12979	P	NA	2
KEGG	K13014	P	NA	2
KEGG	K13481	P	NA	2
KEGG	K13482	P	NA	2
KEGG	K13486	P	NA	2
KEGG	K13487	P	NA	2
KEGG	K13488	P	NA	2
KEGG	K13489	P	NA	2
KEGG	K13490	P	NA	2
KEGG	K13491	P	NA	2
KEGG	K13503	AL	NA	1
KEGG	K13584	AL	NA	1
KEGG	K13590	P	NA	2
KEGG	K13599	AL	NA	1
KEGG	K13634	P	NA	2
KEGG	K13668	AL	NA	1
KEGG	K13832	AL	NA	1
KEGG	K14287	P	NA	2
KEGG	K14347	P	NA	2
KEGG	K14393	P	NA	2
KEGG	K14448	AL	NA	1
KEGG	K14682	P	NA	2
KEGG	K14998	P	NA	2
KEGG	K15011	P	NA	2
KEGG	K15461	P	NA	2
KEGG	K15539	P	NA	2
KEGG	K15552	P	NA	2
KEGG	K15778	P	NA	2
KEGG	K15894	P	NA	2
KEGG	K16011	P	NA	2
KEGG	K16053	P	NA	2
KEGG	K16074	P	NA	2
KEGG	K16167	AL	NA	1
KEGG	K16363	AL	NA	1
KEGG	K16842	P	NA	2
KEGG	K16872	P	NA	2
KEGG	K17733	P	NA	2
KEGG	K18302	P	NA	2
KEGG	K18303	P	NA	2
KEGG	K18688	AL	NA	1
KEGG	K18707	AL	NA	1
KEGG	K18800	P	NA	2
KEGG	K18850	P	NA	2
KEGG	K18903	P	NA	2
KEGG	K18997	P	NA	2
KEGG	K19168	P	NA	2
KEGG	K19337	P	NA	2
KEGG	K19416	P	NA	2
KEGG	K19577	P	NA	2
KEGG	K19802	AL	NA	1
KEGG	K20035	P	NA	2
KEGG	K20455	P	NA	2
KEGG	K20541	P	NA	2
KEGG	K20543	P	NA	2
KEGG	K20807	AL	NA	1
KEGG	K20862	P	NA	2
KEGG	K20971	P	NA	2
KEGG	K21021	P	NA	2
KEGG	K21023	P	NA	2
KEGG	K21053	P	NA	2
KEGG	K21397	AL	NA	1
KEGG	K21645	P	NA	2
KEGG	K21825	P	NA	2
KEGG	K22132	P	NA	2
KEGG	K22136	AL	NA	1
KEGG	K22213	AL	NA	1
KEGG	K22278	AL	NA	1
KEGG	K22292	P	NA	2
KEGG	K22396	AL	NA	1
KEGG	K22705	AL	NA	1
KEGG	K22737	AL	NA	1
KEGG	K23274	P	NA	2
KEGG	K23424	AL	NA	1
KEGG	K23514	P	NA	2
KEGG	K23773	P	NA	2
KEGG	K23993	P	NA	2
KEGG	K24180	P	NA	2
KEGG	K24819	AL	NA	1
KEGG	K25133	P	NA	2
KEGG	K25151	AL	NA	1
KEGG	K25152	AL	NA	1
KEGG	K25422	P	NA	2
KEGG	K26139	P	NA	2
KEGG	K26148	P	NA	2
Bacteria	f2b5f4c0522db2b7b687bec80f1543ed	AL	d__Bacteria; p__Chloroflexi; c__AD3; o__AD3; f__AD3; g__AD3; s__uncultured_Thermoflavimicrobium	1
Bacteria	14867877783b1cbfd84a89e96ddefa76	AL	d__Bacteria; p__Proteobacteria; c__Gammaproteobacteria; o__Burkholderiales; f__Oxalobacteraceae; g__Massilia	1
Bacteria	7e20ac384ba1a03db23e1874c6cf0ee3	AL	d__Bacteria; p__Chloroflexi; c__AD3; o__AD3; f__AD3; g__AD3; s__uncultured_bacterium	1
Bacteria	e077d50de38a8af787ce58d46a99e869	AL	d__Bacteria; p__Acidobacteriota; c__Acidobacteriae; o__Acidobacteriales; f__uncultured; g__uncultured	1
Bacteria	3488b92576d83553c33fc5deea35da18	AL	d__Bacteria; p__Acidobacteriota; c__Vicinamibacteria; o__Vicinamibacterales; f__uncultured; g__uncultured	1
Bacteria	eddfbf2788b483c9bdd23508f220c327	AL	d__Bacteria; p__Acidobacteriota; c__Acidobacteriae; o__Subgroup_2; f__Subgroup_2; g__Subgroup_2	1
Bacteria	8d9b07ae1b644b971c4b793973f546b1	H	d__Bacteria; p__Proteobacteria; c__Gammaproteobacteria; o__Burkholderiales; f__Oxalobacteraceae; g__Massilia	1
Bacteria	eef1a1448fe4e78b2223073dc36e3ae3	H	d__Bacteria; p__Firmicutes; c__Bacilli; o__Paenibacillales; f__Paenibacillaceae; g__Paenibacillus	2
Bacteria	948da981a93731f68e662671c662ab0e	AL	d__Bacteria; p__Proteobacteria; c__Alphaproteobacteria; o__Rhizobiales; f__Xanthobacteraceae; g__Pseudolabrys	1
Bacteria	7bd1a790387d491ea4375699e48c06ed	P	d__Bacteria; p__Bacteroidota; c__Bacteroidia; o__Flavobacteriales; f__Flavobacteriaceae; g__Flavobacterium	2
Bacteria	c6070fccb47cc42b187f8975d653c4ac	AL	d__Bacteria; p__Bacteroidota; c__Bacteroidia; o__Sphingobacteriales; f__Sphingobacteriaceae; g__Mucilaginibacter	1
Bacteria	5370999faf434ba37f4175565cd6c275	AL	d__Bacteria; p__Bacteroidota; c__Bacteroidia; o__Sphingobacteriales; f__Sphingobacteriaceae; g__Mucilaginibacter	1
Bacteria	8734389c6640063ebd3605764231795c	AL	d__Bacteria; p__Proteobacteria; c__Gammaproteobacteria; o__WD260; f__WD260; g__WD260; s__uncultured_bacterium	1
Bacteria	022a42a254230541d0b0ccb04ca996e1	AL	d__Bacteria; p__Bacteroidota; c__Bacteroidia; o__Cytophagales; f__Cytophagaceae; g__Cytophaga	1
Bacteria	4f5398dd3c872400e145a03fd567993d	AL	d__Bacteria; p__Proteobacteria; c__Gammaproteobacteria; o__Burkholderiales; f__Nitrosomonadaceae; g__MND1; s__uncultured_beta	1
Bacteria	36c104464e30081cd32db510c2b7fe39	P	d__Bacteria; p__Proteobacteria; c__Gammaproteobacteria; o__Pseudomonadales; f__Pseudomonadaceae; g__Pseudomonas	2
Bacteria	0c46d2daf66709137ac59cc2af83fc6b	P	d__Bacteria; p__Proteobacteria; c__Gammaproteobacteria; o__Pseudomonadales; f__Pseudomonadaceae; g__Pseudomonas	2
Bacteria	dc40de50a310c095b8cba2b6cfa34e83	AL	d__Bacteria; p__Proteobacteria; c__Gammaproteobacteria; o__Burkholderiales; f__Nitrosomonadaceae; g__GOUTA6; s__uncultured_bacterium	1
Bacteria	e7e51692e2f542b4a1151ebc41fdb6a2	P	d__Bacteria; p__Proteobacteria; c__Gammaproteobacteria; o__Burkholderiales; f__Comamonadaceae	2
Bacteria	a9f6611651aed5420a69050f4ba0cb59	P	d__Bacteria; p__Proteobacteria; c__Gammaproteobacteria; o__Burkholderiales; f__Comamonadaceae	2
Bacteria	c9d4d8dd7f9fc2446dcc86b86c25026e	P	d__Bacteria; p__Proteobacteria; c__Gammaproteobacteria; o__Burkholderiales; f__Oxalobacteraceae; g__Herbaspirillum	2
Bacteria	4ca4e1c153c6d8534bcb916f768ad0f7	P	d__Bacteria; p__Proteobacteria; c__Gammaproteobacteria; o__Burkholderiales; f__Oxalobacteraceae; g__Massilia	2
Bacteria	aa26255968537a995eb7c310bc1304bd	P	d__Bacteria; p__Proteobacteria; c__Gammaproteobacteria; o__Burkholderiales; f__Oxalobacteraceae; g__Massilia	2
Bacteria	1edea48c51d9cece70e42f181183d1f5	AL	d__Bacteria; p__Acidobacteriota; c__Acidobacteriae; o__Acidobacteriales; f__uncultured; g__uncultured	1
Bacteria	3cdff72e39b73318f0fabf93bba838bc	H	d__Bacteria; p__Proteobacteria; c__Gammaproteobacteria; o__Burkholderiales; f__Oxalobacteraceae; g__Collimonas	2
Fungi	14a1d37cdabcd4d7477fad7974abd842	AL	k__Fungi;p__Mortierellomycota;c__Mortierellomycetes;o__Mortierellales;f__Mortierellaceae;g__Mortierella;s__Mortierella_sp;sh__SH1306584.09FU	1
Fungi	245ab55aaf7e4112d398de0686f383dc	P	k__Fungi;p__Mortierellomycota;c__Mortierellomycetes;o__Mortierellales;f__Mortierellaceae;g__Mortierella	2
Fungi	5137dc6b9de85cfe547c15c8397360d6	H	k__Fungi;p__Ascomycota;c__Leotiomycetes;o__Thelebolales;f__Pseudeurotiaceae;g__Pseudogymnoascus;s__Pseudogymnoascus_pannorum;sh__SH0064809.09FU	2
FT-ICR-MS	Biolability1 (Alphatic & HC)	PP	NA	2
FT-ICR-MS	Recalcitrance2 (Condensed aromatics, MW, Aimod)	AL & HP	NA	1
FT-ICR-MS	Biolability2 (Peptide like and NC)	PP	NA	2
