## Supplemental tables 15-17 for "Biotic versus environmental controls on microbial degradation of permafrost organic matter"

### Sheet: ALvsPP
Table S15. DESeq2 results for 16S rRNA ASVs between Active Layer and Pleistocene permafrost at 2 weeks post-thaw (2w). Positive log2 fold changes indicate higher abundance in Active layer, whereas negative values indicate higher abundance in Pleistocene permafrost
ASV ID	baseMean	log2FoldChange	lfcSE	stat	pvalue	padj	Lineage
3cdff72e39b73318f0fabf93bba838bc	2617.79	-7.14009	1.53931	-4.63849	3.50962e-06	7.3702e-05	d__Bacteria; p__Proteobacteria; c__Gammaproteobacteria; o__Burkholderiales; f__Oxalobacteraceae; g__Janthinobacterium
4f5398dd3c872400e145a03fd567993d	12.0985	6.66465	1.54846	4.30405	1.67707e-05	0.000152156	d__Bacteria; p__Proteobacteria; c__Gammaproteobacteria; o__WD260; f__WD260; g__WD260; s__uncultured_bacterium
7e20ac384ba1a03db23e1874c6cf0ee3	18.3041	6.36754	1.49956	4.24626	2.17366e-05	0.000152156	d__Bacteria; p__Acidobacteriota; c__Vicinamibacteria; o__Vicinamibacterales; f__uncultured; g__uncultured
8d9b07ae1b644b971c4b793973f546b1	18.4773	4.63572	1.20371	3.85119	0.000117545	0.000617113	d__Bacteria; p__Firmicutes; c__Desulfitobacteriia; o__Desulfitobacteriales; f__Desulfitobacteriaceae; g__Desulfosporosinus; s__uncultured_Desulfosporosinus
fb56f39112519deba851446fa562d686	184.539	4.19334	1.12621	3.72341	0.000196551	0.000825512	d__Bacteria; p__Proteobacteria; c__Gammaproteobacteria; o__Burkholderiales; f__Oxalobacteraceae; g__Massilia
eddfbf2788b483c9bdd23508f220c327	14.6679	5.38926	1.52162	3.5418	0.000397411	0.00139094	d__Bacteria; p__Acidobacteriota; c__Acidobacteriae; o__Subgroup_2; f__Subgroup_2; g__Subgroup_2
e2ab2532117a76e86ff7a9b4f42bc31a	58.5312	7.38852	2.1718	3.40203	0.000668882	0.00200665	d__Bacteria; p__Proteobacteria; c__Gammaproteobacteria; o__Burkholderiales; f__Oxalobacteraceae; g__Massilia
84f1d278ef81985035e57b3637655d6f	14.0827	4.89267	1.46759	3.33381	0.000856658	0.00224873	d__Bacteria; p__Acidobacteriota; c__Acidobacteriae; o__Acidobacteriales; f__uncultured; g__uncultured
1edea48c51d9cece70e42f181183d1f5	345.442	3.1127	1.2511	2.48798	0.0128472	0.0299769	d__Bacteria; p__Proteobacteria; c__Gammaproteobacteria; o__Burkholderiales; f__Oxalobacteraceae; g__Massilia
25ec49c9277127340935be4314a7c99b	116.693	-5.23749	2.2565	-2.32107	0.0202831	0.0425945	d__Bacteria; p__Proteobacteria; c__Gammaproteobacteria; o__Burkholderiales; f__Oxalobacteraceae
dc40de50a310c095b8cba2b6cfa34e83	18.9943	7.21	3.22263	2.23731	0.0252663	0.0482357	d__Bacteria; p__Proteobacteria; c__Gammaproteobacteria; o__Burkholderiales; f__Nitrosomonadaceae; g__GOUTA6; s__uncultured_bacterium
0c46d2daf66709137ac59cc2af83fc6b	2110.54	-1.37579	0.832216	-1.65317	0.0982969	0.17202	d__Bacteria; p__Proteobacteria; c__Gammaproteobacteria; o__Pseudomonadales; f__Pseudomonadaceae; g__Pseudomonas
96fa5abf830962158b9156eef3e7cc51	34.5021	-4.03703	2.57546	-1.5675	0.116998	0.188997	d__Bacteria; p__Proteobacteria; c__Gammaproteobacteria; o__Burkholderiales; f__Oxalobacteraceae; g__Massilia
19d8eeab35172e3230389172c3027a72	10.8758	3.23142	2.75353	1.17356	0.240573	0.36086	d__Bacteria; p__Bacteroidota; c__Bacteroidia; o__Sphingobacteriales; f__Sphingobacteriaceae; g__Pedobacter
ac63644c305983d94b81dafc6bc1709e	140.381	-1.46234	1.40302	-1.04228	0.29728	0.416192	d__Bacteria; p__Proteobacteria; c__Gammaproteobacteria; o__Burkholderiales; f__Oxalobacteraceae; g__Duganella
d4288c06b1e1fc78c1cc117d2edb0016	11.6826	2.02569	3.15457	0.642145	0.520779	0.683522	d__Bacteria; p__Bacteroidota; c__Bacteroidia; o__Sphingobacteriales; f__Sphingobacteriaceae; g__Pedobacter
aa26255968537a995eb7c310bc1304bd	18.8961	1.02399	2.46162	0.415982	0.677423	0.836817	d__Bacteria; p__Proteobacteria; c__Gammaproteobacteria; o__Burkholderiales; f__Oxalobacteraceae; g__Massilia
c18efcb58ec1125e885c117bb65519f9	10.3567	0.802593	3.2089	0.250115	0.802499	0.936248	d__Bacteria; p__Firmicutes; c__Bacilli; o__Paenibacillales; f__Paenibacillaceae; g__Paenibacillus
334cb1c864fbed9b9f25874864454367	248.286	0.370466	2.23241	0.165949	0.868197	0.959587	d__Bacteria; p__Proteobacteria; c__Gammaproteobacteria; o__Pseudomonadales; f__Pseudomonadaceae; g__Pseudomonas
e341872a8900cb68b0a9cdd716b3a573	16.9166	0	1.15151	0	1	1	d__Bacteria; p__Proteobacteria; c__Gammaproteobacteria; o__Burkholderiales; f__Nitrosomonadaceae; g__GOUTA6; s__uncultured_bacterium
f46a5662fa8b5e9dfb7d98f78f7f95e5	156.242	0.0944107	2.16913	0.0435248	0.965283	1	d__Bacteria; p__Proteobacteria; c__Gammaproteobacteria; o__Burkholderiales; f__Oxalobacteraceae; g__Massilia
083f3ba71c9b2f8d76f3f9f2a0aaea44	7.5053	1.15134	2.2158	0.519606	0.603338	NA	d__Bacteria; p__Firmicutes; c__Desulfitobacteriia; o__Desulfitobacteriales; f__Desulfitobacteriaceae; g__Desulfosporosinus; s__uncultured_Desulfosporosinus
13ebf1fca4592fd23fc4dde4f0471c18	9.16538	-0.235122	3.74445	-0.0627921	0.949932	NA	d__Bacteria; p__Proteobacteria; c__Gammaproteobacteria; o__Burkholderiales; f__Oxalobacteraceae
4cb7db98d0948f91b2c9afcc5cf22861	8.8531	2.75877	1.57468	1.75195	0.079782	NA	d__Bacteria; p__Acidobacteriota; c__Vicinamibacteria; o__Vicinamibacterales; f__uncultured; g__uncultured
5318f6617eb35ad18a2877ee81ff7185	5.75636	6.31254	3.72664	1.69389	NA	NA	d__Bacteria; p__Proteobacteria; c__Gammaproteobacteria; o__Burkholderiales; f__Oxalobacteraceae
67c59a7f0cee6bd4bfc8fbe8b80d06aa	6.31434	0	2.10149	0	1	NA	d__Bacteria; p__Chloroflexi; c__Anaerolineae; o__SJA-15; f__SJA-15; g__SJA-15; s__uncultured_bacterium
7e79cb4e97d0182f7f51b3bf2ce543e5	9.97933	1.17067	2.01286	0.581594	0.56084	NA	d__Bacteria; p__Chloroflexi; c__Anaerolineae
80443a345830dd1d0913eff6312a4a01	3.88434	0	2.71752	0	1	NA	d__Bacteria; p__Firmicutes; c__Desulfitobacteriia; o__Desulfitobacteriales; f__Desulfitobacteriaceae; g__Desulfosporosinus; s__uncultured_Desulfosporosinus
da528e93cdfe039ac378a80d814bdb40	5.7788	0	2.1059	0	1	NA	d__Bacteria; p__Chloroflexi; c__Gitt-GS-136; o__Gitt-GS-136; f__Gitt-GS-136; g__Gitt-GS-136

### Sheet: HPvsPP
Table S16. DESeq2 results for 16S rRNA ASVs between Holocene permafrost and Pleistocene permafrost at 2 weeks post-thaw (2w). Positive log2 fold changes indicate higher abundance in Holocene permafrost, whereas negative values indicate higher abundance in Pleistocene permafrost
ASV ID	baseMean	log2FoldChange	lfcSE	stat	pvalue	padj	Lineage
e341872a8900cb68b0a9cdd716b3a573	16.9166	7.14987	0.931506	7.6756	1.64646e-14	4.61007e-13	d__Bacteria; p__Proteobacteria; c__Gammaproteobacteria; o__Burkholderiales; f__Nitrosomonadaceae; g__GOUTA6; s__uncultured_bacterium
8d9b07ae1b644b971c4b793973f546b1	18.4773	6.89492	1.1933	5.77804	7.55759e-09	1.05806e-07	d__Bacteria; p__Firmicutes; c__Desulfitobacteriia; o__Desulfitobacteriales; f__Desulfitobacteriaceae; g__Desulfosporosinus; s__uncultured_Desulfosporosinus
84f1d278ef81985035e57b3637655d6f	14.0827	6.37715	1.46187	4.36232	1.28688e-05	0.000120108	d__Bacteria; p__Acidobacteriota; c__Acidobacteriae; o__Acidobacteriales; f__uncultured; g__uncultured
3cdff72e39b73318f0fabf93bba838bc	2617.79	-6.04542	1.53471	-3.93913	8.17777e-05	0.000537928	d__Bacteria; p__Proteobacteria; c__Gammaproteobacteria; o__Burkholderiales; f__Oxalobacteraceae; g__Janthinobacterium
4cb7db98d0948f91b2c9afcc5cf22861	8.8531	6.02271	1.54415	3.90034	9.60586e-05	0.000537928	d__Bacteria; p__Acidobacteriota; c__Vicinamibacteria; o__Vicinamibacterales; f__uncultured; g__uncultured
fb56f39112519deba851446fa562d686	184.539	4.26191	1.12612	3.78458	0.000153965	0.000718505	d__Bacteria; p__Proteobacteria; c__Gammaproteobacteria; o__Burkholderiales; f__Oxalobacteraceae; g__Massilia
7e20ac384ba1a03db23e1874c6cf0ee3	18.3041	5.23846	1.50252	3.48644	0.000489489	0.00195796	d__Bacteria; p__Acidobacteriota; c__Vicinamibacteria; o__Vicinamibacterales; f__uncultured; g__uncultured
e2ab2532117a76e86ff7a9b4f42bc31a	58.5312	7.08612	2.17187	3.26268	0.00110366	0.00386281	d__Bacteria; p__Proteobacteria; c__Gammaproteobacteria; o__Burkholderiales; f__Oxalobacteraceae; g__Massilia
25ec49c9277127340935be4314a7c99b	116.693	-7.01251	2.26579	-3.09496	0.00196841	0.00612395	d__Bacteria; p__Proteobacteria; c__Gammaproteobacteria; o__Burkholderiales; f__Oxalobacteraceae
083f3ba71c9b2f8d76f3f9f2a0aaea44	7.5053	6.31575	2.14883	2.93915	0.00329109	0.00869532	d__Bacteria; p__Firmicutes; c__Desulfitobacteriia; o__Desulfitobacteriales; f__Desulfitobacteriaceae; g__Desulfosporosinus; s__uncultured_Desulfosporosinus
7e79cb4e97d0182f7f51b3bf2ce543e5	9.97933	5.71935	1.9536	2.92759	0.00341602	0.00869532	d__Bacteria; p__Chloroflexi; c__Anaerolineae
67c59a7f0cee6bd4bfc8fbe8b80d06aa	6.31434	5.64488	1.9915	2.8345	0.00458981	0.010131	d__Bacteria; p__Chloroflexi; c__Anaerolineae; o__SJA-15; f__SJA-15; g__SJA-15; s__uncultured_bacterium
da528e93cdfe039ac378a80d814bdb40	5.7788	5.6421	1.99604	2.82666	0.00470369	0.010131	d__Bacteria; p__Chloroflexi; c__Gitt-GS-136; o__Gitt-GS-136; f__Gitt-GS-136; g__Gitt-GS-136
1edea48c51d9cece70e42f181183d1f5	345.442	3.05904	1.25108	2.44513	0.0144799	0.0289598	d__Bacteria; p__Proteobacteria; c__Gammaproteobacteria; o__Burkholderiales; f__Oxalobacteraceae; g__Massilia
0c46d2daf66709137ac59cc2af83fc6b	2110.54	-1.64268	0.832216	-1.97387	0.0483971	0.0903412	d__Bacteria; p__Proteobacteria; c__Gammaproteobacteria; o__Pseudomonadales; f__Pseudomonadaceae; g__Pseudomonas
80443a345830dd1d0913eff6312a4a01	3.88434	4.95564	2.63481	1.88083	0.0599948	0.104991	d__Bacteria; p__Firmicutes; c__Desulfitobacteriia; o__Desulfitobacteriales; f__Desulfitobacteriaceae; g__Desulfosporosinus; s__uncultured_Desulfosporosinus
eddfbf2788b483c9bdd23508f220c327	14.6679	-2.85098	1.65556	-1.72206	0.0850589	0.140097	d__Bacteria; p__Acidobacteriota; c__Acidobacteriae; o__Subgroup_2; f__Subgroup_2; g__Subgroup_2
96fa5abf830962158b9156eef3e7cc51	34.5021	-4.32599	2.5749	-1.68007	0.0929444	0.14458	d__Bacteria; p__Proteobacteria; c__Gammaproteobacteria; o__Burkholderiales; f__Oxalobacteraceae; g__Massilia
f46a5662fa8b5e9dfb7d98f78f7f95e5	156.242	3.49746	2.16186	1.6178	0.105705	0.155776	d__Bacteria; p__Proteobacteria; c__Gammaproteobacteria; o__Burkholderiales; f__Oxalobacteraceae; g__Massilia
aa26255968537a995eb7c310bc1304bd	18.8961	3.58818	2.45209	1.46331	0.143382	0.200735	d__Bacteria; p__Proteobacteria; c__Gammaproteobacteria; o__Burkholderiales; f__Oxalobacteraceae; g__Massilia
c18efcb58ec1125e885c117bb65519f9	10.3567	3.25683	3.17034	1.02728	0.304287	0.405716	d__Bacteria; p__Firmicutes; c__Bacilli; o__Paenibacillales; f__Paenibacillaceae; g__Paenibacillus
19d8eeab35172e3230389172c3027a72	10.8758	1.05112	2.76257	0.380484	0.703586	0.895473	d__Bacteria; p__Bacteroidota; c__Bacteroidia; o__Sphingobacteriales; f__Sphingobacteriaceae; g__Pedobacter
13ebf1fca4592fd23fc4dde4f0471c18	9.16538	-0.794259	3.74376	-0.212155	0.831986	0.93047	d__Bacteria; p__Proteobacteria; c__Gammaproteobacteria; o__Burkholderiales; f__Oxalobacteraceae
334cb1c864fbed9b9f25874864454367	248.286	0.546698	2.23235	0.244899	0.806535	0.93047	d__Bacteria; p__Proteobacteria; c__Gammaproteobacteria; o__Pseudomonadales; f__Pseudomonadaceae; g__Pseudomonas
ac63644c305983d94b81dafc6bc1709e	140.381	-0.281763	1.40148	-0.201047	0.840662	0.93047	d__Bacteria; p__Proteobacteria; c__Gammaproteobacteria; o__Burkholderiales; f__Oxalobacteraceae; g__Duganella
d4288c06b1e1fc78c1cc117d2edb0016	11.6826	-0.542613	3.16808	-0.171275	0.864007	0.93047	d__Bacteria; p__Bacteroidota; c__Bacteroidia; o__Sphingobacteriales; f__Sphingobacteriaceae; g__Pedobacter
4f5398dd3c872400e145a03fd567993d	12.0985	0	1.68309	0	1	1	d__Bacteria; p__Proteobacteria; c__Gammaproteobacteria; o__WD260; f__WD260; g__WD260; s__uncultured_bacterium
dc40de50a310c095b8cba2b6cfa34e83	18.9943	0	3.2922	0	1	1	d__Bacteria; p__Proteobacteria; c__Gammaproteobacteria; o__Burkholderiales; f__Nitrosomonadaceae; g__GOUTA6; s__uncultured_bacterium
5318f6617eb35ad18a2877ee81ff7185	5.75636	1.63248	3.75445	0.434812	NA	NA	d__Bacteria; p__Proteobacteria; c__Gammaproteobacteria; o__Burkholderiales; f__Oxalobacteraceae

### Sheet: ALvsHP
Table S17. DESeq2 results for 16S rRNA ASVs between active layer and Holocene permafrost at 2 weeks post-thaw (2w). Positive log2 fold changes indicate higher abundance in the activelayer, whereas negative values indicate higher abundance in Holocene permafrost
ASV ID	baseMean	log2FoldChange	lfcSE	stat	pvalue	padj	Lineage
e341872a8900cb68b0a9cdd716b3a573	16.9166	-8.05847	0.835809	-9.64152	5.33924e-22	1.49499e-20	d__Bacteria; p__Proteobacteria; c__Gammaproteobacteria; o__Burkholderiales; f__Nitrosomonadaceae; g__GOUTA6; s__uncultured_bacterium
4f5398dd3c872400e145a03fd567993d	12.0985	8.14434	1.41622	5.75078	8.88329e-09	1.04879e-07	d__Bacteria; p__Proteobacteria; c__Gammaproteobacteria; o__WD260; f__WD260; g__WD260; s__uncultured_bacterium
eddfbf2788b483c9bdd23508f220c327	14.6679	8.24024	1.44289	5.71092	1.1237e-08	1.04879e-07	d__Bacteria; p__Acidobacteriota; c__Acidobacteriae; o__Subgroup_2; f__Subgroup_2; g__Subgroup_2
67c59a7f0cee6bd4bfc8fbe8b80d06aa	6.31434	-6.50545	1.84181	-3.5321	0.000412273	0.00234777	d__Bacteria; p__Chloroflexi; c__Anaerolineae; o__SJA-15; f__SJA-15; g__SJA-15; s__uncultured_bacterium
da528e93cdfe039ac378a80d814bdb40	5.7788	-6.51215	1.84602	-3.52766	0.000419245	0.00234777	d__Bacteria; p__Chloroflexi; c__Gitt-GS-136; o__Gitt-GS-136; f__Gitt-GS-136; g__Gitt-GS-136
dc40de50a310c095b8cba2b6cfa34e83	18.9943	8.7201	2.99467	2.91187	0.00359271	0.016766	d__Bacteria; p__Proteobacteria; c__Gammaproteobacteria; o__Burkholderiales; f__Nitrosomonadaceae; g__GOUTA6; s__uncultured_bacterium
083f3ba71c9b2f8d76f3f9f2a0aaea44	7.5053	-5.1644	1.95403	-2.64295	0.00821883	0.0313778	d__Bacteria; p__Firmicutes; c__Desulfitobacteriia; o__Desulfitobacteriales; f__Desulfitobacteriaceae; g__Desulfosporosinus; s__uncultured_Desulfosporosinus
4cb7db98d0948f91b2c9afcc5cf22861	8.8531	-3.26394	1.28694	-2.5362	0.0112063	0.0313778	d__Bacteria; p__Acidobacteriota; c__Vicinamibacteria; o__Vicinamibacterales; f__uncultured; g__uncultured
7e79cb4e97d0182f7f51b3bf2ce543e5	9.97933	-4.54868	1.78366	-2.55019	0.0107665	0.0313778	d__Bacteria; p__Chloroflexi; c__Anaerolineae
8d9b07ae1b644b971c4b793973f546b1	18.4773	-2.2592	0.865233	-2.61109	0.00902548	0.0313778	d__Bacteria; p__Firmicutes; c__Desulfitobacteriia; o__Desulfitobacteriales; f__Desulfitobacteriaceae; g__Desulfosporosinus; s__uncultured_Desulfosporosinus
80443a345830dd1d0913eff6312a4a01	3.88434	-5.82292	2.44558	-2.38099	0.0172661	0.04395	d__Bacteria; p__Firmicutes; c__Desulfitobacteriia; o__Desulfitobacteriales; f__Desulfitobacteriaceae; g__Desulfosporosinus; s__uncultured_Desulfosporosinus
f46a5662fa8b5e9dfb7d98f78f7f95e5	156.242	-3.40305	2.00825	-1.69454	0.0901634	0.210381	d__Bacteria; p__Proteobacteria; c__Gammaproteobacteria; o__Burkholderiales; f__Oxalobacteraceae; g__Massilia
84f1d278ef81985035e57b3637655d6f	14.0827	-1.48448	1.16771	-1.27127	0.203632	0.438591	d__Bacteria; p__Acidobacteriota; c__Acidobacteriae; o__Acidobacteriales; f__uncultured; g__uncultured
aa26255968537a995eb7c310bc1304bd	18.8961	-2.56419	2.25346	-1.13789	0.255166	0.510332	d__Bacteria; p__Proteobacteria; c__Gammaproteobacteria; o__Burkholderiales; f__Oxalobacteraceae; g__Massilia
19d8eeab35172e3230389172c3027a72	10.8758	2.1803	2.54052	0.858212	0.390775	0.569447	d__Bacteria; p__Bacteroidota; c__Bacteroidia; o__Sphingobacteriales; f__Sphingobacteriaceae; g__Pedobacter
25ec49c9277127340935be4314a7c99b	116.693	1.77502	2.13953	0.829631	0.406748	0.569447	d__Bacteria; p__Proteobacteria; c__Gammaproteobacteria; o__Burkholderiales; f__Oxalobacteraceae
7e20ac384ba1a03db23e1874c6cf0ee3	18.3041	1.12908	1.20624	0.936032	0.349257	0.569447	d__Bacteria; p__Acidobacteriota; c__Vicinamibacteria; o__Vicinamibacterales; f__uncultured; g__uncultured
ac63644c305983d94b81dafc6bc1709e	140.381	-1.18058	1.3079	-0.90265	0.366712	0.569447	d__Bacteria; p__Proteobacteria; c__Gammaproteobacteria; o__Burkholderiales; f__Oxalobacteraceae; g__Duganella
c18efcb58ec1125e885c117bb65519f9	10.3567	-2.45424	2.94627	-0.832999	0.404845	0.569447	d__Bacteria; p__Firmicutes; c__Bacilli; o__Paenibacillales; f__Paenibacillaceae; g__Paenibacillus
d4288c06b1e1fc78c1cc117d2edb0016	11.6826	2.56831	2.92906	0.876838	0.380575	0.569447	d__Bacteria; p__Bacteroidota; c__Bacteroidia; o__Sphingobacteriales; f__Sphingobacteriaceae; g__Pedobacter
3cdff72e39b73318f0fabf93bba838bc	2617.79	-1.09467	1.43934	-0.760534	0.446935	0.595914	d__Bacteria; p__Proteobacteria; c__Gammaproteobacteria; o__Burkholderiales; f__Oxalobacteraceae; g__Janthinobacterium
0c46d2daf66709137ac59cc2af83fc6b	2110.54	0.266889	0.776095	0.343888	0.730931	0.930276	d__Bacteria; p__Proteobacteria; c__Gammaproteobacteria; o__Pseudomonadales; f__Pseudomonadaceae; g__Pseudomonas
13ebf1fca4592fd23fc4dde4f0471c18	9.16538	0.559137	3.48761	0.160321	0.872628	0.963023	d__Bacteria; p__Proteobacteria; c__Gammaproteobacteria; o__Burkholderiales; f__Oxalobacteraceae
1edea48c51d9cece70e42f181183d1f5	345.442	0.0536569	1.15739	0.0463601	0.963023	0.963023	d__Bacteria; p__Proteobacteria; c__Gammaproteobacteria; o__Burkholderiales; f__Oxalobacteraceae; g__Massilia
334cb1c864fbed9b9f25874864454367	248.286	-0.176232	2.08118	-0.084679	0.932517	0.963023	d__Bacteria; p__Proteobacteria; c__Gammaproteobacteria; o__Pseudomonadales; f__Pseudomonadaceae; g__Pseudomonas
96fa5abf830962158b9156eef3e7cc51	34.5021	0.288963	2.43157	0.118838	0.905404	0.963023	d__Bacteria; p__Proteobacteria; c__Gammaproteobacteria; o__Burkholderiales; f__Oxalobacteraceae; g__Massilia
e2ab2532117a76e86ff7a9b4f42bc31a	58.5312	0.3024	1.90644	0.15862	0.873968	0.963023	d__Bacteria; p__Proteobacteria; c__Gammaproteobacteria; o__Burkholderiales; f__Oxalobacteraceae; g__Massilia
fb56f39112519deba851446fa562d686	184.539	-0.0685624	1.02517	-0.0668793	0.946678	0.963023	d__Bacteria; p__Proteobacteria; c__Gammaproteobacteria; o__Burkholderiales; f__Oxalobacteraceae; g__Massilia
5318f6617eb35ad18a2877ee81ff7185	5.75636	4.68006	3.43776	1.36137	NA	NA	d__Bacteria; p__Proteobacteria; c__Gammaproteobacteria; o__Burkholderiales; f__Oxalobacteraceae
