## Supplemental tables 18-20 for "Biotic versus environmental controls on microbial degradation of permafrost organic matter"

### Sheet: ALvsPP
Table S18. DESeq2 results for 16S rRNA ASVs between Active Layer and Pleistocene permafrost at 2 months post-thaw (2m). Positive log2 fold changes indicate higher abundance in Active layer, whereas negative values indicate higher abundance in Pleistocene permafrost
ASV ID	baseMean	log2FoldChange	lfcSE	stat	pvalue	padj	lineage
022a42a254230541d0b0ccb04ca996e1	18.8696	7.81605	1.27727	6.11933	9.39669e-10	9.86652e-09	d__Bacteria; p__Bacteroidota; c__Bacteroidia; o__Cytophagales; f__Cytophagaceae; g__Cytophaga
0c46d2daf66709137ac59cc2af83fc6b	630.132	-0.38423	0.572302	-0.671377	0.501981	0.677149	d__Bacteria; p__Proteobacteria; c__Gammaproteobacteria; o__Pseudomonadales; f__Pseudomonadaceae; g__Pseudomonas
19d8eeab35172e3230389172c3027a72	13.8859	-27.561	3.65707	-7.53636	4.83268e-14	1.01486e-12	d__Bacteria; p__Bacteroidota; c__Bacteroidia; o__Sphingobacteriales; f__Sphingobacteriaceae; g__Pedobacter
1edea48c51d9cece70e42f181183d1f5	925.107	2.72521	0.591078	4.61058	4.01554e-06	2.81087e-05	d__Bacteria; p__Proteobacteria; c__Gammaproteobacteria; o__Burkholderiales; f__Oxalobacteraceae; g__Massilia
25ec49c9277127340935be4314a7c99b	166.88	2.16327	1.357	1.59416	0.110901	0.332703	d__Bacteria; p__Proteobacteria; c__Gammaproteobacteria; o__Burkholderiales; f__Oxalobacteraceae
334cb1c864fbed9b9f25874864454367	254.376	-0.698555	0.650162	-1.07443	0.282629	0.542851	d__Bacteria; p__Proteobacteria; c__Gammaproteobacteria; o__Pseudomonadales; f__Pseudomonadaceae; g__Pseudomonas
36c104464e30081cd32db510c2b7fe39	27.422	-8.16826	3.30887	-2.4686	0.0135644	0.0474754	d__Bacteria; p__Proteobacteria; c__Gammaproteobacteria; o__Pseudomonadales; f__Pseudomonadaceae; g__Pseudomonas
3cdff72e39b73318f0fabf93bba838bc	464.757	-0.0951355	1.39506	-0.0681945	0.945631	0.992912	d__Bacteria; p__Proteobacteria; c__Gammaproteobacteria; o__Burkholderiales; f__Oxalobacteraceae; g__Janthinobacterium
5318f6617eb35ad18a2877ee81ff7185	234.459	0.24922	0.505504	0.493012	0.622004	0.753785	d__Bacteria; p__Proteobacteria; c__Gammaproteobacteria; o__Burkholderiales; f__Oxalobacteraceae
83fd8dc5a94c5ad4669876ee0e13cdfd	14.3951	7.5108	2.30363	3.26041	0.0011125	0.0058406	d__Bacteria; p__Bdellovibrionota; c__Bdellovibrionia; o__Bacteriovoracales; f__Bacteriovoracaceae; g__Bacteriovorax
978e351c65ce77650e2bf9c52729aa65	8.42728	-2.38754	3.6277	-0.658139	0.510449	0.677149	d__Bacteria; p__Proteobacteria; c__Gammaproteobacteria; o__Burkholderiales; f__Oxalobacteraceae; g__Duganella
aa26255968537a995eb7c310bc1304bd	180.491	-1.81545	1.69574	-1.0706	0.28435	0.542851	d__Bacteria; p__Proteobacteria; c__Gammaproteobacteria; o__Burkholderiales; f__Oxalobacteraceae; g__Massilia
ac63644c305983d94b81dafc6bc1709e	528.047	-0.249818	0.609698	-0.409741	0.681996	0.753785	d__Bacteria; p__Proteobacteria; c__Gammaproteobacteria; o__Burkholderiales; f__Oxalobacteraceae; g__Duganella
aeac06f9e06d70b497f1c5eca29b8d99	18.4654	0	2.99535	0	1	1	d__Bacteria; p__Proteobacteria; c__Gammaproteobacteria; o__Burkholderiales; f__Gallionellaceae
aedff3534358b82b0ade3f3d39d712c0	13.8647	-5.01539	3.64284	-1.37678	0.16858	0.442523	d__Bacteria; p__Proteobacteria; c__Gammaproteobacteria; o__Burkholderiales; f__Oxalobacteraceae
b88e044f4b6b405bd5f18fc5ee2bc993	24.5749	2.94409	3.62409	0.812367	NA	NA	d__Bacteria; p__Bacteroidota; c__Bacteroidia; o__Sphingobacteriales; f__Sphingobacteriaceae; g__Pedobacter
c18efcb58ec1125e885c117bb65519f9	41.0029	1.38624	1.19059	1.16433	0.244292	0.542851	d__Bacteria; p__Firmicutes; c__Bacilli; o__Paenibacillales; f__Paenibacillaceae; g__Paenibacillus
c9d4d8dd7f9fc2446dcc86b86c25026e	206.406	-2.34271	0.749748	-3.12467	0.00178004	0.00747618	d__Bacteria; p__Proteobacteria; c__Gammaproteobacteria; o__Burkholderiales; f__Oxalobacteraceae; g__Herbaspirillum
e2ab2532117a76e86ff7a9b4f42bc31a	142.635	1.16762	1.71235	0.681883	0.495313	0.677149	d__Bacteria; p__Proteobacteria; c__Gammaproteobacteria; o__Burkholderiales; f__Oxalobacteraceae; g__Massilia
f0cda9941505bea0cf19f54b0a949ac8	12.7022	-1.67818	3.69533	-0.454136	0.649731	0.753785	d__Bacteria; p__Proteobacteria; c__Gammaproteobacteria; o__Burkholderiales; f__Oxalobacteraceae
f46a5662fa8b5e9dfb7d98f78f7f95e5	180.316	1.45972	1.61641	0.903058	0.366495	0.641366	d__Bacteria; p__Proteobacteria; c__Gammaproteobacteria; o__Burkholderiales; f__Oxalobacteraceae; g__Massilia
fb56f39112519deba851446fa562d686	430.699	0.43763	0.673647	0.649643	0.515923	0.677149	d__Bacteria; p__Proteobacteria; c__Gammaproteobacteria; o__Burkholderiales; f__Oxalobacteraceae; g__Massilia

### Sheet: HPvsPP
Table S19. DESeq2 results for 16S rRNA ASVs between Holocene permafrost and Pleistocene permafrost at 2 months post-thaw (2m). Positive log2 fold changes indicate higher abundance in Holocene permafrost, whereas negative values indicate higher abundance in Pleistocene permafro
ASV ID	baseMean	log2FoldChange	lfcSE	stat	pvalue	padj
022a42a254230541d0b0ccb04ca996e1	18.8696	2.04905	1.31704	1.5558	0.119757	0.343622	d__Bacteria; p__Bacteroidota; c__Bacteroidia; o__Cytophagales; f__Cytophagaceae; g__Cytophaga
0c46d2daf66709137ac59cc2af83fc6b	630.132	-0.168679	0.55352	-0.304739	0.760565	0.798593	d__Bacteria; p__Proteobacteria; c__Gammaproteobacteria; o__Pseudomonadales; f__Pseudomonadaceae; g__Pseudomonas
19d8eeab35172e3230389172c3027a72	13.8859	-9.52159	3.51307	-2.71033	0.00672163	0.0378903	d__Bacteria; p__Bacteroidota; c__Bacteroidia; o__Sphingobacteriales; f__Sphingobacteriaceae; g__Pedobacter
1edea48c51d9cece70e42f181183d1f5	925.107	1.53698	0.572081	2.68665	0.00721721	0.0378903	d__Bacteria; p__Proteobacteria; c__Gammaproteobacteria; o__Burkholderiales; f__Oxalobacteraceae; g__Massilia
25ec49c9277127340935be4314a7c99b	166.88	1.07886	1.31323	0.821533	0.411343	0.508129	d__Bacteria; p__Proteobacteria; c__Gammaproteobacteria; o__Burkholderiales; f__Oxalobacteraceae
334cb1c864fbed9b9f25874864454367	254.376	0.663083	0.627023	1.05751	0.290279	0.435419	d__Bacteria; p__Proteobacteria; c__Gammaproteobacteria; o__Pseudomonadales; f__Pseudomonadaceae; g__Pseudomonas
36c104464e30081cd32db510c2b7fe39	27.422	-4.42535	3.13804	-1.41023	0.158473	0.343622	d__Bacteria; p__Proteobacteria; c__Gammaproteobacteria; o__Pseudomonadales; f__Pseudomonadaceae; g__Pseudomonas
3cdff72e39b73318f0fabf93bba838bc	464.757	0.425428	1.3496	0.315225	0.752591	0.798593	d__Bacteria; p__Proteobacteria; c__Gammaproteobacteria; o__Burkholderiales; f__Oxalobacteraceae; g__Janthinobacterium
5318f6617eb35ad18a2877ee81ff7185	234.459	0.674147	0.488302	1.3806	0.167404	0.343622	d__Bacteria; p__Proteobacteria; c__Gammaproteobacteria; o__Burkholderiales; f__Oxalobacteraceae
83fd8dc5a94c5ad4669876ee0e13cdfd	14.3951	2.19775	2.28386	0.962297	0.3359	0.440869	d__Bacteria; p__Bdellovibrionota; c__Bdellovibrionia; o__Bacteriovoracales; f__Bacteriovoracaceae; g__Bacteriovorax
978e351c65ce77650e2bf9c52729aa65	8.42728	-5.0706	3.52687	-1.43771	0.150518	0.343622	d__Bacteria; p__Proteobacteria; c__Gammaproteobacteria; o__Burkholderiales; f__Oxalobacteraceae; g__Duganella
aa26255968537a995eb7c310bc1304bd	180.491	-2.1994	1.64039	-1.34078	0.179993	0.343622	d__Bacteria; p__Proteobacteria; c__Gammaproteobacteria; o__Burkholderiales; f__Oxalobacteraceae; g__Massilia
ac63644c305983d94b81dafc6bc1709e	528.047	-1.33834	0.590107	-2.26796	0.0233319	0.0979941	d__Bacteria; p__Proteobacteria; c__Gammaproteobacteria; o__Burkholderiales; f__Oxalobacteraceae; g__Duganella
aeac06f9e06d70b497f1c5eca29b8d99	18.4654	8.33185	2.81834	2.9563	0.00311352	0.0378903	d__Bacteria; p__Proteobacteria; c__Gammaproteobacteria; o__Burkholderiales; f__Gallionellaceae
aedff3534358b82b0ade3f3d39d712c0	13.8647	-4.17992	3.51249	-1.19001	0.234041	0.378066	d__Bacteria; p__Proteobacteria; c__Gammaproteobacteria; o__Burkholderiales; f__Oxalobacteraceae
b88e044f4b6b405bd5f18fc5ee2bc993	24.5749	2.51204	3.50322	0.717065	NA	NA	d__Bacteria; p__Bacteroidota; c__Bacteroidia; o__Sphingobacteriales; f__Sphingobacteriaceae; g__Pedobacter
c18efcb58ec1125e885c117bb65519f9	41.0029	1.50274	1.16466	1.29028	0.196954	0.344669	d__Bacteria; p__Firmicutes; c__Bacilli; o__Paenibacillales; f__Paenibacillaceae; g__Paenibacillus
c9d4d8dd7f9fc2446dcc86b86c25026e	206.406	-2.09685	0.72414	-2.89564	0.00378385	0.0378903	d__Bacteria; p__Proteobacteria; c__Gammaproteobacteria; o__Burkholderiales; f__Oxalobacteraceae; g__Herbaspirillum
e2ab2532117a76e86ff7a9b4f42bc31a	142.635	1.04469	1.65678	0.630551	0.528334	0.61639	d__Bacteria; p__Proteobacteria; c__Gammaproteobacteria; o__Burkholderiales; f__Oxalobacteraceae; g__Massilia
f0cda9941505bea0cf19f54b0a949ac8	12.7022	5.79992	3.51367	1.65067	0.0988056	0.343622	d__Bacteria; p__Proteobacteria; c__Gammaproteobacteria; o__Burkholderiales; f__Oxalobacteraceae
f46a5662fa8b5e9dfb7d98f78f7f95e5	180.316	0.0420893	1.56432	0.0269058	0.978535	0.978535	d__Bacteria; p__Proteobacteria; c__Gammaproteobacteria; o__Burkholderiales; f__Oxalobacteraceae; g__Massilia
fb56f39112519deba851446fa562d686	430.699	0.64561	0.651586	0.990829	0.321769	0.440869	d__Bacteria; p__Proteobacteria; c__Gammaproteobacteria; o__Burkholderiales; f__Oxalobacteraceae; g__Massilia

### Sheet: ALvsHP
Table S20. DESeq2 results for 16S rRNA ASVs between active layer and Holocene permafrost at 2 months post-thaw (2m). Positive log2 fold changes indicate higher abundance in the activelayer, whereas negative values indicate higher abundance in Holocene permafrost
ASV ID	baseMean	log2FoldChange	lfcSE	stat	pvalue	padj
022a42a254230541d0b0ccb04ca996e1	18.8696	5.767	1.19967	4.80714	1.53106e-06	1.60761e-05	d__Bacteria; p__Bacteroidota; c__Bacteroidia; o__Cytophagales; f__Cytophagaceae; g__Cytophaga
0c46d2daf66709137ac59cc2af83fc6b	630.132	-0.215551	0.572331	-0.376619	0.706456	0.907409	d__Bacteria; p__Proteobacteria; c__Gammaproteobacteria; o__Pseudomonadales; f__Pseudomonadaceae; g__Pseudomonas
19d8eeab35172e3230389172c3027a72	13.8859	-18.0394	3.69655	-4.88007	1.06048e-06	1.60761e-05	d__Bacteria; p__Bacteroidota; c__Bacteroidia; o__Sphingobacteriales; f__Sphingobacteriaceae; g__Pedobacter
1edea48c51d9cece70e42f181183d1f5	925.107	1.18823	0.590558	2.01204	0.0442157	0.132647	d__Bacteria; p__Proteobacteria; c__Gammaproteobacteria; o__Burkholderiales; f__Oxalobacteraceae; g__Massilia
25ec49c9277127340935be4314a7c99b	166.88	1.08441	1.35623	0.799578	0.423955	0.741921	d__Bacteria; p__Proteobacteria; c__Gammaproteobacteria; o__Burkholderiales; f__Oxalobacteraceae
334cb1c864fbed9b9f25874864454367	254.376	-1.36164	0.649721	-2.09573	0.0361062	0.132647	d__Bacteria; p__Proteobacteria; c__Gammaproteobacteria; o__Pseudomonadales; f__Pseudomonadaceae; g__Pseudomonas
36c104464e30081cd32db510c2b7fe39	27.422	-3.74291	3.32034	-1.12727	0.25963	0.605803	d__Bacteria; p__Proteobacteria; c__Gammaproteobacteria; o__Pseudomonadales; f__Pseudomonadaceae; g__Pseudomonas
3cdff72e39b73318f0fabf93bba838bc	464.757	-0.520563	1.395	-0.373163	0.709027	0.907409	d__Bacteria; p__Proteobacteria; c__Gammaproteobacteria; o__Burkholderiales; f__Oxalobacteraceae; g__Janthinobacterium
5318f6617eb35ad18a2877ee81ff7185	234.459	-0.424927	0.505024	-0.8414	0.400124	0.741921	d__Bacteria; p__Proteobacteria; c__Gammaproteobacteria; o__Burkholderiales; f__Oxalobacteraceae
83fd8dc5a94c5ad4669876ee0e13cdfd	14.3951	5.31305	2.26981	2.34075	0.019245	0.101036	d__Bacteria; p__Bdellovibrionota; c__Bdellovibrionia; o__Bacteriovoracales; f__Bacteriovoracaceae; g__Bacteriovorax
978e351c65ce77650e2bf9c52729aa65	8.42728	2.68306	3.66815	0.731448	0.464506	0.750355	d__Bacteria; p__Proteobacteria; c__Gammaproteobacteria; o__Burkholderiales; f__Oxalobacteraceae; g__Duganella
aa26255968537a995eb7c310bc1304bd	180.491	0.383944	1.69681	0.226273	0.820989	0.907409	d__Bacteria; p__Proteobacteria; c__Gammaproteobacteria; o__Burkholderiales; f__Oxalobacteraceae; g__Massilia
ac63644c305983d94b81dafc6bc1709e	528.047	1.08852	0.610068	1.78426	0.0743821	0.195253	d__Bacteria; p__Proteobacteria; c__Gammaproteobacteria; o__Burkholderiales; f__Oxalobacteraceae; g__Duganella
aeac06f9e06d70b497f1c5eca29b8d99	18.4654	-7.78343	2.91782	-2.66755	0.00764066	0.0534846	d__Bacteria; p__Proteobacteria; c__Gammaproteobacteria; o__Burkholderiales; f__Gallionellaceae
aedff3534358b82b0ade3f3d39d712c0	13.8647	-0.835469	3.67919	-0.22708	0.820362	0.907409	d__Bacteria; p__Proteobacteria; c__Gammaproteobacteria; o__Burkholderiales; f__Oxalobacteraceae
b88e044f4b6b405bd5f18fc5ee2bc993	24.5749	0.43205	3.61249	0.119599	NA	NA	d__Bacteria; p__Bacteroidota; c__Bacteroidia; o__Sphingobacteriales; f__Sphingobacteriaceae; g__Pedobacter
c18efcb58ec1125e885c117bb65519f9	41.0029	-0.1165	1.18773	-0.0980858	0.921864	0.942731	d__Bacteria; p__Firmicutes; c__Bacilli; o__Paenibacillales; f__Paenibacillaceae; g__Paenibacillus
c9d4d8dd7f9fc2446dcc86b86c25026e	206.406	-0.245865	0.750892	-0.327431	0.743342	0.907409	d__Bacteria; p__Proteobacteria; c__Gammaproteobacteria; o__Burkholderiales; f__Oxalobacteraceae; g__Herbaspirillum
e2ab2532117a76e86ff7a9b4f42bc31a	142.635	0.122934	1.71127	0.0718376	0.942731	0.942731	d__Bacteria; p__Proteobacteria; c__Gammaproteobacteria; o__Burkholderiales; f__Oxalobacteraceae; g__Massilia
f0cda9941505bea0cf19f54b0a949ac8	12.7022	-7.4781	3.65505	-2.04596	0.04076	0.132647	d__Bacteria; p__Proteobacteria; c__Gammaproteobacteria; o__Burkholderiales; f__Oxalobacteraceae
f46a5662fa8b5e9dfb7d98f78f7f95e5	180.316	1.41763	1.61638	0.877037	0.380467	0.741921	d__Bacteria; p__Proteobacteria; c__Gammaproteobacteria; o__Burkholderiales; f__Oxalobacteraceae; g__Massilia
fb56f39112519deba851446fa562d686	430.699	-0.20798	0.67346	-0.308824	0.757456	0.907409	d__Bacteria; p__Proteobacteria; c__Gammaproteobacteria; o__Burkholderiales; f__Oxalobacteraceae; g__Massilia
