## Supplemental tables 27-28 for "Biotic versus environmental controls on microbial degradation of permafrost organic matter"

### Sheet: 2w
Table S27. KEGG transport genes related to the uptake of carbon and nitrogen substrate that are differentiall abundant across soils after two weeks of thaw. Soil indicate the soil with the highest relative abundance
KEGG	Soil	Description
K08138	Active layer	xylE; MFS transporter, SP family, xylose:H+ symportor
K05815	Active layer	ugpE; sn-glycerol 3-phosphate transport system permease protein
K05816	Active layer	ugpC; sn-glycerol 3-phosphate transport system ATP-binding protein [EC:7.6.2.10]
K05813	Active layer	ugpB; sn-glycerol 3-phosphate transport system substrate-binding protein
K05814	Active layer	ugpA; sn-glycerol 3-phosphate transport system permease protein
K13021	Active layer	ttuB; MFS transporter, ACS family, tartrate transporter
K11106	Holocene permafrost	ttdT; L-tartrate/succinate antiporter
K15598	Holocene permafrost	thiY; putative hydroxymethylpyrimidine transport system substrate-binding protein
K15599	Holocene permafrost	thiX; putative hydroxymethylpyrimidine transport system permease protein
K02062	Holocene permafrost	thiQ; thiamine transport system ATP-binding protein [EC:7.6.2.15]
K02063	Holocene permafrost	thiP; thiamine transport system permease protein
K02064	Holocene permafrost	thiB, tbpA; thiamine transport system substrate-binding protein
K09016	Holocene permafrost	rutG; putative pyrimidine permease RutG
K24985	Holocene permafrost	ribY; putative riboflavin transport system substrate-binding protein
K24986	Holocene permafrost	ribX; putative riboflavin transport system permease protein
K10562	Active layer	rhaT; rhamnose transport system ATP-binding protein [EC:7.5.2.-]
K02856	Active layer	rhaT; L-rhamnose-H+ transport protein
K10559	Active layer	rhaS; rhamnose transport system substrate-binding protein
K10561	Holocene permafrost	rhaQ; rhamnose transport system permease protein
K10560	Active layer	rhaP; rhamnose transport system permease protein
K08177	Active layer	oxlT; MFS transporter, OFA family, oxalate/formate antiporter
K10823	Holocene permafrost	oppF; oligopeptide transport system ATP-binding protein
K15583	Holocene permafrost	oppD; oligopeptide transport system ATP-binding protein
K15582	Holocene permafrost	oppC; oligopeptide transport system permease protein
K15581	Holocene permafrost	oppB; oligopeptide transport system permease protein
K15580	Holocene permafrost	oppA, mppA; oligopeptide transport system substrate-binding protein
K10119	Holocene permafrost	msmG; raffinose/stachyose/melibiose transport system permease protein
K10118	Holocene permafrost	msmF; raffinose/stachyose/melibiose transport system permease protein
K10117	Holocene permafrost	msmE; raffinose/stachyose/melibiose transport system substrate-binding protein
K17320	Holocene permafrost	lplC; putative aldouronate transport system permease protein
K17319	Holocene permafrost	lplB; putative aldouronate transport system permease protein
K17318	Holocene permafrost	lplA; putative aldouronate transport system substrate-binding protein
K05833	Holocene permafrost	putative tryptophan/tyrosine transport system ATP-binding protein
K05832	Holocene permafrost	putative tryptophan/tyrosine transport system permease protein
K08178	Active layer	JEN; MFS transporter, SHS family, lactate transporter
K13890	Active layer	gsiC; glutathione transport system permease protein
K13889	Active layer	gsiB; glutathione transport system substrate-binding protein
K13892	Active layer	gsiA; glutathione transport system ATP-binding protein
K07034	Active layer	GPR1, satP, ATO, ADY2, ACPA; acetate uptake transporter family protein
K10007	Active layer	gluD; glutamate transport system permease protein
K10008	Active layer	gluA; glutamate transport system ATP-binding protein [EC:7.4.2.1]
K05340	Active layer	glcU; glucose uptake protein
K15772	Holocene permafrost	ganQ, mdxG; arabinogalactan oligomer / maltooligosaccharide transport system permease protein
K15771	Holocene permafrost	ganP, mdxF; arabinogalactan oligomer / maltooligosaccharide transport system permease protein
K20265	Active layer	gadC; glutamate:GABA antiporter
K06212	Holocene permafrost	focA; formate transporter
K21993	Active layer	fdhC; formate transporter
K02031	Holocene permafrost	ddpD; peptide/nickel transport system ATP-binding protein
K17331	Holocene permafrost	dasC; N,N'-diacetylchitobiose transport system permease protein
K17330	Holocene permafrost	dasB; N,N'-diacetylchitobiose transport system permease protein
K17329	Holocene permafrost	dasA; N,N'-diacetylchitobiose transport system substrate-binding protein
K15770	Holocene permafrost	cycB, ganO, mdxE; arabinogalactan oligomer / maltooligosaccharide transport system substrate-binding protein
K02100	Active layer	araE; MFS transporter, SP family, arabinose:H+ symporter
K11738	Active layer	ansP; L-asparagine permease
K10234	Holocene permafrost	aglG, ggtD; alpha-glucoside transport system permease protein
K10233	Holocene permafrost	aglF, ggtC; alpha-glucoside transport system permease protein
K10232	Holocene permafrost	aglE, ggtB; alpha-glucoside transport system substrate-binding protein
K02033	Holocene permafrost	ABC.PE.P; peptide/nickel transport system permease protein
K02027	Holocene permafrost	ABC.MS.S; multiple sugar transport system substrate-binding protein
K02026	Holocene permafrost	ABC.MS.P1; multiple sugar transport system permease protein
K02025	Holocene permafrost	ABC.MS.P; multiple sugar transport system permease protein
K16925	Active layer	ykoE; energy-coupling factor transport system permease protein
K16923	Active layer	qrtT; energy-coupling factor transport system substrate-specific component
K16785	Active layer	ecfT; energy-coupling factor transport system permease protein
K16787	Active layer	ecfA2; energy-coupling factor transport system ATP-binding protein [EC:7.-.-.-]
K16786	Active layer	ecfA1; energy-coupling factor transport system ATP-binding protein [EC:7.-.-.-]
K16927	Active layer	cbrT; energy-coupling factor transport system substrate-specific component
K03523	Active layer	bioY; biotin transport system substrate-specific component
K11963	Pleistocene permafrost	urtE; urea transport system ATP-binding protein
K11962	Pleistocene permafrost	urtD; urea transport system ATP-binding protein
K11961	Pleistocene permafrost	urtC; urea transport system permease protein
K11960	Pleistocene permafrost	urtB; urea transport system permease protein
K11959	Pleistocene permafrost	urtA; urea transport system substrate-binding protein
K10236	Pleistocene permafrost	thuE, lpqY; trehalose/maltose transport system substrate-binding protein
K10010	Pleistocene permafrost	tcyC, tcyN; L-cystine transport system ATP-binding protein [EC:7.4.2.1]
K10009	Pleistocene permafrost	tcyB, tcyL; L-cystine transport system permease protein
K02424	Pleistocene permafrost	tcyA, tcyJ, fliY; L-cystine transport system substrate-binding protein
K15552	Pleistocene permafrost	tauC; taurine transport system permease protein
K10831	Pleistocene permafrost	tauB; taurine transport system ATP-binding protein [EC:7.6.2.7]
K15551	Pleistocene permafrost	tauA; taurine transport system substrate-binding protein
K10229	Pleistocene permafrost	smoG, mtlG, mscG; polyol transport system permease protein
K10228	Pleistocene permafrost	smoF, mtlF, mscF; polyol transport system permease protein
K10227	Pleistocene permafrost	smoE, mtlE, mscE; polyol transport system substrate-binding protein
K23055	Pleistocene permafrost	putative lysine/arginine/ornithine/histidine/octopine transport system substrate-binding protein
K23056	Pleistocene permafrost	putative lysine/arginine/ornithine/histidine/octopine transport system permease protein
K23057	Pleistocene permafrost	putative lysine/arginine/ornithine/histidine/octopine transport system permease protein
K23058	Pleistocene permafrost	putative lysine/arginine/ornithine/histidine/octopine transport system ATP-binding protein [EC:7.4.2.1]
K02002	Pleistocene permafrost	proX; glycine betaine/proline transport system substrate-binding protein
K02001	Pleistocene permafrost	proW; glycine betaine/proline transport system permease protein
K02000	Pleistocene permafrost	proV; glycine betaine/proline transport system ATP-binding protein [EC:7.6.2.9]
K11074	Pleistocene permafrost	potI, spuH; putrescine transport system permease protein
K11075	Pleistocene permafrost	potH, spuG; putrescine transport system permease protein
K11076	Pleistocene permafrost	potG, spuF; putrescine transport system ATP-binding protein [EC:7.6.2.16]
K11073	Pleistocene permafrost	potF, spuD, spuE; putrescine transport system substrate-binding protein
K02073	Pleistocene permafrost	metQ; D-methionine transport system substrate-binding protein
K02071	Pleistocene permafrost	metN; D-methionine transport system ATP-binding protein
K02072	Pleistocene permafrost	metI; D-methionine transport system permease protein
K10111	Pleistocene permafrost	malK, mtlK, thuK; multiple sugar transport system ATP-binding protein [EC:7.5.2.-]
K10110	Pleistocene permafrost	malG; maltose/maltodextrin transport system permease protein
K10109	Pleistocene permafrost	malF; maltose/maltodextrin transport system permease protein
K10108	Pleistocene permafrost	malE; maltose/maltodextrin transport system substrate-binding protein
K23061	Pleistocene permafrost	lhpP; hydroxyproline transporter system substrate-binding protein
K23064	Pleistocene permafrost	lhpO; hydroxyproline transport system ATP-binding protein [EC:7.4.2.1]
K23063	Pleistocene permafrost	lhpN; hydroxyproline transport system permease protein
K23062	Pleistocene permafrost	lhpM; hydroxyproline transport system permease protein
K17213	Pleistocene permafrost	inositol transport system substrate-binding protein
K17214	Pleistocene permafrost	inositol transport system permease protein
K17215	Pleistocene permafrost	inositol transport system ATP-binding protein
K10016	Pleistocene permafrost	hisQ; histidine transport system permease protein
K10017	Pleistocene permafrost	hisP; histidine transport system ATP-binding protein [EC:7.4.2.1]
K10015	Pleistocene permafrost	hisM; histidine transport system permease protein
K10014	Pleistocene permafrost	hisJ; histidine transport system substrate-binding protein
K17317	Pleistocene permafrost	gtsC, glcG; glucose/mannose transport system permease protein
K17316	Pleistocene permafrost	gtsB, glcF; glucose/mannose transport system permease protein
K17315	Pleistocene permafrost	gtsA, glcE; glucose/mannose transport system substrate-binding protein
K10004	Pleistocene permafrost	gltL, aatP; glutamate/aspartate transport system ATP-binding protein [EC:7.4.2.1]
K10003	Pleistocene permafrost	gltJ, aatQ; glutamate/aspartate transport system permease protein
K17321	Pleistocene permafrost	glpV; glycerol transport system substrate-binding protein
K17325	Pleistocene permafrost	glpT; glycerol transport system ATP-binding protein
K17324	Pleistocene permafrost	glpS; glycerol transport system ATP-binding protein
K17323	Pleistocene permafrost	glpQ; glycerol transport system permease protein
K17322	Pleistocene permafrost	glpP; glycerol transport system permease protein
K10547	Pleistocene permafrost	gguB; putative multiple sugar transport system permease protein
K10548	Pleistocene permafrost	gguA; putative multiple sugar transport system ATP-binding protein [EC:7.5.2.-]
K10546	Pleistocene permafrost	chvE; putative multiple sugar transport system substrate-binding protein
K17246	Pleistocene permafrost	chiG; putative chitobiose transport system permease protein
K17245	Pleistocene permafrost	chiF; putative chitobiose transport system permease protein
K17244	Pleistocene permafrost	chiE; putative chitobiose transport system substrate-binding protein
K10242	Pleistocene permafrost	cebG; cellobiose transport system permease protein
K10241	Pleistocene permafrost	cebF; cellobiose transport system permease protein
K10240	Pleistocene permafrost	cebE; cellobiose transport system substrate-binding protein
K10024	Pleistocene permafrost	aotQ; arginine/ornithine transport system permease protein
K10025	Pleistocene permafrost	aotP; arginine/ornithine transport system ATP-binding protein [EC:7.4.2.1]
K10023	Pleistocene permafrost	aotM; arginine/ornithine transport system permease protein
K10022	Pleistocene permafrost	aotJ; arginine/ornithine transport system substrate-binding protein
K02030	Pleistocene permafrost	ABC.PA.S; polar amino acid transport system substrate-binding protein
K02029	Pleistocene permafrost	ABC.PA.P; polar amino acid transport system permease protein
K02028	Pleistocene permafrost	ABC.PA.A; polar amino acid transport system ATP-binding protein [EC:7.4.2.1]
K07084	Pleistocene permafrost	yuiF; putative amino acid transporter
K16345	Pleistocene permafrost	xanP; xanthine permease XanP
K08717	Pleistocene permafrost	utp; urea transporter
K02824	Pleistocene permafrost	uraA, pyrP; uracil permease
K24206	Pleistocene permafrost	uacT; uric acid transporter
K23467	Pleistocene permafrost	tgnP; trigonelline permease
K03299	Pleistocene permafrost	TC.GNTP; gluconate:H+ symporter, GntP family
K07862	Pleistocene permafrost	sstT; serine/threonine transporter
K03837	Pleistocene permafrost	sdaC; serine transporter
K16077	Pleistocene permafrost	scrY; sucrose porin
K02205	Pleistocene permafrost	rocE, rocC; arginine/ornithine permease
K11928	Pleistocene permafrost	putP; sodium/proline symporter
K03756	Pleistocene permafrost	potE; putrescine:ornithine antiporter
K18070	Pleistocene permafrost	pht1, ophD; MFS transporter, ACS family, phthalate transporter
K08195	Pleistocene permafrost	pcaK; MFS transporter, AAHS family, 4-hydroxybenzoate transporter
K02804	Pleistocene permafrost	nagE; N-acetylglucosamine PTS system EIICBA or EIICB component [EC:2.7.1.193]
K08196	Pleistocene permafrost	mucK; MFS transporter, AAHS family, cis,cis-muconate transporter
K16235	Pleistocene permafrost	mmuP; S-methylmethionine transporter
K24180	Pleistocene permafrost	mleP; malate permease and related proteins
K02024	Pleistocene permafrost	lamB; maltoporin
K03761	Pleistocene permafrost	kgtP; MFS transporter, MHS family, alpha-ketoglutarate permease
K16234	Pleistocene permafrost	hutT; histidine transporter
K02511	Pleistocene permafrost	hpaX; MFS transporter, ACS family, 4-hydroxyphenylacetate permease
K03312	Pleistocene permafrost	gltS; glutamate:Na+ symporter, ESS family
K11102	Pleistocene permafrost	gltP, gltT; proton glutamate symport protein
K02445	Pleistocene permafrost	glpT; MFS transporter, OPA family, glycerol-3-phosphate transporter
K02550	Pleistocene permafrost	glcA; glycolate permease
K11735	Pleistocene permafrost	gabP; GABA permease
K16238	Pleistocene permafrost	eat, eutP; ethanolamine permease
K11737	Pleistocene permafrost	cycA; D-serine/D-alanine/glycine transporter
K10974	Pleistocene permafrost	codB; cytosine permease
K23676	Pleistocene permafrost	btsT; pyruvate/proton symporter
K02168	Pleistocene permafrost	betT, betS; choline/glycine/proline betaine transport protein
K05548	Pleistocene permafrost	benK; MFS transporter, AAHS family, benzoate transport protein
K05782	Pleistocene permafrost	benE; benzoate membrane transport protein
K11734	Pleistocene permafrost	aroP; aromatic amino acid transport protein AroP
K03758	Pleistocene permafrost	arcD, lysl, lysP; arginine:ornithine antiporter / lysine permease
K14393	Pleistocene permafrost	actP; cation/acetate symporter

### Sheet: 2m
Table S28. KEGG transport genes related to the uptake of carbon and nitrogen substrate that are differentiall abundant across soils after two months of thaw. Soil indicate the soil with the highest relative abundance
KEGG	Soil	Description
K02856	Active layer	rhaT; L-rhamnose-H+ transport protein
K05340	Active layer	glcU; glucose uptake protein
K07034	Active layer	GPR1, satP, ATO, ADY2, ACPA; acetate uptake transporter family protein
K08178	Active layer	JEN; MFS transporter, SHS family, lactate transporter
K10232	Active layer	aglE, ggtB; alpha-glucoside transport system substrate-binding protein
K10233	Active layer	aglF, ggtC; alpha-glucoside transport system permease protein
K10234	Active layer	aglG, ggtD; alpha-glucoside transport system permease protein
K10823	Active layer	oppF; oligopeptide transport system ATP-binding protein
K15580	Active layer	oppA, mppA; oligopeptide transport system substrate-binding protein
K15581	Active layer	oppB; oligopeptide transport system permease protein
K15582	Active layer	oppC; oligopeptide transport system permease protein
K15583	Active layer	oppD; oligopeptide transport system ATP-binding protein
K20265	Active layer	gadC; glutamate:GABA antiporter
K03523	Holocene permafrost	bioY; biotin transport system substrate-specific component
K16927	Holocene permafrost	cbrT; energy-coupling factor transport system substrate-specific component
K16785	Holocene permafrost	ecfT; energy-coupling factor transport system permease protein
K16786	Holocene permafrost	ecfA1; energy-coupling factor transport system ATP-binding protein [EC:7.-.-.-]
K16787	Holocene permafrost	ecfA2; energy-coupling factor transport system ATP-binding protein [EC:7.-.-.-]
K01552	Holocene permafrost	ecfA; energy-coupling factor transport system ATP-binding protein [EC:7.-.-.-]
K16925	Holocene permafrost	ykoE; energy-coupling factor transport system permeas
K02100	Active layer	araE; MFS transporter, SP family, arabinose:H+ symporter
K02000	Pleistocene permafrost	proV; glycine betaine/proline transport system ATP-binding protein [EC:7.6.2.9]
K02001	Pleistocene permafrost	proW; glycine betaine/proline transport system permease protein
K02002	Pleistocene permafrost	proX; glycine betaine/proline transport system substrate-binding protein
K02071	Pleistocene permafrost	metN; D-methionine transport system ATP-binding protein
K02072	Pleistocene permafrost	metI; D-methionine transport system permease protein
K02073	Pleistocene permafrost	metQ; D-methionine transport system substrate-binding protein
K02168	Pleistocene permafrost	betT, betS; choline/glycine/proline betaine transport protein
K02424	Pleistocene permafrost	tcyA, tcyJ, fliY; L-cystine transport system substrate-binding protein
K02550	Pleistocene permafrost	glcA; glycolate permease
K02824	Pleistocene permafrost	uraA, pyrP; uracil permease
K03299	Pleistocene permafrost	TC.GNTP; gluconate:H+ symporter, GntP family
K03312	Pleistocene permafrost	gltS; glutamate:Na+ symporter, ESS family
K03756	Pleistocene permafrost	potE; putrescine:ornithine antiporter
K03758	Pleistocene permafrost	arcD, lysl, lysP; arginine:ornithine antiporter / lysine permease
K03762	Pleistocene permafrost	proP; MFS transporter, MHS family, proline/betaine transporter
K03837	Pleistocene permafrost	sdaC; serine transporter
K05020	Pleistocene permafrost	opuD, betL; glycine betaine transporter
K07084	Pleistocene permafrost	yuiF; putative amino acid transporter
K07862	Pleistocene permafrost	sstT; serine/threonine transporter
K08172	Pleistocene permafrost	shiA; MFS transporter, MHS family, shikimate and dehydroshikimate transport protein
K08196	Holocene permafrost	mucK; MFS transporter, AAHS family, cis,cis-muconate transporter
K08717	Pleistocene permafrost	utp; urea transporter
K09016	Pleistocene permafrost	rutG; putative pyrimidine permease RutG
K10009	Pleistocene permafrost	tcyB, tcyL; L-cystine transport system permease protein
K10018	Pleistocene permafrost	occT, nocT; octopine/nopaline transport system substrate-binding protein
K10019	Pleistocene permafrost	occM, nocM; octopine/nopaline transport system permease protein
K10020	Pleistocene permafrost	occQ, nocQ; octopine/nopaline transport system permease protein
K10021	Pleistocene permafrost	occP, nocP; octopine/nopaline transport system ATP-binding protein [EC:7.4.2.1]
K10022	Pleistocene permafrost	aotJ; arginine/ornithine transport system substrate-binding protein
K10023	Pleistocene permafrost	aotM; arginine/ornithine transport system permease protein
K10024	Pleistocene permafrost	aotQ; arginine/ornithine transport system permease protein
K10025	Pleistocene permafrost	aotP; arginine/ornithine transport system ATP-binding protein [EC:7.4.2.1]
K10831	Pleistocene permafrost	tauB; taurine transport system ATP-binding protein [EC:7.6.2.7]
K11102	Pleistocene permafrost	gltP, gltT; proton glutamate symport protein
K11734	Pleistocene permafrost	aroP; aromatic amino acid transport protein AroP
K11928	Pleistocene permafrost	putP; sodium/proline symporter
K15551	Pleistocene permafrost	tauA; taurine transport system substrate-binding protein
K15552	Pleistocene permafrost	tauC; taurine transport system permease protein
K15556	Pleistocene permafrost	ophF; phthalate transport system substrate-binding protein
K15557	Pleistocene permafrost	ophG; phthalate transport system permease protein
K15558	Pleistocene permafrost	ophH; phthalate transport system ATP-binding protein
K16238	Pleistocene permafrost	eat, eutP; ethanolamine permease
K17213	Pleistocene permafrost	K17213; inositol transport system substrate-binding protein
K17214	Pleistocene permafrost	K17214; inositol transport system permease protein
K21758	Pleistocene permafrost	benP; benzoate transport porin
K23055	Pleistocene permafrost	K23055; putative lysine/arginine/ornithine/histidine/octopine transport system substrate-binding protein
K23057	Pleistocene permafrost	K23057; putative lysine/arginine/ornithine/histidine/octopine transport system permease protein
K23061	Pleistocene permafrost	lhpP; hydroxyproline transporter system substrate-binding protein
K23062	Pleistocene permafrost	lhpM; hydroxyproline transport system permease protein
K23063	Pleistocene permafrost	lhpN; hydroxyproline transport system permease protein
K23064	Pleistocene permafrost	lhpO; hydroxyproline transport system ATP-binding protein [EC:7.4.2.1]
K23467	Pleistocene permafrost	tgnP; trigonelline permease
K23676	Pleistocene permafrost	btsT; pyruvate/proton symporter
K24180	Pleistocene permafrost	mleP; malate permease and related proteins
K24206	Pleistocene permafrost	uacT; uric acid transporter
