## Supplemental tables 29-31 for "Biotic versus environmental controls on microbial degradation of permafrost organic matter"

### Sheet: ALvsPP
Table S29. DESeq2 results for CAZy GH genes between active layer and Pleistocene permafrost at 2 weeks post-thaw (2w). Positive log2 fold changes indicate higher abundance in the activelayer, whereas negative values indicate higher abundance in Pleistocene permafro29
CAZy GH gene family	baseMean	log2FoldChange	lfcSE	stat	pvalue	padj	Category
GH101	3767.08	3.26917	0.334388	9.77657	5.76294e-12	2.24755e-10	Microbial necromass & EPS
GH102	9019.94	-2.40809	0.290246	-8.29671	6.13102e-07	3.82576e-06	Microbial necromass & EPS
GH103	21366.5	-2.04052	0.25838	-7.89735	2.82357e-05	8.98932e-05	Microbial necromass & EPS
GH106	3574.18	1.76543	0.29783	5.92765	0.0050845	0.0104366	Plant structural polysaccharides
GH108	3972.02	-2.35444	0.269087	-8.74974	2.40838e-07	2.01388e-06	Microbial necromass & EPS
GH110	177.405	3.18651	0.418983	7.60535	9.01316e-08	9.37369e-07	Non-structural polysaccharides & oligosaccharides
GH114	563.852	2.67458	0.337748	7.91884	3.56005e-07	2.64461e-06	Microbial necromass & EPS
GH116	1503.06	3.1961	0.37605	8.49914	2.61128e-09	4.88647e-08	Plant structural polysaccharides
GH117	344.633	2.53701	0.341978	7.41863	3.48711e-06	1.60481e-05	Microbial necromass & EPS
GH121	150.561	3.41372	0.471634	7.23808	1.54571e-07	1.41841e-06	Plant structural polysaccharides
GH125	2807.34	-1.52868	0.225914	-6.76667	0.00963671	0.0187916	Microbial necromass & EPS
GH127	2107.06	2.59268	0.359435	7.21322	4.68819e-06	2.03155e-05	Plant structural polysaccharides
GH13_10	469.292	-1.98414	0.307288	-6.45696	0.000680777	0.00158509	Starch
GH13_11	9859.08	-1.84031	0.253705	-7.25373	0.000462914	0.00111099	Starch
GH13_17	3570.18	-1.68804	0.182937	-9.22746	8.45843e-05	0.000235628	Non-structural polysaccharides & oligosaccharides
GH13_18	762.108	-2.14131	0.324744	-6.59385	0.000220286	0.00054547	Non-structural polysaccharides & oligosaccharides
GH13_19	2310.52	-3.13442	0.649243	-4.8278	0.000505319	0.00119439	Starch
GH13_20	580.692	2.69702	0.443575	6.08018	6.51808e-05	0.0001883	Starch
GH13_21	209.337	3.10229	0.403891	7.68101	9.69503e-08	9.45266e-07	Starch
GH13_26|GH77	316.533	2.90801	0.379328	7.66621	2.4528e-07	2.01388e-06	Non-structural polysaccharides & oligosaccharides
GH13_3	15958.8	-2.35104	0.300642	-7.82004	3.49767e-06	1.60481e-05	Non-structural polysaccharides & oligosaccharides
GH13_31	12956.6	-1.53092	0.186047	-8.22869	0.00216066	0.00468142	Starch
GH13_36	230.431	2.77534	0.385943	7.19106	2.1124e-06	1.06302e-05	Starch
GH13_39	307.627	-2.74888	0.406674	-6.75942	8.52259e-06	3.40904e-05	Starch
GH13_4	2624.14	-3.1672	0.3582	-8.84201	7.23013e-10	1.94486e-08	Non-structural polysaccharides & oligosaccharides
GH13_7	127.104	3.31229	0.493555	6.71108	1.40004e-06	7.53123e-06	Starch
GH13_9	913.012	-2.2286	0.326622	-6.82318	8.44354e-05	0.000235628	Non-structural polysaccharides & oligosaccharides
GH13|GH133|GH23	1256.23	-2.8512	0.37143	-7.67628	3.11455e-07	2.42935e-06	Other
GH130	5766.49	2.51052	0.306502	8.19086	4.14854e-07	2.94169e-06	Plant structural polysaccharides
GH133	2144.39	3.07471	0.357936	8.59012	3.38928e-09	5.28727e-08	Non-structural polysaccharides & oligosaccharides
GH136	237.797	2.2054	0.343537	6.41968	0.000225078	0.000548627	Other
GH139	288.84	4.30773	0.456712	9.43206	2.20249e-13	3.43589e-11	Plant structural polysaccharides
GH140	641.443	1.59493	0.298154	5.34936	0.0230006	0.0442974	Plant structural polysaccharides
GH141	673.596	2.61728	0.338564	7.73052	8.90216e-07	5.14347e-06	Plant structural polysaccharides
GH142	302.23	2.19801	0.307989	7.13664	5.01692e-05	0.000147668	Plant structural polysaccharides
GH149	471.917	2.96541	0.472966	6.26982	1.62288e-05	6.17488e-05	Microbial necromass & EPS
GH151	295.12	2.22156	0.390102	5.69482	0.00086991	0.00199568	Plant structural polysaccharides
GH152	5443.92	-2.08821	0.269821	-7.73923	2.75266e-05	8.98932e-05	Microbial necromass & EPS
GH16	3452.64	-2.06493	0.260002	-7.94199	2.10303e-05	7.29051e-05	Microbial necromass & EPS
GH16_14	2309.52	-7.00153	0.844865	-8.28715	6.08049e-13	4.74278e-11	Other
GH16_27	1262.42	-1.65178	0.229235	-7.2056	0.00223268	0.0047712	Plant structural polysaccharides
GH163	294.607	2.09857	0.421522	4.97855	0.00457775	0.00952171	Microbial necromass & EPS
GH17	6974.19	-2.12694	0.305157	-6.97	0.000110813	0.000303277	Microbial necromass & EPS
GH172	1401.26	2.77112	0.402202	6.88987	5.32454e-06	2.24494e-05	Other
GH18	15538.1	-1.92579	0.234676	-8.20615	3.99077e-05	0.000121406	Microbial necromass & EPS
GH19	7607.81	-2.55424	0.381682	-6.69204	2.32991e-05	7.90142e-05	Microbial necromass & EPS
GH23	68612.4	-1.60721	0.211503	-7.59903	0.00204618	0.00449583	Microbial necromass & EPS
GH26	1254.39	2.10582	0.308227	6.83205	0.000166808	0.000433701	Plant structural polysaccharides
GH29	4496.92	2.50698	0.310322	8.07863	5.98389e-07	3.82576e-06	Plant structural polysaccharides
GH30_1	680.022	2.06208	0.29969	6.88071	0.000197107	0.000504078	Other
GH30_3	940.644	2.46	0.260613	9.43928	1.05837e-08	1.27004e-07	Microbial necromass & EPS
GH32	4438.77	-1.65592	0.278618	-5.94334	0.00928146	0.018328	Non-structural polysaccharides & oligosaccharides
GH43_11	5228.81	-1.56529	0.190133	-8.2326	0.00147398	0.00328488	Plant structural polysaccharides
GH43_2	144.469	4.24897	0.562766	7.55015	3.88862e-09	5.51477e-08	Plant structural polysaccharides
GH43_24	258.759	2.35184	0.384315	6.11955	0.000217798	0.00054547	Plant structural polysaccharides
GH43_26	5217.58	-2.15673	0.258481	-8.34389	3.81825e-06	1.70185e-05	Plant structural polysaccharides
GH43_29	2149.94	-2.53765	0.427988	-5.92925	0.000163611	0.000432599	Plant structural polysaccharides
GH43_5	1968.2	-2.23412	0.443757	-5.03457	0.00270892	0.00571069	Plant structural polysaccharides
GH44	355.271	3.12013	0.464617	6.71548	2.51931e-06	1.22816e-05	Plant structural polysaccharides
GH5_12	2630.96	-2.09667	0.272974	-7.68082	2.94131e-05	9.17688e-05	Microbial necromass & EPS
GH5_13	433.018	2.54467	0.37329	6.81689	1.75167e-05	6.35491e-05	Plant structural polysaccharides
GH5_19	441.645	3.55065	0.445203	7.97535	5.04589e-09	6.55965e-08	Plant structural polysaccharides
GH5_29	9815.57	-1.90688	0.230079	-8.28794	4.04688e-05	0.000121406	Microbial necromass & EPS
GH5_36	189.593	2.24568	0.412957	5.43805	0.00127859	0.00289073	Plant structural polysaccharides
GH5_9	3327.18	-2.5414	0.254996	-9.96642	7.48024e-10	1.94486e-08	Microbial necromass & EPS
GH50	6874.68	-2.77421	0.406742	-6.82057	6.44378e-06	2.64534e-05	Microbial necromass & EPS
GH53	2402.9	-1.39263	0.165618	-8.40868	0.00887775	0.0177555	Plant structural polysaccharides
GH54	403.288	3.64351	0.378247	9.63263	1.38567e-12	7.20549e-11	Plant structural polysaccharides
GH57	5630.99	2.65944	0.351633	7.56311	1.18365e-06	6.59462e-06	Starch
GH6	8015.41	-1.60469	0.238568	-6.72634	0.00562783	0.0114018	Plant structural polysaccharides
GH63	760.715	2.41804	0.292239	8.27416	6.10164e-07	3.82576e-06	Microbial necromass & EPS
GH71	115.031	2.85095	0.459589	6.20325	2.81991e-05	8.98932e-05	Microbial necromass & EPS
GH72	2887.86	-1.88731	0.191128	-9.87454	1.72143e-06	8.95142e-06	Microbial necromass & EPS
GH73	15912.3	-2.52831	0.282626	-8.94577	3.19508e-08	3.56023e-07	Microbial necromass & EPS
GH8	3158.59	-2.52481	0.367963	-6.8616	1.70698e-05	6.34023e-05	Plant structural polysaccharides
GH81	542.533	2.53587	0.374777	6.76635	2.08281e-05	7.29051e-05	Microbial necromass & EPS
GH84	1066.25	2.57603	0.326014	7.90159	6.68302e-07	4.00981e-06	Microbial necromass & EPS
GH85	2059.56	-2.03664	0.248421	-8.19835	1.50362e-05	5.8641e-05	Microbial necromass & EPS
GH87	430.966	3.49998	0.417846	8.37623	1.09529e-09	2.44093e-08	Microbial necromass & EPS
GH88	1030.71	2.09609	0.297593	7.04349	0.000115165	0.000309754	Microbial necromass & EPS
GH99	370.025	3.15453	0.369739	8.53176	2.81912e-09	4.88647e-08	Microbial necromass & EPS
GH5_14	1181.36	-1.54241	0.294915	-5.23001	0.0329424	0.0626709
GH13_26	16928.7	-1.40481	0.234737	-5.98461	0.0423074	0.0795175
GH100	762.199	-1.55526	0.323056	-4.81421	0.0428281	0.0795379
GH1	53040.7	-1.25643	0.154631	-8.12532	0.0486271	0.089245
GH47	4885.33	-1.27277	0.176419	-7.21449	0.0610333	0.110712
GH5_11	6903.22	-1.2392	0.169747	-7.30028	0.0793954	0.142364
GH120	195.504	1.43596	0.344647	4.16648	0.102943	0.181922
GH93	238.779	1.59144	0.469302	3.39108	0.103789	0.181922
GH89	690.933	-1.43052	0.380691	-3.75771	0.129048	0.223683
GH94	4260.58	1.09692	0.204765	5.35695	0.317993	0.54513
GH146	2244.65	1.10326	0.262362	4.20511	0.346946	0.5883
GH5_25	248.253	1.14638	0.462343	2.47951	0.37577	0.630323
GH109	2907.56	-1.08898	0.328206	-3.31799	0.393149	0.65246
GH5_27	593.561	-1.06993	0.275605	-3.88212	0.399849	0.656594
GH13_33	1923.31	-1.11369	0.567566	-1.96222	0.420718	0.676619
GH42	2827.45	1.05508	0.267282	3.94745	0.418363	0.676619
GH123	196.175	1.07296	0.413445	2.59517	0.429964	0.677518
GH13_23	8261.66	-1.03499	0.188437	-5.49252	0.426337	0.677518
GH24	4572.1	-1.04458	0.364831	-2.86318	0.451378	0.704149
GH55	2357.79	1.00397	0.260219	3.85817	0.493919	0.762885
GH113	329.441	0.986847	0.353389	2.79252	0.514845	0.78741
GH13_29	1513.26	-0.962498	0.47574	-2.02316	0.531434	0.80489
GH3	59267.7	-0.983002	0.158016	-6.22088	0.542832	0.814248
GH67	954.025	0.951272	0.231933	4.1015	0.583204	0.866474
GH95	2498.4	0.878399	0.262121	3.35112	0.678645	0.99876
GH10	1805.69	0.325743	0.172837	1.88469	0.999952	1
GH104	855.108	-0.377777	0.363563	-1.0391	0.956577	1
GH105	2454.58	0.347167	0.27271	1.27302	0.991665	1
GH115	1438.63	0.749042	0.238014	3.14704	0.854146	1
GH12	4373.61	-0.372411	0.157241	-2.36842	0.999967	1
GH128	937.133	0.07364	0.148859	0.494697	1	1
GH13	22391.1	-0.191615	0.118917	-1.61134	1	1
GH13_16	11956.5	-0.868095	0.237376	-3.65705	0.710785	1
GH13_30	7306.6	-0.466687	0.150159	-3.10795	0.999809	1
GH135	460.984	0.0847802	0.229878	0.368805	0.999967	1
GH144	6559.25	0.0886519	0.238224	0.372137	0.999937	1
GH148	738.572	0.266096	0.495186	0.537365	0.936122	1
GH15	16325.8	-0.102865	0.149703	-0.687128	1	1
GH154	904.349	0.0752831	0.231805	0.324769	0.999969	1
GH16_3	3438.35	-0.0471528	0.201837	-0.233618	0.999999	1
GH16_5	813.419	-0.0394609	0.233221	-0.1692	0.999985	1
GH171	7997.78	0.210473	0.124117	1.69576	1	1
GH2	18976.9	0.597182	0.151544	3.94064	0.996071	1
GH20	8356.1	0.419005	0.157612	2.65847	0.999886	1
GH25	3064.99	0.645627	0.23401	2.75897	0.935031	1
GH27	3162.65	0.357473	0.167464	2.13463	0.999938	1
GH28	28054.1	-0.363714	0.108609	-3.34885	1	1
GH31	7854.56	0.10204	0.236744	0.431015	0.999927	1
GH33	4790.43	-0.117179	0.0982327	-1.19287	1	1
GH35	3347.81	0.269606	0.157464	1.71218	0.999998	1
GH36	8382.16	-0.437321	0.165021	-2.65009	0.999675	1
GH37	2001.73	-0.407796	0.211549	-1.92766	0.99744	1
GH38	12331.3	-0.090168	0.15654	-0.576005	1	1
GH39	21142.4	-0.831536	0.127134	-6.54063	0.907429	1
GH4	4775.34	0.669403	0.237199	2.82211	0.918304	1
GH43	315.837	0.557955	0.369584	1.50968	0.884176	1
GH43_1	240.199	0.332543	0.349914	0.950355	0.971841	1
GH43_10	718.242	-0.521372	0.249949	-2.08591	0.972247	1
GH43_12	1393.47	0.372952	0.279027	1.33662	0.987689	1
GH43_18	1151.27	-0.484959	0.267678	-1.81172	0.972829	1
GH43_3	1055.23	-0.250512	0.257185	-0.974055	0.998218	1
GH43_4	383.397	-0.332325	0.532479	-0.624109	0.901233	1
GH5	2616.56	-0.140337	0.27184	-0.516248	0.999231	1
GH5_5	411.794	0.174941	0.494382	0.353859	0.961165	1
GH5_7	1345.58	-0.751607	0.175693	-4.27795	0.921288	1
GH51	6350.86	-0.285976	0.334476	-0.854999	0.98367	1
GH65	11234.3	-0.145212	0.149974	-0.968246	1	1
GH74	1103.05	0.222069	0.273168	0.812937	0.997803	1
GH76	1259.5	0.291094	0.197211	1.47606	0.999838	1
GH77	7960.58	-0.627256	0.231193	-2.71313	0.946548	1
GH78	7403.58	-0.41777	0.123079	-3.39432	0.999999	1
GH79	912.219	-0.247635	0.350356	-0.706808	0.984305	1
GH9	4580.99	0.70767	0.148377	4.76939	0.975591	1
GH92	8573.1	-0.895026	0.196981	-4.54371	0.702953	1
GH97	2316.08	0.574609	0.248223	2.3149	0.956712	1
GH165	416.477	3.01041	0.443178	6.79276	NA	NA
GH170	1244.99	-0.658682	0.311835	-2.11228	NA	NA

### Sheet: ALvsHP
Table S30. DESeq2 results for CAZy GH genes between active layer and Holocene permafrost at 2 weeks post-thaw (2w). Positive log2 fold changes indicate higher abundance in the active layer, whereas negative values indicate higher abundance in Holocene permafrost
CAZy GH gene family	baseMean	log2FoldChange	lfcSE	stat	pvalue	padj	Category
GH13_7	127.104	3.16207	0.467434	6.76473	1.87e-06	0.00029164	Starch
GH71	115.031	2.86609	0.436822	6.56122	9.69e-06	0.00075569	Microbial necromass & EPS
GH79	912.219	2.14129	0.339587	6.30556	0.00038858	0.0202061	Microbial necromass & EPS
GH149	471.917	-2.32104	0.439706	-5.27862	0.00133065	0.050242
GH94	4260.58	-1.58121	0.197298	-8.01434	0.00161032	0.050242
GH13_20	580.692	-2.06073	0.418204	-4.92757	0.00560003	0.145601
GH121	150.561	-1.93039	0.395286	-4.88354	0.00929317	0.207105
GH139	288.84	1.77156	0.425838	4.16018	0.0350031	0.682561
GH123	196.175	-1.63737	0.391185	-4.18566	0.0516225	0.89479
GH5_19	441.645	-1.64106	0.40913	-4.0111	0.0585706	0.913701
GH1	53040.7	-0.438249	0.149611	-2.92926	0.999913	1
GH10	1805.69	-0.117678	0.166625	-0.706244	1	1
GH100	762.199	-0.156777	0.312666	-0.501419	0.996608	1
GH101	3767.08	-0.480934	0.321999	-1.49359	0.946522	1
GH102	9019.94	-0.0226158	0.280882	-0.0805169	0.999885	1
GH103	21366.5	0.0127897	0.250015	0.0511559	0.999986	1
GH104	855.108	0.587537	0.351674	1.67069	0.879577	1
GH105	2454.58	-0.587322	0.263466	-2.22921	0.941366	1
GH106	3574.18	-0.542506	0.287503	-1.88696	0.944225	1
GH108	3972.02	-0.509165	0.26043	-1.95509	0.970265	1
GH109	2907.56	-0.85987	0.317463	-2.70857	0.670541	1
GH110	177.405	1.06953	0.390957	2.73567	0.429422	1
GH113	329.441	0.136436	0.339313	0.402094	0.994942	1
GH114	563.852	0.0112784	0.321198	0.0351135	0.99978	1
GH115	1438.63	-0.149866	0.22945	-0.653153	0.999895	1
GH116	1503.06	-0.625456	0.360394	-1.73548	0.850662	1
GH117	344.633	0.201822	0.323252	0.62435	0.99333	1
GH12	4373.6	-0.40878	0.151965	-2.68996	0.99995	1
GH120	195.504	-1.14239	0.322548	-3.54177	0.32944	1
GH125	2807.34	0.383963	0.218709	1.75559	0.997574	1
GH127	2107.06	-0.483007	0.346158	-1.39534	0.932359	1
GH128	937.133	-0.372723	0.14275	-2.61102	0.999994	1
GH13	22391.1	-0.269422	0.11501	-2.34259	1	1
GH13_10	469.292	-0.171166	0.297773	-0.574823	0.997353	1
GH13_11	9859.08	-0.179104	0.245494	-0.729565	0.999588	1
GH13_16	11956.5	0.146422	0.229669	0.637532	0.999899	1
GH13_17	3570.18	-0.412964	0.177021	-2.33285	0.999544	1
GH13_18	762.108	-0.176175	0.314538	-0.560107	0.995685	1
GH13_19	2310.52	-1.0094	0.628302	-1.60655	0.494725	1
GH13_21	209.337	-1.2175	0.362167	-3.3617	0.27407	1
GH13_23	8261.66	-0.0423546	0.182312	-0.232319	1	1
GH13_26	16928.7	0.0695968	0.227129	0.306419	0.99998	1
GH13_26|GH77	316.533	0.958587	0.359325	2.66774	0.545878	1
GH13_29	1513.26	-0.239206	0.460241	-0.519742	0.954384	1
GH13_3	15958.8	-0.107849	0.290913	-0.370726	0.998988	1
GH13_30	7306.6	-0.400618	0.14519	-2.75928	0.999982	1
GH13_31	12956.6	-0.328207	0.180013	-1.82324	0.999905	1
GH13_33	1923.31	0.129778	0.549159	0.236321	0.963306	1
GH13_36	230.431	-0.0570307	0.360326	-0.158275	0.99724	1
GH13_39	307.627	-0.395602	0.394581	-1.00259	0.93741	1
GH13_4	2624.14	-0.820315	0.346795	-2.36542	0.697817	1
GH13_9	913.012	-0.10017	0.316366	-0.316627	0.998027	1
GH13|GH133|GH23	1256.23	-0.180104	0.359758	-0.500626	0.989186	1
GH130	5766.49	-0.993154	0.295751	-3.35808	0.509233	1
GH133	2144.39	0.223557	0.344582	0.648779	0.988072	1
GH135	460.984	0.146942	0.221229	0.664205	0.999942	1
GH136	237.797	0.381635	0.324237	1.17703	0.971759	1
GH140	641.443	0.0644132	0.285928	0.225278	0.999565	1
GH141	673.596	-0.193018	0.322724	-0.598089	0.993909	1
GH142	302.23	0.784653	0.291877	2.6883	0.769682	1
GH144	6559.25	-0.275001	0.230387	-1.19365	0.999175	1
GH146	2244.65	0.253914	0.253313	1.00237	0.998387	1
GH148	738.572	-0.410467	0.478452	-0.857907	0.892656	1
GH15	16325.8	0.393967	0.144815	2.72048	0.999986	1
GH151	295.12	-1.33572	0.364849	-3.66101	0.178746	1
GH152	5443.92	0.0182673	0.261135	0.0699535	0.999963	1
GH154	904.349	-0.60375	0.223279	-2.70401	0.962025	1
GH16	3452.64	-0.145151	0.251655	-0.576785	0.999662	1
GH16_14	2309.52	-2.17908	0.818098	-2.6636	0.0748083	1
GH16_27	1262.42	-0.14418	0.221913	-0.649715	0.999943	1
GH16_3	3438.35	-0.0499931	0.195107	-0.256234	0.999999	1
GH16_5	813.419	0.822001	0.225436	3.64627	0.785112	1
GH163	294.607	-1.45237	0.396812	-3.6601	0.12714	1
GH17	6974.19	-0.130747	0.295297	-0.442764	0.998443	1
GH171	7997.78	0.199479	0.119953	1.66297	1	1
GH172	1401.26	0.146082	0.387256	0.377223	0.987815	1
GH18	15538.1	-0.291259	0.227077	-1.28265	0.999099	1
GH19	7607.81	-0.0747905	0.369366	-0.202483	0.995683	1
GH2	18976.9	-0.243492	0.14654	-1.66161	1	1
GH20	8356.1	-0.212378	0.152334	-1.39416	1	1
GH23	68612.4	-0.130168	0.204643	-0.636072	0.999989	1
GH24	4572.1	0.601434	0.353025	1.70366	0.870555	1
GH25	3064.99	-0.240594	0.226053	-1.06432	0.999609	1
GH26	1254.39	-0.203432	0.296273	-0.686639	0.996437	1
GH27	3162.65	0.208631	0.161732	1.28998	1	1
GH28	28054.1	-0.254645	0.10505	-2.42403	1	1
GH29	4496.92	0.113937	0.299601	0.380295	0.99855	1
GH3	59267.7	-0.175859	0.152887	-1.15026	1	1
GH30_1	680.022	-0.819847	0.285076	-2.87589	0.73629	1
GH30_3	940.644	0.0033841	0.248389	0.0136242	0.999997	1
GH31	7854.56	0.34787	0.229001	1.51908	0.997798	1
GH32	4438.77	0.48641	0.269666	1.80375	0.97158	1
GH33	4790.43	0.533451	0.094914	5.62037	1	1
GH35	3347.81	-0.064696	0.15202	-0.425577	1	1
GH36	8382.16	0.087908	0.159619	0.550738	1	1
GH37	2001.73	0.706644	0.204664	3.4527	0.924121	1
GH38	12331.3	-0.325806	0.151385	-2.15217	0.999996	1
GH39	21142.4	-0.148414	0.122992	-1.20669	1	1
GH4	4775.34	-0.688864	0.229201	-3.00551	0.912686	1
GH42	2827.45	-0.400345	0.258081	-1.55124	0.989924	1
GH43	315.837	0.452134	0.356083	1.26974	0.93807	1
GH43_1	240.199	-0.0001049	0.336351	-0.0003119	0.999997	1
GH43_10	718.242	-0.277607	0.241308	-1.15043	0.998622	1
GH43_11	5228.81	-0.272664	0.183977	-1.48205	0.999961	1
GH43_12	1393.47	-0.31381	0.269413	-1.16479	0.994568	1
GH43_18	1151.27	0.451231	0.258891	1.74294	0.982984	1
GH43_2	144.469	0.620958	0.511816	1.21324	0.771296	1
GH43_24	258.759	-0.0966161	0.362867	-0.266258	0.99486	1
GH43_26	5217.58	-0.345132	0.250146	-1.37972	0.995577	1
GH43_29	2149.94	-0.559502	0.414243	-1.35066	0.856279	1
GH43_3	1055.23	0.537587	0.248655	2.16198	0.968533	1
GH43_4	383.397	-0.517815	0.514387	-1.00667	0.827308	1
GH43_5	1968.2	-0.26854	0.429495	-0.625247	0.957293	1
GH44	355.271	1.53573	0.444075	3.45828	0.113831	1
GH47	4885.33	-0.162583	0.170689	-0.952509	1	1
GH5	2616.56	0.573199	0.262936	2.17999	0.947728	1
GH5_11	6903.22	-0.468932	0.16421	-2.85568	0.99939	1
GH5_12	2630.96	-0.0173801	0.264252	-0.0657708	0.999959	1
GH5_13	433.018	1.28552	0.357447	3.59639	0.212211	1
GH5_14	1181.36	-0.0763109	0.285431	-0.267353	0.999476	1
GH5_25	248.253	1.08252	0.44545	2.43016	0.426522	1
GH5_27	593.561	0.213028	0.266726	0.798678	0.998416	1
GH5_29	9815.57	-0.0255395	0.222648	-0.114708	0.999996	1
GH5_36	189.593	-0.879664	0.385151	-2.28395	0.622647	1
GH5_5	411.794	0.90621	0.47806	1.8956	0.577802	1
GH5_7	1345.58	-0.328683	0.169695	-1.93691	0.999962	1
GH5_9	3327.18	-0.385131	0.246854	-1.56015	0.993628	1
GH50	6874.68	-0.0484512	0.393613	-0.123094	0.99605	1
GH51	6350.86	0.0522467	0.32358	0.161465	0.998873	1
GH53	2402.9	0.0478213	0.16031	0.298305	1	1
GH54	403.288	0.607364	0.354791	1.71189	0.865784	1
GH55	2357.79	-0.584753	0.251099	-2.32877	0.950907	1
GH57	5630.99	-0.216195	0.339659	-0.636504	0.989661	1
GH6	8015.41	-0.125449	0.230845	-0.543436	0.999925	1
GH63	760.715	-0.732519	0.277368	-2.64097	0.832566	1
GH65	11234.3	-0.451404	0.145018	-3.11275	0.999923	1
GH67	954.025	0.626363	0.22341	2.80365	0.95278	1
GH72	2887.86	-0.177729	0.185026	-0.960562	0.999996	1
GH73	15912.3	-0.374347	0.273481	-1.36882	0.988924	1
GH74	1103.05	0.864587	0.264049	3.27434	0.695965	1
GH76	1259.5	-0.0503248	0.190105	-0.264721	1	1
GH77	7960.58	0.0589328	0.223666	0.263485	0.999988	1
GH78	7403.58	0.0125308	0.119002	0.105298	1	1
GH8	3158.59	0.357434	0.356209	1.00344	0.964446	1
GH81	542.533	-0.52723	0.35685	-1.47745	0.907398	1
GH84	1066.25	-0.138034	0.312448	-0.441782	0.997234	1
GH85	2059.56	-0.338193	0.240465	-1.40641	0.99704	1
GH87	430.966	-0.0801963	0.393321	-0.203895	0.993334	1
GH88	1030.71	-0.162908	0.285456	-0.570693	0.998342	1
GH89	690.933	0.84915	0.368953	2.30151	0.658679	1
GH9	4580.99	-0.127005	0.143185	-0.887003	1	1
GH92	8573.1	0.180563	0.190584	0.94742	0.999991	1
GH93	238.779	-0.284615	0.448297	-0.634881	0.946813	1
GH95	2498.4	-0.0963808	0.253149	-0.380728	0.999829	1
GH97	2316.08	0.0220052	0.239765	0.091778	0.999987	1
GH99	370.025	-0.939849	0.341479	-2.75229	0.569911	1
GH165	416.477	1.00019	0.423526	2.36159	NA	NA
GH170	1244.99	0.142894	0.301605	0.47378	NA	NA

### Sheet: HPvsPP
Table S31. DESeq2 results for CAZy GH genes between Holocene permafrost and Pleistocene permafrost at 2 weeks post-thaw (2w). Positive log2 fold changes indicate higher abundance in the Holocene permafrost, whereas negative values indicate higher abundance in Pleistocene permafrost
CAZy GH gene family	baseMean	log2FoldChange	lfcSE	stat	pvalue	padj	Category
GH1	53040.7	-0.818178	0.154624	-5.2914	0.880182	1
GH10	1805.69	0.443421	0.172777	2.56643	0.999362	1
GH100	762.199	-1.39848	0.322905	-4.33095	0.108591	0.188224
GH101	3767.08	3.7501	0.334362	11.2157	9.76718e-17	2.17669e-15	Microbial necromass & EPS
GH102	9019.94	-2.38547	0.290232	-8.21919	9.04509e-07	5.22605e-06	Microbial necromass & EPS
GH103	21366.5	-2.05331	0.258376	-7.94699	2.28435e-05	8.09905e-05	Microbial necromass & EPS
GH104	855.108	-0.965313	0.363693	-2.6542	0.537991	0.831478
GH105	2454.58	0.934488	0.272641	3.42753	0.594946	0.901083
GH106	3574.18	2.30794	0.297795	7.75008	5.61381e-06	2.50215e-05	Plant structural polysaccharides
GH108	3972.02	-1.84528	0.268986	-6.86013	0.000837656	0.00212129	Microbial necromass & EPS
GH109	2907.56	-0.229114	0.328101	-0.698302	0.990691	1
GH110	177.405	2.11698	0.419696	5.04408	0.00389077	0.00909565	Non-structural polysaccharides & oligosaccharides
GH113	329.441	0.850411	0.353398	2.40638	0.663957	0.987282
GH114	563.852	2.6633	0.337716	7.8862	4.21514e-07	2.52908e-06	Microbial necromass & EPS
GH115	1438.63	0.898907	0.237965	3.77748	0.664517	0.987282
GH116	1503.06	3.82156	0.37598	10.1643	3.08208e-14	4.80804e-13	Plant structural polysaccharides
GH117	344.633	2.33519	0.342009	6.82786	4.73153e-05	0.000150636	Microbial necromass & EPS
GH12	4373.61	0.0363681	0.157179	0.231381	1	1
GH120	195.504	2.57836	0.343482	7.50653	2.16202e-06	1.12425e-05	Plant structural polysaccharides
GH121	150.561	5.34411	0.469689	11.378	1.13395e-20	8.8448e-19	Plant structural polysaccharides
GH123	196.175	2.71033	0.411944	6.57935	1.64906e-05	6.59626e-05	Microbial necromass & EPS
GH125	2807.34	-1.91265	0.225951	-8.46487	2.68247e-05	9.09708e-05	Microbial necromass & EPS
GH127	2107.06	3.07569	0.359392	8.55804	3.83474e-09	3.73887e-08	Plant structural polysaccharides
GH128	937.133	0.446363	0.148605	3.00368	0.999903	1
GH13	22391.1	0.0778066	0.118905	0.65436	1	1
GH13_10	469.292	-1.81298	0.306918	-5.90705	0.00403833	0.00926439	Starch
GH13_11	9859.08	-1.6612	0.253686	-6.54827	0.00457511	0.0103437	Starch
GH13_16	11956.5	-1.01452	0.237375	-4.2739	0.475618	0.757107
GH13_17	3570.18	-1.27508	0.182836	-6.9739	0.0662235	0.118746
GH13_18	762.108	-1.96514	0.324534	-6.05527	0.00147008	0.00364019	Non-structural polysaccharides & oligosaccharides
GH13_19	2310.52	-2.12502	0.649049	-3.27405	0.0415189	0.0789872
GH13_20	580.692	4.75775	0.442976	10.7404	1.09764e-17	4.28078e-16	Starch
GH13_21	209.337	4.31979	0.402979	10.7196	8.74761e-17	2.17669e-15	Starch
GH13_23	8261.66	-0.99264	0.188424	-5.26812	0.51558	0.812429
GH13_26	16928.7	-1.4744	0.234734	-6.28118	0.0216382	0.0438384	Non-structural polysaccharides & oligosaccharides
GH13_26|GH77	316.533	1.94942	0.379726	5.13376	0.0062047	0.0138276	Non-structural polysaccharides & oligosaccharides
GH13_29	1513.26	-0.723292	0.475695	-1.5205	0.719759	1
GH13_3	15958.8	-2.24319	0.300632	-7.46156	1.77292e-05	6.91437e-05	Non-structural polysaccharides & oligosaccharides
GH13_30	7306.6	-0.0660682	0.150119	-0.440106	1	1
GH13_31	12956.6	-1.20272	0.186024	-6.46537	0.137916	0.236428
GH13_33	1923.31	-1.24347	0.567562	-2.19089	0.334012	0.54277
GH13_36	230.431	2.83237	0.385828	7.34102	1.02115e-06	5.68926e-06	Starch
GH13_39	307.627	-2.35328	0.405667	-5.80102	0.000425055	0.00112387	Starch
GH13_4	2624.14	-2.34689	0.35792	-6.55703	8.39079e-05	0.000246974	Non-structural polysaccharides & oligosaccharides
GH13_7	127.104	0.150222	0.498575	0.301303	0.966375	1
GH13_9	913.012	-2.12843	0.326462	-6.5197	0.000273565	0.000762073	Non-structural polysaccharides & oligosaccharides
GH13|GH133|GH23	1256.23	-2.67109	0.371265	-7.19457	3.38049e-06	1.59805e-05	Other
GH130	5766.49	3.50367	0.306467	11.4325	1.54855e-16	2.68415e-15	Plant structural polysaccharides
GH133	2144.39	2.85115	0.357943	7.96538	1.16025e-07	7.86954e-07	Non-structural polysaccharides & oligosaccharides
GH135	460.984	-0.0621613	0.22985	-0.270443	0.999979	1
GH136	237.797	1.82376	0.343706	5.30617	0.00827148	0.018174	Other
GH139	288.84	2.53617	0.457533	5.54314	0.000393241	0.00105768	Plant structural polysaccharides
GH140	641.443	1.53052	0.298136	5.13362	0.037583	0.0732869
GH141	673.596	2.81029	0.338488	8.30249	4.44232e-08	3.46501e-07	Plant structural polysaccharides
GH142	302.23	1.41335	0.30838	4.58315	0.0900576	0.159648
GH144	6559.25	0.363653	0.238204	1.52665	0.996224	1
GH146	2244.65	0.849346	0.262376	3.23713	0.717081	1
GH148	738.572	0.676563	0.495089	1.36655	0.74357	1
GH149	471.917	5.28645	0.472134	11.1969	5.48409e-20	2.85173e-18	Microbial necromass & EPS
GH15	16325.8	-0.496833	0.149709	-3.31865	0.999612	1
GH151	295.12	3.55728	0.389317	9.13722	2.53913e-11	3.30086e-10	Plant structural polysaccharides
GH152	5443.92	-2.10647	0.269804	-7.80742	2.0566e-05	7.68796e-05	Microbial necromass & EPS
GH154	904.349	0.679033	0.231569	2.93232	0.917135	1
GH16	3452.64	-1.91978	0.259945	-7.38533	0.000201308	0.000570984	Microbial necromass & EPS
GH16_14	2309.52	-4.82244	0.843376	-5.71802	2.91709e-06	1.42208e-05	Other
GH16_27	1262.42	-1.5076	0.229105	-6.58038	0.0133607	0.0277903	Plant structural polysaccharides
GH16_3	3438.35	0.00284029	0.201815	0.0140737	1	1
GH16_5	813.419	-0.861462	0.233488	-3.68954	0.723523	1
GH163	294.607	3.55094	0.420728	8.43999	6.67362e-10	6.94056e-09	Microbial necromass & EPS
GH165	416.477	2.01021	0.44345	4.53312	NA	NA
GH17	6974.19	-1.9962	0.305135	-6.54202	0.000547755	0.00142416	Microbial necromass & EPS
GH170	1244.99	-0.801576	0.311824	-2.5706	NA	NA
GH171	7997.78	0.0109942	0.124119	0.0885782	1	1
GH172	1401.26	2.62504	0.402203	6.52665	2.66867e-05	9.09708e-05	Other
GH18	15538.1	-1.63453	0.23466	-6.96552	0.0034252	0.00822048	Microbial necromass & EPS
GH19	7607.81	-2.47945	0.381664	-6.49641	5.30277e-05	0.000165446	Microbial necromass & EPS
GH2	18976.9	0.840674	0.151536	5.54769	0.853465	1
GH20	8356.1	0.631383	0.157593	4.00641	0.990333	1
GH23	68612.4	-1.47705	0.2115	-6.98366	0.0120499	0.0254025	Microbial necromass & EPS
GH24	4572.1	-1.64601	0.364858	-4.51137	0.0383157	0.0737931
GH25	3064.99	0.886221	0.233976	3.78766	0.686618	1
GH26	1254.39	2.30926	0.308178	7.49326	1.0766e-05	4.64799e-05	Plant structural polysaccharides
GH27	3162.65	0.148842	0.167468	0.888781	1	1
GH28	28054.1	-0.109068	0.108598	-1.00433	1	1
GH29	4496.92	2.39304	0.310321	7.71148	3.5776e-06	1.64149e-05	Plant structural polysaccharides
GH3	59267.7	-0.807143	0.158013	-5.10808	0.888865	1
GH30_1	680.022	2.88192	0.299423	9.62492	1.6375e-10	1.965e-09	Other
GH30_3	940.644	2.45662	0.260585	9.42731	1.13668e-08	1.04308e-07	Microbial necromass & EPS
GH31	7854.56	-0.24583	0.236751	-1.03835	0.999278	1
GH32	4438.77	-2.14233	0.278648	-7.6883	2.06983e-05	7.68796e-05	Non-structural polysaccharides & oligosaccharides
GH33	4790.43	-0.65063	0.0982938	-6.61924	0.999811	1
GH35	3347.81	0.334302	0.157437	2.1234	0.999988	1
GH36	8382.16	-0.525229	0.165016	-3.1829	0.997993	1
GH37	2001.73	-1.11444	0.211658	-5.26529	0.294361	0.483372
GH38	12331.3	0.235639	0.156522	1.50546	0.999999	1
GH39	21142.4	-0.683123	0.127124	-5.37368	0.993661	1
GH4	4775.34	1.35827	0.237153	5.72738	0.0654324	0.118691
GH42	2827.45	1.45543	0.267241	5.44613	0.0441734	0.0830247
GH43	315.837	0.105822	0.369766	0.286186	0.993594	1
GH43_1	240.199	0.332647	0.349808	0.950942	0.971859	1
GH43_10	718.242	-0.243766	0.249769	-0.975965	0.998768	1
GH43_11	5228.81	-1.29262	0.190082	-6.80033	0.0618476	0.113509
GH43_12	1393.47	0.686762	0.278947	2.46198	0.869266	1
GH43_18	1151.27	-0.936191	0.267754	-3.49646	0.594181	0.901083
GH43_2	144.469	3.62801	0.56309	6.44304	1.52722e-06	8.21538e-06	Plant structural polysaccharides
GH43_24	258.759	2.44845	0.384194	6.37296	8.15883e-05	0.000244765	Plant structural polysaccharides
GH43_26	5217.58	-1.8116	0.258424	-7.01018	0.000843077	0.00212129	Plant structural polysaccharides
GH43_29	2149.94	-1.97815	0.427827	-4.62371	0.0111178	0.0240887	Plant structural polysaccharides
GH43_3	1055.23	-0.788099	0.257294	-3.06302	0.794909	1
GH43_4	383.397	0.18549	0.532229	0.348516	0.949998	1
GH43_5	1968.2	-1.96558	0.443661	-4.43037	0.0147628	0.0303026	Plant structural polysaccharides
GH44	355.271	1.58439	0.465152	3.40618	0.104495	0.183159
GH47	4885.33	-1.11019	0.176379	-6.29432	0.266077	0.441574
GH5	2616.56	-0.713536	0.271884	-2.62442	0.853973	1
GH5_11	6903.22	-0.770267	0.169695	-4.53913	0.9121	1
GH5_12	2630.96	-2.07929	0.272932	-7.61833	3.83612e-05	0.000124674	Microbial necromass & EPS
GH5_13	433.018	1.25916	0.373721	3.36924	0.244015	0.409315
GH5_14	1181.36	-1.4661	0.294824	-4.9728	0.0569454	0.105756
GH5_19	441.645	5.19171	0.444615	11.6768	2.09567e-21	3.26925e-19	Plant structural polysaccharides
GH5_25	248.253	0.0638697	0.462921	0.137971	0.9892	1
GH5_27	593.561	-1.28296	0.275611	-4.65496	0.15229	0.258231
GH5_29	9815.57	-1.88134	0.230066	-8.17738	6.38611e-05	0.00019534	Microbial necromass & EPS
GH5_36	189.593	3.12534	0.412214	7.58185	1.26189e-07	8.2023e-07	Plant structural polysaccharides
GH5_5	411.794	-0.731269	0.494678	-1.47827	0.706752	1
GH5_7	1345.58	-0.422924	0.175519	-2.40956	0.999495	1
GH5_9	3327.18	-2.15627	0.254882	-8.45985	2.86016e-06	1.42208e-05	Microbial necromass & EPS
GH50	6874.68	-2.72576	0.406724	-6.70174	1.10241e-05	4.64799e-05	Microbial necromass & EPS
GH51	6350.86	-0.338223	0.334471	-1.01122	0.9761	1
GH53	2402.9	-1.44045	0.165579	-8.69948	0.00390647	0.00909565	Plant structural polysaccharides
GH54	403.288	3.03615	0.378408	8.02349	3.70706e-08	3.04369e-07	Plant structural polysaccharides
GH55	2357.79	1.58872	0.26015	6.10694	0.0118178	0.0252545	Microbial necromass & EPS
GH57	5630.99	2.87563	0.351624	8.17816	4.79809e-08	3.5643e-07	Starch
GH6	8015.41	-1.47924	0.23855	-6.20095	0.0222705	0.044541	Plant structural polysaccharides
GH63	760.715	3.15055	0.292027	10.7886	8.90909e-14	1.26347e-12	Microbial necromass & EPS
GH65	11234.3	0.306192	0.149948	2.04199	0.999998	1
GH67	954.025	0.324909	0.232076	1.40001	0.998187	1
GH71	115.031	-0.0151393	0.464262	-0.0326094	0.997441	1
GH72	2887.86	-1.70958	0.191046	-8.94853	0.000101932	0.000294471	Microbial necromass & EPS
GH73	15912.3	-2.15396	0.282606	-7.62178	2.22018e-05	8.05459e-05	Microbial necromass & EPS
GH74	1103.05	-0.642519	0.273348	-2.35055	0.904527	1
GH76	1259.5	0.341418	0.19715	1.73177	0.999582	1
GH77	7960.58	-0.686189	0.231187	-2.96811	0.912671	1
GH78	7403.58	-0.430301	0.123066	-3.49651	0.999998	1
GH79	912.219	-2.38892	0.351117	-6.80378	3.81522e-05	0.000124674	Microbial necromass & EPS
GH8	3158.59	-2.88225	0.367989	-7.83242	1.56911e-07	9.79126e-07	Plant structural polysaccharides
GH81	542.533	3.0631	0.374601	8.17696	1.82028e-08	1.57758e-07	Microbial necromass & EPS
GH84	1066.25	2.71406	0.325971	8.32608	7.2687e-08	5.15417e-07	Microbial necromass & EPS
GH85	2059.56	-1.69845	0.248288	-6.84061	0.00245378	0.0059811	Microbial necromass & EPS
GH87	430.966	3.58017	0.417791	8.56929	3.29253e-10	3.66882e-09	Microbial necromass & EPS
GH88	1030.71	2.259	0.297541	7.59223	1.16148e-05	4.76819e-05	Microbial necromass & EPS
GH89	690.933	-2.27967	0.381082	-5.98212	0.000392533	0.00105768	Microbial necromass & EPS
GH9	4580.99	0.834675	0.148351	5.62636	0.86745	1
GH92	8573.1	-1.07559	0.196981	-5.46036	0.350586	0.563829
GH93	238.779	1.87605	0.469061	3.9996	0.0309035	0.0610247
GH94	4260.58	2.67813	0.204634	13.0874	1.19555e-16	2.33133e-15	Plant structural polysaccharides
GH95	2498.4	0.97478	0.2621	3.71911	0.538329	0.831478
GH97	2316.08	0.552604	0.248211	2.22635	0.964265	1
GH99	370.025	4.09438	0.369313	11.0865	2.67489e-17	8.34566e-16	Microbial necromass & EPS
