## Supplemental tables 32-34 for "Biotic versus environmental controls on microbial degradation of permafrost organic matter"

### Sheet: ALvsPP
Table S32. DESeq2 results for CAZy GH genes between active layer and Pleistocene permafrost at 2 months post-thaw (2m). Positive log2 fold changes indicate higher abundance in the activelayer, whereas negative values indicate higher abundance in Pleistocene permafrost
GH family	baseMean	log2FoldChange	lfcSE	stat	pvalue	padj	GH
GH0|GH13_3	638.214	-1.19264	0.382663	-3.11667	0.307338	0.966835
GH1	42859.4	-0.116594	0.068977	-1.69032	1	1
GH10	1808.8	0.340212	0.234826	1.44879	0.997521	1
GH100	514.142	-0.792693	0.218461	-3.62853	0.828675	1
GH101	2905.83	3.24998	0.384493	8.45262	2.43151e-09	3.05966e-08	Other
GH102	6546.04	-1.13034	0.136432	-8.28497	0.169708	0.625021
GH103	16826.9	-0.915814	0.130758	-7.00386	0.740158	1
GH104	1465.08	-0.0740985	0.443262	-0.167166	0.989332	1
GH105	5879.26	-1.03529	0.252871	-4.09413	0.44451	1
GH106	4357.37	0.0465637	0.228563	0.203724	0.999987	1
GH108	2392.12	-0.744752	0.1785	-4.17228	0.923636	1
GH109	1856.81	-0.189366	0.258061	-0.733803	0.999161	1
GH114	554.341	1.91194	0.258831	7.38684	0.000213095	0.00160887	Microbial necromass & EPS
GH115	2695.98	-0.414074	0.278009	-1.48943	0.982466	1
GH116	1005.53	2.5878	0.357813	7.23226	4.55026e-06	4.90778e-05	Plant structural polysaccharides
GH117	294.575	1.47706	0.213436	6.9204	0.0127036	0.0737788
GH12	4101.24	0.28574	0.110375	2.5888	1	1
GH125	2873.53	-0.761781	0.138403	-5.50409	0.957393	1
GH127	1736.68	1.89899	0.220503	8.61209	2.281e-05	0.000202607	Plant structural polysaccharides
GH128	842.633	0.703479	0.199273	3.53022	0.931626	1
GH13	20992.8	0.4658	0.0771504	6.03756	1	1
GH13_11	5920.4	-0.350288	0.15518	-2.25731	0.999986	1
GH13_16	8248.14	0.234405	0.188442	1.24392	0.999976	1
GH13_17	3450.83	-0.674704	0.117617	-5.73643	0.99716	1
GH13_19	2881.19	-1.22542	0.275192	-4.45296	0.206357	0.67739
GH13_20	324.753	5.50305	0.387107	14.2158	1.40768e-31	2.12559e-29	Starch
GH13_21	168.825	4.41029	0.521738	8.45306	3.151e-11	4.75801e-10	Starch
GH13_23	7184.84	-0.0351574	0.131471	-0.267416	1	1
GH13_26	11534.2	-0.247336	0.17294	-1.43019	0.999993	1
GH13_26|GH77	404.435	0.861615	0.710791	1.21219	0.581591	1
GH13_29	928.323	-0.63213	0.305106	-2.07184	0.886036	1
GH13_3	7087.09	-0.641421	0.251576	-2.54961	0.922969	1
GH13_30	5238.46	0.902286	0.0786833	11.4673	0.892858	1
GH13_31	9649.48	-0.230175	0.099172	-2.32097	1	1
GH13_33	1776.3	-1.58894	0.331501	-4.79316	0.0378192	0.178459
GH13_4	1498.96	-1.72626	0.375167	-4.60129	0.0264451	0.143491
GH13_9	408.405	-0.542628	0.341719	-1.58794	0.909627	1
GH13|GH133|GH23	593.738	-0.97597	0.305584	-3.19379	0.531339	1
GH130	4172.86	2.21924	0.306047	7.2513	3.3906e-05	0.000284433	Plant structural polysaccharides
GH133	3119.16	1.29625	0.324578	3.99365	0.180693	0.649087
GH135	432.937	0.864348	0.206859	4.17844	0.744013	1
GH139	249.367	3.33833	0.529231	6.30788	4.97285e-06	5.006e-05	Plant structural polysaccharides
GH140	457.912	2.21837	0.220226	10.0732	1.57967e-08	1.83485e-07	Plant structural polysaccharides
GH141	511.718	2.4621	0.377896	6.51528	5.46298e-05	0.000434164	Plant structural polysaccharides
GH142	271.062	1.58657	0.384111	4.1305	0.06337	0.273396
GH144	6649.71	0.608367	0.191628	3.17473	0.979509	1
GH146	3979.12	-0.266875	0.19978	-1.33585	0.999879	1
GH148	1585.57	-1.39593	0.256456	-5.44315	0.0613127	0.27269
GH149	243.625	5.94904	0.526341	11.3026	2.65868e-21	1.00365e-19	Microbial necromass & EPS
GH15	12019.6	0.815194	0.11608	7.02272	0.944314	1
GH151	324.648	0.709633	0.471294	1.50571	0.731231	1
GH152	4822.58	-0.992929	0.14579	-6.81067	0.519341	1
GH154	1328.48	-0.398277	0.209265	-1.90322	0.997982	1
GH159	406.948	-0.125647	0.372503	-0.337303	0.9918	1
GH16	1583.92	0.37359	0.224644	1.66303	0.997352	1
GH16_14	800.136	-3.01237	0.760248	-3.96236	0.00406059	0.0266587	Other
GH16_27	959.104	-0.703509	0.143148	-4.91456	0.980831	1
GH16_3	3679.87	0.216808	0.138088	1.57007	1	1
GH16_5	912.968	-0.0245291	0.227059	-0.108029	0.999995	1
GH165	305.343	4.65669	0.348166	13.3749	4.1961e-26	2.11204e-24	Non-structural polysaccharides & oligosaccharides
GH166	489.791	-2.2518	0.555773	-4.05166	0.0121496	0.0733839
GH17	4299.07	-0.953476	0.220243	-4.3292	0.58365	1
GH170	847.134	0.556221	0.227881	2.44084	0.974257	1
GH171	6083.58	1.29066	0.151609	8.51312	0.0276066	0.143491
GH172	907.858	4.15429	0.344599	12.0554	2.75543e-20	8.32139e-19	Plant structural polysaccharides
GH18	12345.6	-0.778863	0.166553	-4.67637	0.907866	1
GH19	4606.29	-0.667149	0.290237	-2.29864	0.874273	1
GH2	21425.7	0.122	0.14129	0.863474	1	1
GH20	9076.24	0.40165	0.172719	2.32545	0.999734	1
GH23	48832.7	-0.483549	0.107716	-4.48912	0.999999	1
GH24	5268.02	-0.158214	0.20333	-0.778113	0.999983	1
GH25	2618.04	1.16944	0.157105	7.44371	0.140395	0.529992
GH26	1099.83	1.32039	0.269259	4.90379	0.117045	0.453176
GH27	3241.58	0.448744	0.113767	3.9444	0.999999	1
GH28	28331	0.134098	0.102264	1.3113	1	1
GH29	3824.79	1.52618	0.276475	5.52015	0.0285082	0.143491
GH3	54222.3	-0.261676	0.0698291	-3.74738	1	1
GH30_1	571.847	1.35606	0.404115	3.35562	0.189138	0.649087
GH30_2	213.081	-0.712053	0.53831	-1.32276	0.704379	1
GH30_3	1638.27	0.693258	0.299994	2.31091	0.846726	1
GH31	9164.78	-0.106297	0.140925	-0.754284	1	1
GH32	2706.92	0.15524	0.297084	0.522546	0.997819	1
GH33	4637.28	0.382674	0.0820981	4.66118	1	1
GH35	5232.79	-0.53893	0.148653	-3.62542	0.999038	1
GH35|GH43_23	685.68	-1.94468	0.651085	-2.98683	0.0734022	0.29956
GH36	7727.55	0.137566	0.111059	1.23867	1	1
GH37	2028	-0.246648	0.164843	-1.49626	0.999998	1
GH38	10207.4	0.57672	0.100293	5.75036	0.999988	1
GH39	20027.6	-0.162738	0.077267	-2.10618	1	1
GH4	3849.29	1.02166	0.157486	6.4873	0.445307	1
GH42	3140.02	0.179657	0.232734	0.771944	0.999788	1
GH43_1	899.919	-0.985654	0.430146	-2.29144	0.513305	1
GH43_10	2203.87	-1.15647	0.337164	-3.43	0.321294	0.990109
GH43_11	3991.41	-0.424763	0.118636	-3.58039	0.999999	1
GH43_12	2533	-0.461712	0.196596	-2.34854	0.99691	1
GH43_17	781.375	-1.03482	0.44922	-2.30358	0.469114	1
GH43_18	1480.36	-0.222843	0.174059	-1.28028	0.999996	1
GH43_26	4364.87	-0.833767	0.142798	-5.83878	0.877811	1
GH43_29	1659.19	-1.13051	0.296606	-3.8115	0.329959	0.996476
GH43_3	1069.26	0.0726743	0.151851	0.478588	1	1
GH43_34	179.36	-0.429536	0.651162	-0.659646	0.823573	1
GH43_4	999.894	-0.609458	0.376497	-1.61876	0.850212	1
GH43_5	1186.73	-0.753398	0.281466	-2.67669	0.809521	1
GH43_9	791.131	-1.44132	0.364533	-3.95387	0.113017	0.449093
GH44	275.299	4.82028	0.471076	10.2325	2.53755e-16	6.38617e-15	Plant structural polysaccharides
GH47	3841.28	0.0231209	0.102677	0.22518	1	1
GH5	2544.63	0.398453	0.182934	2.17812	0.999496	1
GH5_11	5030.03	0.02233	0.0883161	0.252842	1	1
GH5_12	2115.32	-1.0152	0.150295	-6.75472	0.459725	1
GH5_13	472.557	1.48085	0.574875	2.57595	0.201462	0.676016
GH5_14	580.217	0.272481	0.27003	1.00908	0.996473	1
GH5_19	258.53	5.47847	0.556602	9.84271	4.27382e-16	9.21923e-15	Plant structural polysaccharides
GH5_25	329.527	-0.212337	0.590028	-0.359876	0.929009	1
GH5_29	9861.13	-0.648073	0.155717	-4.16185	0.988091	1
GH5_47	560.151	-1.79093	0.512553	-3.49414	0.0614004	0.27269
GH5_48	311.821	-3.91691	0.482471	-8.11843	7.43489e-10	1.02061e-08	Microbial necromass & EPS
GH5_5	711.786	-1.71742	0.311701	-5.50981	0.0106785	0.0671857
GH5_7	1276.1	-0.385797	0.168927	-2.28381	0.999861	1
GH5_9	2009.6	-1.23267	0.156145	-7.8944	0.0680981	0.285634
GH50	2914.28	-1.65974	0.344064	-4.82394	0.0275868	0.143491
GH51	5415.96	0.215743	0.155261	1.38955	1	1
GH53	2517.58	-0.538756	0.137907	-3.90666	0.999588	1
GH54	256.829	5.28254	0.584524	9.03733	1.18085e-13	1.98121e-12	Plant structural polysaccharides
GH55	3942.02	-0.650265	0.34777	-1.86981	0.842709	1
GH57	3874.46	4.20757	0.281109	14.9678	1.85447e-30	1.40012e-28	Starch
GH59	191.078	-0.418639	0.57651	-0.726162	0.850305	1
GH6	7215.06	-1.00172	0.112599	-8.89637	0.493894	1
GH63	542.928	2.0456	0.30366	6.73649	0.000287293	0.00206578	Starch
GH65	11855.2	0.49621	0.115784	4.28565	0.999993	1
GH67	1706.19	-0.46753	0.276331	-1.69192	0.973006	1
GH72	2087.68	-0.465632	0.151671	-3.07001	0.999787	1
GH73	13565.7	-1.24809	0.139636	-8.93816	0.0378101	0.178459
GH74	2144.95	-0.771927	0.318263	-2.42544	0.763195	1
GH76	1175.69	0.664577	0.101223	6.56545	0.99954	1
GH77	5569.2	0.474412	0.191616	2.47584	0.996955	1
GH78	7041.3	0.0774295	0.0996711	0.776851	1	1
GH79	1205.87	-1.11985	0.468159	-2.39204	0.398975	1
GH8	1800.46	-0.0665846	0.298992	-0.222697	0.999282	1
GH81	425.593	2.6296	0.218841	12.016	4.79344e-14	9.04761e-13	Microbial necromass & EPS
GH84	774.902	2.76708	0.404006	6.84912	6.10221e-06	5.75896e-05	Microbial necromass & EPS
GH85	1689.8	-0.885072	0.135085	-6.55198	0.802556	1
GH87	389.674	1.35673	0.403706	3.36068	0.188449	0.649087
GH88	1055.61	1.02347	0.258399	3.96081	0.463819	1
GH89	480.848	-0.346798	0.417227	-0.831199	0.9419	1
GH9	4307.46	1.13865	0.179759	6.3343	0.220261	0.707646
GH92	9350.69	-0.566356	0.126409	-4.48036	0.999699	1
GH93	670.068	-1.16234	0.631035	-1.84196	0.398793	1
GH94	4671.14	0.134193	0.271549	0.494178	0.999299	1
GH95	4241.32	-0.357181	0.232579	-1.53574	0.997144	1
GH97	4845.2	-0.782935	0.223146	-3.50863	0.834661	1
GH99	294.59	2.14395	0.367426	5.83506	0.000924652	0.00634647	Microbial necromass & EPS

### Sheet: ALvsHP
Table S33. DESeq2 results for CAZy GH genes between active layer and Holocene permafrost at 2 months post-thaw (2m). Positive log2 fold changes indicate higher abundance in the active layer, whereas negative values indicate higher abundance in Holocene permafrost
GH family	baseMean	log2FoldChange	lfcSE	stat	pvalue	padj
GH16_14	800.136	-3.57245	0.760176	-4.69951	0.000357163	0.0539316
GH165	305.343	1.87956	0.337438	5.57007	0.00457278	0.230163
GH44	275.299	2.21242	0.461924	4.78957	0.00433616	0.230163
GH139	249.367	2.26891	0.52703	4.30509	0.0080275	0.303038
GH0|GH13_3	638.214	-0.741047	0.382795	-1.93588	0.750635	1
GH1	42859.4	-0.236533	0.0689707	-3.42947	1	1
GH10	1808.8	0.363862	0.234812	1.54959	0.996627	1
GH100	514.142	-0.79406	0.218386	-3.63604	0.827163	1
GH101	2905.83	0.620309	0.383976	1.61549	0.838641	1
GH102	6546.04	-0.715739	0.136457	-5.24516	0.981382	1
GH103	16826.9	-0.55132	0.130767	-4.21604	0.999699	1
GH104	1465.08	-1.17083	0.443083	-2.64246	0.349917	1
GH105	5879.26	-0.322245	0.252902	-1.27419	0.996318	1
GH106	4357.37	0.166254	0.228564	0.727388	0.999868	1
GH108	2392.12	-0.583851	0.178509	-3.27071	0.99013	1
GH109	1856.81	-0.288067	0.258027	-1.11642	0.997103	1
GH114	554.341	0.726247	0.257649	2.81874	0.855997	1
GH115	2695.98	0.0171372	0.278048	0.0616342	0.999923	1
GH116	1005.53	0.0933771	0.356612	0.261845	0.995579	1
GH117	294.575	1.11047	0.212493	5.22591	0.301578	1
GH12	4101.24	0.00725221	0.110302	0.0657489	1	1
GH125	2873.53	-0.282073	0.138473	-2.03702	1	1
GH127	1736.68	0.25678	0.219907	1.16767	0.999637	1
GH128	842.633	0.147703	0.198898	0.742606	0.999991	1
GH13	20992.8	0.139203	0.0771259	1.80488	1	1
GH13_11	5920.4	-0.488144	0.155158	-3.1461	0.999515	1
GH13_16	8248.14	-0.0519565	0.188419	-0.27575	1	1
GH13_17	3450.83	-0.370554	0.117655	-3.14951	1	1
GH13_19	2881.19	-0.680173	0.275231	-2.47128	0.877389	1
GH13_20	324.753	-0.555809	0.349598	-1.58985	0.898065	1
GH13_21	168.825	-0.308499	0.498171	-0.619263	0.921756	1
GH13_23	7184.84	-0.00491062	0.131463	-0.0373536	1	1
GH13_26	11534.2	-0.312715	0.172933	-1.8083	0.999965	1
GH13_26|GH77	404.435	1.11062	0.71084	1.5624	0.43966	1
GH13_29	928.323	-0.479495	0.305123	-1.57148	0.955986	1
GH13_3	7087.09	-0.608407	0.251573	-2.41842	0.940215	1
GH13_30	5238.46	0.0259387	0.0784495	0.330642	1	1
GH13_31	9649.48	-0.270242	0.0991594	-2.72533	1	1
GH13_33	1776.3	-1.5559	0.331487	-4.69369	0.0467727	1
GH13_4	1498.96	-0.618929	0.375302	-1.64915	0.845043	1
GH13_9	408.405	-0.708745	0.341571	-2.07496	0.803085	1
GH13|GH133|GH23	593.738	-0.872628	0.305588	-2.85557	0.661591	1
GH130	4172.86	0.0975377	0.305795	0.318964	0.998583	1
GH133	3119.16	0.539021	0.324477	1.6612	0.922296	1
GH135	432.937	0.384046	0.206211	1.8624	0.998591	1
GH140	457.912	0.967571	0.218267	4.43298	0.559055	1
GH141	511.718	0.767444	0.376431	2.03873	0.731645	1
GH142	271.062	1.5643	0.383965	4.07408	0.0708255	1
GH144	6649.71	0.165328	0.191586	0.862945	0.999993	1
GH146	3979.12	-0.00833994	0.199793	-0.0417429	1	1
GH148	1585.57	-1.05266	0.256495	-4.10401	0.418667	1
GH149	243.625	-1.27931	0.454584	-2.81425	0.269465	1
GH15	12019.6	0.586972	0.116056	5.05768	0.999814	1
GH151	324.648	-0.609451	0.470251	-1.29601	0.797186	1
GH152	4822.58	-0.643799	0.145814	-4.4152	0.992714	1
GH154	1328.48	-0.00191993	0.209346	-0.00917108	1	1
GH159	406.948	-0.00927515	0.372522	-0.0248983	0.999458	1
GH16	1583.92	-0.117896	0.224498	-0.525152	0.999958	1
GH16_27	959.104	-0.467223	0.143216	-3.26236	0.9999	1
GH16_3	3679.87	-0.0264018	0.138026	-0.191281	1	1
GH16_5	912.968	0.619662	0.227302	2.72616	0.952863	1
GH166	489.791	-0.830106	0.556245	-1.49234	0.620481	1
GH17	4299.07	-0.890963	0.220239	-4.04544	0.68973	1
GH170	847.134	0.597343	0.227843	2.62173	0.961408	1
GH171	6083.58	0.563781	0.151509	3.72111	0.998006	1
GH172	907.858	1.08109	0.341511	3.16562	0.406153	1
GH18	12345.6	-0.284945	0.166567	-1.7107	0.999991	1
GH19	4606.29	-0.501691	0.290239	-1.72854	0.957001	1
GH2	21425.7	0.189003	0.141289	1.33771	1	1
GH20	9076.24	0.141939	0.172698	0.821895	1	1
GH23	48832.7	-0.365078	0.107716	-3.38926	1	1
GH24	5268.02	-0.204705	0.203317	-1.00683	0.999954	1
GH25	2618.04	0.396022	0.15688	2.52437	0.999941	1
GH26	1099.83	0.656799	0.26897	2.44191	0.899019	1
GH27	3241.58	0.462911	0.113742	4.06982	0.999999	1
GH28	28331	0.0402474	0.102258	0.393588	1	1
GH29	3824.79	0.73774	0.276375	2.66935	0.828672	1
GH3	54222.3	-0.149318	0.0698292	-2.13833	1	1
GH30_1	571.847	0.211677	0.403519	0.524578	0.975965	1
GH30_2	213.081	0.839454	0.539572	1.55578	0.6173	1
GH30_3	1638.27	0.235363	0.299871	0.784881	0.994631	1
GH31	9164.78	0.438126	0.140954	3.1083	0.999966	1
GH32	2706.92	-0.298629	0.297023	-1.00541	0.990901	1
GH33	4637.28	0.490948	0.0820966	5.98013	1	1
GH35	5232.79	0.0537855	0.148703	0.361697	1	1
GH35|GH43_23	685.68	-0.79134	0.651311	-1.215	0.628632	1
GH36	7727.55	0.191422	0.111052	1.72371	1	1
GH37	2028	0.129231	0.164913	0.783635	1	1
GH38	10207.4	0.0596618	0.100236	0.595212	1	1
GH39	20027.6	-0.207155	0.0772585	-2.68132	1	1
GH4	3849.29	-0.0732731	0.157284	-0.465865	1	1
GH42	3140.02	0.0768543	0.232707	0.330263	0.999965	1
GH43_1	899.919	-0.339233	0.430267	-0.788424	0.938623	1
GH43_10	2203.87	-0.0129149	0.337287	-0.0382905	0.999622	1
GH43_11	3991.41	-0.280782	0.118641	-2.36666	1	1
GH43_12	2533	-0.252948	0.196613	-1.28653	0.999928	1
GH43_17	781.375	-0.185184	0.449403	-0.412066	0.969272	1
GH43_18	1480.36	0.186821	0.174156	1.07272	0.999998	1
GH43_26	4364.87	-0.75774	0.142791	-5.30662	0.955114	1
GH43_29	1659.19	-0.534409	0.29668	-1.8013	0.941716	1
GH43_3	1069.26	-0.125123	0.151684	-0.824893	1	1
GH43_34	179.36	0.525425	0.651912	0.805975	0.776329	1
GH43_4	999.894	-0.599494	0.376464	-1.59244	0.856315	1
GH43_5	1186.73	-0.411275	0.281511	-1.46095	0.98175	1
GH43_9	791.131	0.0370418	0.364943	0.1015	0.998082	1
GH47	3841.28	-0.168854	0.102613	-1.64554	1	1
GH5	2544.63	0.737821	0.182983	4.03218	0.924043	1
GH5_11	5030.03	-0.289319	0.0882381	-3.27884	1	1
GH5_12	2115.32	-0.672692	0.150349	-4.47421	0.985259	1
GH5_13	472.557	1.41818	0.574811	2.46722	0.233469	1
GH5_14	580.217	-0.266569	0.269669	-0.988506	0.996735	1
GH5_19	258.53	-0.738805	0.523067	-1.41245	0.691678	1
GH5_25	329.527	0.496641	0.59035	0.841266	0.808692	1
GH5_29	9861.13	-0.399917	0.155724	-2.56812	0.999942	1
GH5_47	560.151	-0.140834	0.513036	-0.274511	0.966085	1
GH5_48	311.821	-1.43157	0.483978	-2.95793	0.186271	1
GH5_5	711.786	-1.05354	0.311882	-3.37802	0.431844	1
GH5_7	1276.1	0.00885662	0.169036	0.052395	1	1
GH5_9	2009.6	-0.883983	0.156202	-5.65922	0.771178	1
GH50	2914.28	-1.34926	0.344077	-3.92139	0.155037	1
GH51	5415.96	0.178177	0.155245	1.14772	1	1
GH53	2517.58	-0.191156	0.137958	-1.38561	1	1
GH54	256.829	1.47448	0.571233	2.58122	0.203103	1
GH55	3942.02	0.116465	0.347814	0.334849	0.995125	1
GH57	3874.46	0.723229	0.280072	2.5823	0.838476	1
GH59	191.078	0.530305	0.577279	0.91863	0.796087	1
GH6	7215.06	-0.623018	0.112623	-5.53189	0.999592	1
GH63	542.928	0.408834	0.302229	1.35273	0.97477	1
GH65	11855.2	0.0264486	0.115745	0.228507	1	1
GH67	1706.19	0.505344	0.27651	1.82758	0.963187	1
GH72	2087.68	-0.296495	0.151687	-1.95465	0.999998	1
GH73	13565.7	-0.925786	0.139644	-6.62962	0.702448	1
GH74	2144.95	0.662618	0.318441	2.08082	0.85531	1
GH76	1175.69	0.319097	0.10086	3.16377	1	1
GH77	5569.2	0.0493159	0.191571	0.257429	1	1
GH78	7041.3	0.191996	0.0996703	1.92631	1	1
GH79	1205.87	0.0779234	0.468322	0.166388	0.986194	1
GH8	1800.46	-0.0184679	0.298987	-0.0617682	0.999815	1
GH81	425.593	0.524544	0.214885	2.44104	0.986537	1
GH84	774.902	0.706641	0.402806	1.7543	0.766793	1
GH85	1689.8	-0.619918	0.135132	-4.58748	0.997543	1
GH87	389.674	0.880469	0.403277	2.18328	0.616539	1
GH88	1055.61	0.398508	0.258117	1.54391	0.990105	1
GH89	480.848	0.33734	0.417464	0.808069	0.944462	1
GH9	4307.46	0.582311	0.179667	3.24106	0.989959	1
GH92	9350.69	-0.0473719	0.126436	-0.37467	1	1
GH93	670.068	-0.442494	0.63119	-0.701047	0.822599	1
GH94	4671.14	-0.377667	0.271509	-1.39099	0.989051	1
GH95	4241.32	0.288088	0.232625	1.23842	0.998895	1
GH97	4845.2	-0.025817	0.223191	-0.115672	0.999996	1
GH99	294.59	0.430063	0.365071	1.17803	0.940802	1

### Sheet: HPvsPP
Table S34. DESeq2 results for CAZy GH genes between Holocene permafrost and Pleistocene permafrost at 2 months post-thaw (2m). Positive log2 fold changes indicate higher abundance in the Holocene permafrost, whereas negative values indicate higher abundance in Pleistocene permafrost
GH family	baseMean	log2FoldChange	lfcSE	stat	pvalue	padj	GH classification
GH0|GH13_3	638.214	-0.45159	0.369634	-1.22172	0.931093	1
GH1	42859.4	0.11994	0.0667237	1.79756	1	1
GH10	1808.8	-0.0236494	0.22723	-0.104077	0.999995	1
GH100	514.142	0.00136679	0.210321	0.0064986	1	1
GH101	2905.83	2.62967	0.372059	7.06788	5.93046e-06	8.95499e-05	Other
GH102	6546.04	-0.414598	0.131871	-3.14395	0.999995	1
GH103	16826.9	-0.364494	0.126474	-2.88197	1	1
GH104	1465.08	1.09673	0.428634	2.55866	0.410729	1
GH105	5879.26	-0.713042	0.244618	-2.91491	0.879619	1
GH106	4357.37	-0.119691	0.221139	-0.541245	0.999966	1
GH108	2392.12	-0.160901	0.172493	-0.932794	0.999999	1
GH109	1856.81	0.0987004	0.249581	0.395465	0.999853	1
GH114	554.341	1.18569	0.250732	4.72894	0.229465	1
GH115	2695.98	-0.431211	0.268955	-1.60328	0.982777	1
GH116	1005.53	2.49442	0.34627	7.20369	7.95225e-06	0.000109163	Plant structural polysaccharides
GH117	294.575	0.366594	0.207639	1.76554	0.998858	1
GH12	4101.24	0.278488	0.106748	2.60884	1	1
GH125	2873.53	-0.479708	0.133754	-3.58649	0.99995	1
GH127	1736.68	1.64221	0.213386	7.69597	0.00130787	0.0131658	Plant structural polysaccharides
GH128	842.633	0.555776	0.192769	2.88312	0.989401	1
GH13	20992.8	0.326597	0.0746421	4.37551	1	1
GH13_11	5920.4	0.137856	0.150065	0.91864	1	1
GH13_16	8248.14	0.286362	0.18231	1.57074	0.999955	1
GH13_17	3450.83	-0.30415	0.11363	-2.67667	1	1
GH13_19	2881.19	-0.545244	0.266112	-2.04892	0.956264	1
GH13_20	324.753	6.05886	0.376573	16.0895	1.91254e-41	2.88794e-39	Starch
GH13_21	168.825	4.71879	0.506816	9.31065	1.08772e-13	3.28493e-12	Starch
GH13_23	7184.84	-0.0302467	0.127179	-0.237828	1	1
GH13_26	11534.2	0.0653789	0.167301	0.390786	1	1
GH13_26|GH77	404.435	-0.249004	0.687992	-0.361929	0.897219	1
GH13_29	928.323	-0.152635	0.294915	-0.517557	0.998015	1
GH13_3	7087.09	-0.0330133	0.243363	-0.135655	0.999976	1
GH13_30	5238.46	0.876347	0.0760971	11.5162	0.947912	1
GH13_31	9649.48	0.0400669	0.0959011	0.417795	1	1
GH13_33	1776.3	-0.033036	0.320304	-0.10314	0.999361	1
GH13_4	1498.96	-1.10733	0.36275	-3.05259	0.383666	1
GH13_9	408.405	0.166117	0.329907	0.503527	0.994462	1
GH13|GH133|GH23	593.738	-0.103342	0.294899	-0.350432	0.998911	1
GH130	4172.86	2.1217	0.296121	7.165	7.59336e-05	0.000955498	Plant structural polysaccharides
GH133	3119.16	0.757231	0.314078	2.41096	0.780227	1
GH135	432.937	0.480303	0.200282	2.39813	0.995268	1
GH139	249.367	1.06942	0.513538	2.08245	0.446264	1
GH140	457.912	1.2508	0.213678	5.85367	0.120252	0.789483
GH141	511.718	1.69465	0.365917	4.63125	0.0288222	0.22906
GH142	271.062	0.0222674	0.37277	0.059735	0.998691	1
GH144	6649.71	0.443038	0.185408	2.38953	0.998668	1
GH146	3979.12	-0.258535	0.193264	-1.33773	0.999938	1
GH148	1585.57	-0.343269	0.247635	-1.38619	0.995999	1
GH149	243.625	7.22835	0.513131	14.0867	3.32468e-34	2.51014e-32	Microbial necromass & EPS
GH15	12019.6	0.228223	0.112334	2.03165	1	1
GH151	324.648	1.31908	0.45556	2.89552	0.241833	1
GH152	4822.58	-0.349131	0.140909	-2.4777	0.999998	1
GH154	1328.48	-0.396357	0.202372	-1.95856	0.998572	1
GH159	406.948	-0.116371	0.360244	-0.323035	0.993885	1
GH16	1583.92	0.491485	0.21727	2.26209	0.99037	1
GH16_14	800.136	0.560079	0.733794	0.763266	0.742335	1
GH16_27	959.104	-0.236286	0.137909	-1.71335	1	1
GH16_3	3679.87	0.24321	0.13356	1.82099	1	1
GH16_5	912.968	-0.644191	0.219852	-2.93012	0.947212	1
GH165	305.343	2.77714	0.338695	8.19952	7.72923e-08	1.66731e-06	Non-structural polysaccharides & oligosaccharides
GH166	489.791	-1.4217	0.536793	-2.6485	0.216058	1
GH17	4299.07	-0.0625124	0.212956	-0.293546	0.999995	1
GH170	847.134	-0.0411214	0.22064	-0.186374	0.999994	1
GH171	6083.58	0.726883	0.146721	4.95419	0.968662	1
GH172	907.858	3.0732	0.333809	9.20646	2.63686e-10	6.6361e-09	Plant structural polysaccharides
GH18	12345.6	-0.493918	0.161119	-3.06555	0.999158	1
GH19	4606.29	-0.165458	0.280759	-0.589325	0.998539	1
GH2	21425.7	-0.0670032	0.136704	-0.490133	1	1
GH20	9076.24	0.259711	0.167111	1.55412	0.999995	1
GH23	48832.7	-0.118471	0.104209	-1.13686	1	1
GH24	5268.02	0.0464907	0.196693	0.236362	0.999999	1
GH25	2618.04	0.773423	0.152044	5.08685	0.931916	1
GH26	1099.83	0.663589	0.26064	2.54599	0.901598	1
GH27	3241.58	-0.0141671	0.110123	-0.128649	1	1
GH28	28331	0.0938507	0.0989394	0.948568	1	1
GH29	3824.79	0.788443	0.267545	2.94696	0.785451	1
GH3	54222.3	-0.112358	0.067553	-1.66326	1	1
GH30_1	571.847	1.14438	0.391009	2.92673	0.355971	1
GH30_2	213.081	-1.55151	0.521473	-2.97524	0.145121	0.913053
GH30_3	1638.27	0.457895	0.290267	1.57749	0.969092	1
GH31	9164.78	-0.544424	0.136364	-3.99243	0.999582	1
GH32	2706.92	0.453869	0.287388	1.57929	0.971305	1
GH33	4637.28	-0.108275	0.0794869	-1.36217	1	1
GH35	5232.79	-0.592716	0.143799	-4.12185	0.997689	1
GH35|GH43_23	685.68	-1.15334	0.629482	-1.83221	0.404083	1
GH36	7727.55	-0.0538562	0.107448	-0.501231	1	1
GH37	2028	-0.375879	0.159446	-2.35741	0.999955	1
GH38	10207.4	0.517058	0.0970252	5.32911	1	1
GH39	20027.6	0.0444168	0.0747313	0.594353	1	1
GH4	3849.29	1.09493	0.152344	7.18724	0.266596	1
GH42	3140.02	0.102803	0.225161	0.456576	0.999967	1
GH43_1	899.919	-0.646421	0.415995	-1.55392	0.802364	1
GH43_10	2203.87	-1.14356	0.326172	-3.50599	0.329922	1
GH43_11	3991.41	-0.14398	0.114669	-1.25562	1	1
GH43_12	2533	-0.208764	0.190111	-1.09812	0.999984	1
GH43_17	781.375	-0.849633	0.434479	-1.95552	0.635371	1
GH43_18	1480.36	-0.409664	0.168378	-2.433	0.999773	1
GH43_26	4364.87	-0.0760271	0.137986	-0.550975	1	1
GH43_29	1659.19	-0.596106	0.28678	-2.07862	0.920491	1
GH43_3	1069.26	0.197797	0.146714	1.34818	1	1
GH43_34	179.36	-0.954961	0.630318	-1.51505	0.529445	1
GH43_4	999.894	-0.00996404	0.364022	-0.0273721	0.999498	1
GH43_5	1186.73	-0.342124	0.272109	-1.2573	0.992191	1
GH43_9	791.131	-1.47836	0.352571	-4.19308	0.0874262	0.628636
GH44	275.299	2.60786	0.457541	5.69974	0.000220587	0.00256221	Plant structural polysaccharides
GH47	3841.28	0.191975	0.0992486	1.93429	1	1
GH5	2544.63	-0.339368	0.17709	-1.91636	0.999904	1
GH5_11	5030.03	0.311649	0.0853412	3.6518	1	1
GH5_12	2115.32	-0.342507	0.14507	-2.36098	0.999997	1
GH5_13	472.557	0.0626667	0.556682	0.112572	0.982024	1
GH5_14	580.217	0.539051	0.260985	2.06545	0.961318	1
GH5_19	258.53	6.21728	0.540617	11.5003	2.44366e-22	1.22997e-20	Plant structural polysaccharides
GH5_25	329.527	-0.708977	0.57102	-1.2416	0.696235	1
GH5_29	9861.13	-0.248156	0.15062	-1.64757	1	1
GH5_47	560.151	-1.6501	0.495665	-3.32906	0.0948327	0.650897
GH5_48	311.821	-2.48534	0.46243	-5.37452	0.000659005	0.00710784	Microbial necromass & EPS
GH5_5	711.786	-0.663871	0.300685	-2.20786	0.868191	1
GH5_7	1276.1	-0.394654	0.163317	-2.4165	0.999895	1
GH5_9	2009.6	-0.34869	0.150605	-2.31525	0.999992	1
GH50	2914.28	-0.310483	0.332672	-0.933302	0.980939	1
GH51	5415.96	0.0375666	0.150215	0.250084	1	1
GH53	2517.58	-0.347601	0.133291	-2.60783	1	1
GH54	256.829	3.80806	0.566925	6.71705	3.65114e-07	6.1258e-06	Plant structural polysaccharides
GH55	3942.02	-0.76673	0.336475	-2.27872	0.755932	1
GH57	3874.46	3.48434	0.27207	12.8068	3.3851e-20	1.27787e-18	Starch
GH59	191.078	-0.948945	0.558076	-1.70039	0.536686	1
GH6	7215.06	-0.378705	0.108818	-3.48017	1	1
GH63	542.928	1.63677	0.293964	5.56792	0.0151499	0.134567
GH65	11855.2	0.469761	0.112016	4.1937	0.999999	1
GH67	1706.19	-0.972874	0.267425	-3.63793	0.540398	1
GH72	2087.68	-0.169137	0.146564	-1.15401	1	1
GH73	13565.7	-0.322303	0.135027	-2.38695	1	1
GH74	2144.95	-1.43455	0.308001	-4.6576	0.0791432	0.597531
GH76	1175.69	0.345479	0.0979871	3.52576	1	1
GH77	5569.2	0.425096	0.185384	2.29306	0.999036	1
GH78	7041.3	-0.114567	0.0964263	-1.18813	1	1
GH79	1205.87	-1.19778	0.452919	-2.64457	0.331176	1
GH8	1800.46	-0.0481167	0.289238	-0.166357	0.999646	1
GH81	425.593	2.10505	0.21219	9.92062	9.55207e-08	1.80295e-06	Microbial necromass & EPS
GH84	774.902	2.06044	0.39105	5.269	0.00334616	0.0315794	Microbial necromass & EPS
GH85	1689.8	-0.265154	0.130262	-2.03554	1	1
GH87	389.674	0.476257	0.39094	1.21823	0.909908	1
GH88	1055.61	0.624959	0.250065	2.49918	0.933163	1
GH89	480.848	-0.684139	0.403715	-1.69461	0.783021	1
GH9	4307.46	0.55634	0.173965	3.19799	0.994618	1
GH92	9350.69	-0.518984	0.122278	-4.2443	0.999958	1
GH93	670.068	-0.719848	0.610311	-1.17948	0.679311	1
GH94	4671.14	0.51186	0.262696	1.94849	0.968429	1
GH95	4241.32	-0.645269	0.225034	-2.86742	0.942526	1
GH97	4845.2	-0.757118	0.215873	-3.50724	0.86973	1
GH99	294.59	1.71389	0.355714	4.81817	0.0223792	0.187736
